# Frequency and duration of sensory flicker controls astrocyte and neuron specific transcriptional profiles in 5xFAD mice

**DOI:** 10.1101/2024.05.20.594705

**Authors:** Sara Bitarafan, Alyssa F. Pybus, Felix G. Rivera Moctezuma, Mohammad Adibi, Tina C. Franklin, Annabelle C. Singer, Levi B. Wood

**Affiliations:** Parker H. Petit Institute for Bioengineering, Georgia Institute of Technology; George W. Woodruff School of Mechanical Engineering, Georgia Institute of Technology; Wallace H. Coulter Department of Biomedical Engineering, Emory University and Georgia Institute of Technology; School of Biological Sciences, Georgia Institute of Technology

**Keywords:** Flicker, audiovisual sensory stimulation, Alzheimer’s disease, transcriptional profiling, WGCNA, glia, neurons

## Abstract

**Background:** Current clinical trials are investigating gamma frequency sensory stimulation as a potential therapeutic strategy for Alzheimer’s disease, yet we lack a comprehensive picture of the effects of this stimulation on multiple aspects of brain function. While most prior research has focused on gamma frequency sensory stimulation, we previously showed that exposing mice to visual flickering stimulation increased MAPK and NFκB signaling in the visual cortex in a manner dependent on duration and frequency of sensory stimulation exposure. Because these pathways control multiple neuronal and glial functions and are differentially activated based on the duration and frequency of flicker stimulation, we aimed to define the transcriptional effects of different frequencies and durations of flicker stimulation on multiple brain functions.

**Methods:** We exposed 5xFAD mice to different frequencies of audio/visual flicker stimulation (constant light, 10Hz, 20Hz, 40Hz) for durations of 0.5hr, 1hr, or 4hr, then used bulk RNAseq to profile transcriptional changes within the visual cortex and hippocampus tissues. Using weighted gene co-expression network analysis, we identified modules of co-expressed genes controlled by frequency and/or duration of stimulation.

**Results:** Within the visual cortex, we found that all stimulation frequencies caused fast activation of a module of immune genes within 1hr and slower suppression of synaptic genes after 4hrs of stimulation. Interestingly, all frequencies of stimulation led to slow suppression of astrocyte specific gene sets, while activation of neuronal gene sets was frequency and duration specific. In contrast, in the hippocampus, immune and synaptic modules were suppressed based on the frequency of stimulation. Specifically,10Hz activated a module of genes associated with mitochondrial function, metabolism, and synaptic translation while 10Hz rapidly suppressed a module of genes linked to neurotransmitter activity.

**Conclusion:** Collectively, our data indicate that the frequency and duration of flicker stimulation controls immune, neuronal, and metabolic genes in multiple regions of the brain affected by Alzheimer’s disease. Flicker stimulation may thus represent a potential therapeutic strategy that can be tuned based on the brain region and the specific cellular process to be modulated.
