## Supplemental Table 2_DEGs_5xFAD_1hr_20 vs 40 Hz for "Frequency and duration of sensory flicker controls astrocyte and neuron specific transcriptional profiles in 5xFAD mice"

### Sheet: 5xFAD VC 1hr 20 vs 40 Up
Gene Name	Mean	log2FoldChange	lfcSE	stat	pvalue	padj	threshold (|Log2 fc =0.25| , p<0.05)
LOC118567837	12.3904	1.77344	0.679201	2.61107	0.00902583	0.99989	TRUE
Gm12250	37.777	1.60329	0.444722	3.60515	0.000311967	0.782259	TRUE
Tgtp1	12.0762	1.58961	0.571568	2.78115	0.00541673	0.99989	TRUE
Gmnc	2.15163	1.29252	0.560878	2.30446	0.0211966	0.99989	TRUE
Dsp	4.92875	1.16605	0.590495	1.9747	0.0483025	0.99989	TRUE
Gbp5	82.7764	1.11225	0.364484	3.05158	0.00227637	0.99989	TRUE
Exoc3l2	25.964	0.987099	0.460105	2.14538	0.0319228	0.99989	TRUE
Zfp810	65.6034	0.934581	0.183493	5.09329	3.51901e-07	0.00398071	TRUE
Gbp2	106.399	0.847367	0.309289	2.73973	0.00614901	0.99989	TRUE
Gfy	13.9034	0.821303	0.347752	2.36175	0.0181888	0.99989	TRUE
Cbln3	136.839	0.809443	0.324385	2.49532	0.0125845	0.99989	TRUE
Tmem260	12.46	0.792913	0.267511	2.96404	0.00303629	0.99989	TRUE
Selenov	15.3545	0.790842	0.289631	2.73052	0.00632345	0.99989	TRUE
Klk8	13.1188	0.756814	0.304566	2.48489	0.0129591	0.99989	TRUE
Pdk1	9.83138	0.749339	0.311565	2.40508	0.016169	0.99989	TRUE
Ccr5	14.58	0.721078	0.255323	2.82418	0.0047402	0.99989	TRUE
H2-Q4	157.739	0.700132	0.267224	2.62002	0.00879253	0.99989	TRUE
Mall	53.7283	0.690719	0.219031	3.15352	0.00161313	0.99989	TRUE
Qrfp	9.03328	0.676997	0.288511	2.34652	0.0189498	0.99989	TRUE
Irgm2	170.685	0.67116	0.271876	2.46863	0.0135633	0.99989	TRUE
Parvb	7.19549	0.643262	0.303325	2.1207	0.0339467	0.99989	TRUE
Cttnbp2	8.66588	0.622751	0.26646	2.33713	0.0194326	0.99989	TRUE
Igtp	73.9037	0.618642	0.287778	2.14972	0.0315776	0.99989	TRUE
Ikbke	11.4425	0.606852	0.252355	2.40476	0.0161831	0.99989	TRUE
Ubtfl1	13.7376	0.587454	0.232734	2.52414	0.011598	0.99989	TRUE
Lct	22.9397	0.583202	0.295973	1.97046	0.0487856	0.99989	TRUE
Srebf1	8.94271	0.574385	0.29216	1.96599	0.0492992	0.99989	TRUE
Cd33	11.4608	0.558885	0.25537	2.18853	0.0286308	0.99989	TRUE
Dgke	18.1192	0.556203	0.242837	2.29043	0.0219962	0.99989	TRUE
Eif4g3	23.2192	0.549417	0.243052	2.26049	0.0237906	0.99989	TRUE
Glyctk	14.2313	0.542093	0.272338	1.99052	0.0465342	0.99989	TRUE
Gm8909	111.183	0.541411	0.235872	2.29535	0.0217128	0.99989	TRUE
Hacl1	13.6248	0.537833	0.241139	2.23038	0.025722	0.99989	TRUE
Rorb	72.582	0.532285	0.154126	3.45357	0.000553224	0.782259	TRUE
Gimap3	26.0678	0.531155	0.175593	3.02492	0.002487	0.99989	TRUE
Wdr66	23.0358	0.524592	0.217292	2.41423	0.0157684	0.99989	TRUE
Gpr146	12.9433	0.515589	0.246036	2.09558	0.0361191	0.99989	TRUE
Rfx4	17.1554	0.506172	0.211701	2.39098	0.0168037	0.99989	TRUE
Ltbp4	32.1607	0.502738	0.159852	3.14502	0.00166075	0.99989	TRUE
Adam33	29.6949	0.501672	0.208264	2.40882	0.0160041	0.99989	TRUE
Pik3r2	12.798	0.497016	0.225114	2.20784	0.0272553	0.99989	TRUE
Mfsd2a	13.4258	0.496745	0.228467	2.17426	0.0296858	0.99989	TRUE
Kcp	20.2389	0.493956	0.218592	2.25972	0.0238389	0.99989	TRUE
Ifi208	19.1132	0.489733	0.193455	2.53151	0.0113574	0.99989	TRUE
Psg28	16.1745	0.487079	0.23802	2.04638	0.0407191	0.99989	TRUE
Snx7	14.6824	0.478522	0.21595	2.21589	0.0266991	0.99989	TRUE
Epn1	18.8143	0.469932	0.208241	2.25668	0.0240283	0.99989	TRUE
Tnfsf10	146.609	0.466756	0.204798	2.27911	0.0226605	0.99989	TRUE
Hpse	84.9177	0.453245	0.199106	2.2764	0.0228222	0.99989	TRUE
Elmod2	19.5636	0.450457	0.17379	2.59196	0.00954317	0.99989	TRUE
Mier3	27.6572	0.446198	0.2046	2.18083	0.0291957	0.99989	TRUE
Nmb	18.2333	0.439372	0.182829	2.40319	0.0162526	0.99989	TRUE
Zfp93	53.4595	0.42956	0.171477	2.50506	0.0122431	0.99989	TRUE
Dcdc2b	187.011	0.427638	0.160763	2.66005	0.00781291	0.99989	TRUE
Maml3	56.102	0.423895	0.212093	1.99863	0.0456489	0.99989	TRUE
Tab1	20.6614	0.421464	0.185056	2.27749	0.0227572	0.99989	TRUE
Pink1	21.1827	0.417158	0.199857	2.08728	0.0368624	0.99989	TRUE
4933440N22Rik	13.7046	0.409442	0.197308	2.07514	0.0379736	0.99989	TRUE
Zfp235	183.891	0.40788	0.132811	3.07113	0.00213254	0.99989	TRUE
Trps1	43.5618	0.394704	0.174834	2.25759	0.0239714	0.99989	TRUE
Trim15	18.5663	0.390883	0.192954	2.02578	0.0427872	0.99989	TRUE
Dph2	24.2603	0.390457	0.198875	1.96333	0.0496077	0.99989	TRUE
Neto2	34.2932	0.385284	0.13957	2.76051	0.00577106	0.99989	TRUE
Ccnyl1	26.6667	0.380716	0.16438	2.31606	0.0205547	0.99989	TRUE
Ccdc88a	31.9886	0.376153	0.162534	2.3143	0.0206514	0.99989	TRUE
1700028K03Rik	250.805	0.374265	0.13132	2.85003	0.00437157	0.99989	TRUE
Slc25a16	21.6784	0.372806	0.18287	2.03864	0.0414862	0.99989	TRUE
Slitrk2	32.6434	0.366686	0.169698	2.16082	0.0307091	0.99989	TRUE
Klhl41	53.4786	0.366383	0.122204	2.99814	0.00271637	0.99989	TRUE
Ghrh	20.48	0.365577	0.16897	2.16356	0.0304983	0.99989	TRUE
Kif15	38.9597	0.359838	0.147271	2.44336	0.0145511	0.99989	TRUE
Fbxo38	36.8253	0.355822	0.170271	2.08974	0.0366413	0.99989	TRUE
Grtp1	26.9259	0.353652	0.165128	2.14169	0.0322187	0.99989	TRUE
Gadl1	45.7524	0.35312	0.155814	2.26629	0.0234336	0.99989	TRUE
Plk1	33.5941	0.350964	0.125348	2.79992	0.0051116	0.99989	TRUE
Zbtb11	45.602	0.349104	0.161577	2.1606	0.0307264	0.99989	TRUE
Clca3a2	30.3345	0.345876	0.156559	2.20924	0.0271581	0.99989	TRUE
Ppp3ca	105.965	0.343899	0.143759	2.39218	0.0167485	0.99989	TRUE
Knstrn	73.0795	0.343595	0.105932	3.24353	0.00118058	0.99989	TRUE
Ccl25	28.0981	0.342633	0.170085	2.01448	0.0439594	0.99989	TRUE
Mmrn2	82.4306	0.338881	0.123342	2.74749	0.00600538	0.99989	TRUE
Egr2	110.415	0.338509	0.126596	2.67394	0.00749663	0.99989	TRUE
Hspa12b	60.0327	0.33836	0.153643	2.20225	0.0276477	0.99989	TRUE
LOC115490200	548.71	0.331299	0.137466	2.41005	0.0159502	0.99989	TRUE
St3gal4	479.341	0.32938	0.141893	2.32133	0.0202691	0.99989	TRUE
Dpyd	60.6457	0.324923	0.154096	2.10857	0.0349815	0.99989	TRUE
Ier2	482.931	0.32433	0.163537	1.98322	0.0473425	0.99989	TRUE
Arhgef9	20.7176	0.323888	0.164244	1.97199	0.0486102	0.99989	TRUE
Ighg2c	210.969	0.322579	0.115095	2.80271	0.00506752	0.99989	TRUE

### Sheet: 5xFAD VC 1hr 20 vs 40 Down
Gene Name	Mean	log2FoldChange	lfcSE	stat	pvalue	padj	threshold (|Log2 fc =0.25| , p<0.05)
Otx2	1.78068	-2.14701	0.912301	-2.3534	0.0186024	0.99989	TRUE
Sntn	1.0065	-2.03033	0.940767	-2.15816	0.030915	0.99989	TRUE
Lbp	81.7327	-1.57855	0.496	-3.18257	0.00145976	0.99989	TRUE
Slc10a4	3.79508	-1.03395	0.477353	-2.16601	0.0303104	0.99989	TRUE
Plin4	7.44164	-1.01295	0.29085	-3.48271	0.000496362	0.782259	TRUE
Ttr	35.0094	-0.932743	0.337047	-2.7674	0.00565055	0.99989	TRUE
Sln	8.67054	-0.930225	0.363024	-2.56244	0.0103941	0.99989	TRUE
Ttc12	7.45366	-0.856437	0.359124	-2.38479	0.0170886	0.99989	TRUE
Pax5	6.57844	-0.738383	0.328727	-2.24619	0.0246918	0.99989	TRUE
Klk6	10.5443	-0.717463	0.303126	-2.36688	0.0179386	0.99989	TRUE
Itih3	16.8087	-0.699115	0.239157	-2.92325	0.00346397	0.99989	TRUE
Chrna3	12.2798	-0.676379	0.248371	-2.72326	0.00646417	0.99989	TRUE
Tlr12	10.4841	-0.656185	0.308255	-2.12871	0.0332784	0.99989	TRUE
Pola2	9.46771	-0.646942	0.274459	-2.35715	0.0184157	0.99989	TRUE
Etnppl	43.523	-0.638237	0.143717	-4.44093	8.95726e-06	0.0506623	TRUE
Zfp759	6.8075	-0.631223	0.301698	-2.09224	0.0364174	0.99989	TRUE
Rem1	14.2843	-0.620787	0.287906	-2.15622	0.0310667	0.99989	TRUE
Mrap	14.3685	-0.583227	0.289348	-2.01566	0.0438359	0.99989	TRUE
Ecel1	10.8041	-0.581481	0.264961	-2.19459	0.0281931	0.99989	TRUE
Rsrc1	12.7495	-0.555765	0.240613	-2.30978	0.0209001	0.99989	TRUE
Th	14.4559	-0.537038	0.246325	-2.1802	0.0292425	0.99989	TRUE
Thrap3	10.8648	-0.53486	0.270451	-1.97766	0.0479674	0.99989	TRUE
Pcdhga4	31.9226	-0.526866	0.165232	-3.18864	0.00142945	0.99989	TRUE
Samd15	9.30384	-0.521189	0.249777	-2.08662	0.0369228	0.99989	TRUE
Gm19345	25.9477	-0.52099	0.231491	-2.25058	0.024412	0.99989	TRUE
9430078G10Rik	19.9546	-0.520789	0.209621	-2.48443	0.012976	0.99989	TRUE
Rbp1	276.998	-0.520482	0.146711	-3.54767	0.000388653	0.782259	TRUE
Trim26	14.7447	-0.51941	0.224631	-2.31228	0.0207622	0.99989	TRUE
Pcdhga5	20.4157	-0.518092	0.223103	-2.32221	0.0202218	0.99989	TRUE
Mfsd4b1	20.3587	-0.517815	0.171549	-3.01847	0.00254051	0.99989	TRUE
Rhebl1	9.37204	-0.515228	0.249607	-2.06416	0.0390026	0.99989	TRUE
Klhl12	19.5068	-0.510592	0.258386	-1.97608	0.0481452	0.99989	TRUE
Casq1	27.57	-0.506044	0.189153	-2.67531	0.007466	0.99989	TRUE
Pramel12	31.9686	-0.505118	0.173555	-2.91042	0.00360948	0.99989	TRUE
Vegfc	38.8923	-0.501571	0.154536	-3.24566	0.0011718	0.99989	TRUE
Hepacam	83.3547	-0.492014	0.203833	-2.41381	0.0157868	0.99989	TRUE
Plcd3	16.6037	-0.488706	0.195509	-2.49966	0.0124313	0.99989	TRUE
Ecsit	22.2676	-0.475077	0.193013	-2.46137	0.0138409	0.99989	TRUE
Usp6nl	14.1419	-0.469919	0.213625	-2.19973	0.0278258	0.99989	TRUE
Gsn	15.5967	-0.460733	0.200785	-2.29466	0.0217525	0.99989	TRUE
Ppargc1b	20.8122	-0.455306	0.176139	-2.58492	0.00974007	0.99989	TRUE
Pot1a	27.3432	-0.453698	0.152781	-2.96959	0.00298198	0.99989	TRUE
Smpdl3b	35.0162	-0.447656	0.210028	-2.13141	0.0330552	0.99989	TRUE
H3f3c	17.3894	-0.446221	0.187473	-2.38019	0.0173037	0.99989	TRUE
Clic6	69.4031	-0.441825	0.215314	-2.05201	0.0401691	0.99989	TRUE
Wrap73	12.4866	-0.441608	0.219209	-2.01455	0.0439515	0.99989	TRUE
Ppm1m	49.6566	-0.437983	0.176792	-2.47739	0.0132346	0.99989	TRUE
Pcdhgb1	28.9467	-0.437677	0.208601	-2.09816	0.0358914	0.99989	TRUE
Ppip5k2	12.4115	-0.425368	0.214257	-1.98531	0.0471095	0.99989	TRUE
Zfp626	18.4644	-0.422402	0.201773	-2.09346	0.0363085	0.99989	TRUE
Myh7b	21.166	-0.421307	0.178906	-2.35491	0.0185273	0.99989	TRUE
Bub3	23.6008	-0.421161	0.160257	-2.62803	0.00858814	0.99989	TRUE
G3bp2	22.0572	-0.416284	0.190003	-2.19094	0.0284562	0.99989	TRUE
Ccdc17	31.5755	-0.416217	0.157315	-2.64576	0.00815078	0.99989	TRUE
Ncoa6	21.0546	-0.404152	0.204951	-1.97195	0.0486154	0.99989	TRUE
Rnf167	27.0882	-0.403489	0.15059	-2.67939	0.0073757	0.99989	TRUE
LOC118568416	44.1074	-0.400072	0.156571	-2.55521	0.0106123	0.99989	TRUE
Zbtb7b	56.3053	-0.396486	0.135287	-2.9307	0.00338195	0.99989	TRUE
Hs3st3a1	48.1419	-0.391049	0.162481	-2.40674	0.0160958	0.99989	TRUE
Prx	21.4434	-0.390151	0.172297	-2.26441	0.0235489	0.99989	TRUE
Cebpz	21.1555	-0.389003	0.170555	-2.28081	0.0225599	0.99989	TRUE
Nadk	15.9283	-0.387568	0.196744	-1.96991	0.0488484	0.99989	TRUE
Acaa1a	31.5677	-0.380512	0.136312	-2.79148	0.00524681	0.99989	TRUE
Add2	27.5108	-0.379789	0.186281	-2.0388	0.0414703	0.99989	TRUE
Cyb561d2	49.6862	-0.377343	0.137733	-2.73968	0.00614999	0.99989	TRUE
Psma8	29.8375	-0.373998	0.159556	-2.34399	0.0190788	0.99989	TRUE
Plec	22.6885	-0.371319	0.179806	-2.06511	0.0389129	0.99989	TRUE
Camk4	31.7453	-0.369863	0.158835	-2.32859	0.0198807	0.99989	TRUE
Ppp1r13b	38.9953	-0.36939	0.17123	-2.15727	0.0309846	0.99989	TRUE
Car15	43.0892	-0.36664	0.147139	-2.4918	0.0127099	0.99989	TRUE
Zfp850	55.3217	-0.365158	0.167601	-2.17874	0.0293513	0.99989	TRUE
Bloc1s3	29.1171	-0.36079	0.148987	-2.42162	0.0154516	0.99989	TRUE
Slc17a6	164.219	-0.357719	0.155343	-2.30276	0.0212923	0.99989	TRUE
Gnptab	32.6436	-0.352595	0.15658	-2.25185	0.0243317	0.99989	TRUE
Cfap46	40.7092	-0.352552	0.156953	-2.24623	0.0246895	0.99989	TRUE
Ap3m2	40.0338	-0.351042	0.147552	-2.3791	0.0173548	0.99989	TRUE
Gpr176	42.7073	-0.348682	0.168754	-2.06622	0.038808	0.99989	TRUE
Arnt	17.8346	-0.348502	0.175039	-1.991	0.0464813	0.99989	TRUE
Hmgcs2	186.628	-0.343781	0.135841	-2.53075	0.011382	0.99989	TRUE
Prss55	52.0114	-0.34217	0.158913	-2.15319	0.0313034	0.99989	TRUE
Cdkn2c	76.2108	-0.341649	0.128657	-2.65549	0.00791923	0.99989	TRUE
Amigo2	28.9665	-0.338185	0.163255	-2.07151	0.0383111	0.99989	TRUE
Ercc1	86.7763	-0.334397	0.117944	-2.83521	0.00457962	0.99989	TRUE
Medag	24.2647	-0.330409	0.167675	-1.97052	0.0487783	0.99989	TRUE
Gm30732	42.61	-0.329764	0.160095	-2.0598	0.0394172	0.99989	TRUE
Lum	70.5595	-0.322067	0.135025	-2.38524	0.0170681	0.99989	TRUE

### Sheet: 5xFAD HIP 1hr 20 vs 40 Up
Gene Name	Mean	log2FoldChange	lfcSE	stat	pvalue	padj	threshold (|Log2 fc =0.25| , p<0.05)
Gm12250	32.7847	1.76965	0.46509	3.80497	0.000141821	0.26667	TRUE
Tgtp1	14.1146	1.45271	0.680528	2.13468	0.0327873	0.998346	TRUE
LOC118567837	10.3889	1.40837	0.436479	3.22667	0.00125239	0.661826	TRUE
Cdh1	25.2884	1.37788	0.560476	2.45841	0.0139554	0.998346	TRUE
Kcns1	1.97008	1.25282	0.602937	2.07787	0.0377216	0.998346	TRUE
Gbp5	80.8154	1.13709	0.363804	3.12555	0.00177471	0.661826	TRUE
Fmod	375.543	1.08125	0.391027	2.76515	0.00568965	0.9303	TRUE
Golt1a	3.57163	1.06194	0.505012	2.1028	0.0354836	0.998346	TRUE
Msr1	16.7521	1.04192	0.376694	2.76595	0.0056757	0.9303	TRUE
Alpl	5.73343	1.04009	0.409109	2.54233	0.0110115	0.998346	TRUE
Nipal3	13.1375	1.03674	0.44453	2.33222	0.0196889	0.998346	TRUE
Svep1	4.77505	1.03303	0.399537	2.58557	0.00972179	0.998346	TRUE
Bicc1	10.9098	1.01665	0.26163	3.88582	0.000101983	0.26667	TRUE
Ighg2c	11.9382	1.01411	0.333492	3.04088	0.0023589	0.661826	TRUE
Emp3	12.816	1.0035	0.304964	3.29057	0.000999857	0.661826	TRUE
Vwf	26.5702	0.970557	0.29021	3.34432	0.000824839	0.661826	TRUE
Gbp2	116.686	0.938073	0.325607	2.88099	0.00396422	0.84609	TRUE
Alx4	85.8342	0.934261	0.329097	2.83886	0.0045275	0.84609	TRUE
Itih2	14.5957	0.907155	0.401058	2.2619	0.0237034	0.998346	TRUE
Sema3a	7.28131	0.89591	0.323794	2.76692	0.00565889	0.9303	TRUE
Irgm2	163.722	0.88365	0.32313	2.73465	0.0062446	0.965091	TRUE
Cd99l2	4.32363	0.837148	0.401738	2.08381	0.0371772	0.998346	TRUE
Igtp	76.0263	0.827128	0.325835	2.53849	0.0111333	0.998346	TRUE
Dcn	125.647	0.821628	0.360425	2.27961	0.0226309	0.998346	TRUE
Wfdc17	14.5722	0.82063	0.371929	2.20641	0.027355	0.998346	TRUE
Slc22a6	92.1127	0.819921	0.3562	2.30186	0.0213433	0.998346	TRUE
Rnf152	6.30103	0.810547	0.355945	2.27717	0.022776	0.998346	TRUE
Mall	39.6138	0.808216	0.261407	3.0918	0.0019895	0.661826	TRUE
Rassf4	9.3106	0.767777	0.297896	2.57733	0.00995668	0.998346	TRUE
Pf4	13.6607	0.764845	0.242982	3.14774	0.00164538	0.661826	TRUE
Gpr182	21.7593	0.760215	0.296769	2.56164	0.0104179	0.998346	TRUE
Aldh1a2	132.599	0.754957	0.346714	2.17746	0.0294461	0.998346	TRUE
Slc22a2	8.84205	0.750126	0.34494	2.17466	0.0296558	0.998346	TRUE
Slc6a20a	64.5702	0.738078	0.327871	2.25112	0.024378	0.998346	TRUE
H2-Q4	150.289	0.738062	0.30167	2.44659	0.0144215	0.998346	TRUE
Bmx	21.3291	0.730985	0.242791	3.01075	0.002606	0.700022	TRUE
Arhgap27	10.1795	0.726063	0.247576	2.93269	0.00336041	0.80664	TRUE
Cacna1a	9.89627	0.723737	0.283242	2.55519	0.0106131	0.998346	TRUE
Cmbl	8.35673	0.712951	0.348437	2.04614	0.0407426	0.998346	TRUE
Csgalnact2	9.35942	0.705467	0.327881	2.15159	0.0314293	0.998346	TRUE
Sp110	12.3737	0.701242	0.314967	2.2264	0.0259873	0.998346	TRUE
Acpp	24.6128	0.689381	0.330937	2.08312	0.0372402	0.998346	TRUE
Exoc3l2	20.1289	0.670717	0.312339	2.1474	0.0317615	0.998346	TRUE
Vcan	18.6433	0.666958	0.251908	2.64762	0.00810599	0.998346	TRUE
Tnfsf10	114.838	0.662365	0.190054	3.48514	0.000491887	0.504498	TRUE
Bmp5	66.8272	0.655886	0.31778	2.06396	0.0390213	0.998346	TRUE
Crebrf	12.4325	0.655381	0.272102	2.40859	0.0160143	0.998346	TRUE
Mgp	358.621	0.652286	0.243307	2.68092	0.00734202	0.998346	TRUE
Poll	7.97729	0.649763	0.281327	2.30963	0.0209085	0.998346	TRUE
Miip	8.0449	0.649166	0.298182	2.17708	0.0294745	0.998346	TRUE
Dazap1	8.66297	0.648384	0.295304	2.19565	0.028117	0.998346	TRUE
Islr	65.6689	0.647873	0.229317	2.82523	0.00472466	0.84609	TRUE
Stk17b	16.2713	0.64378	0.222933	2.88777	0.00387981	0.84609	TRUE
Pimreg	12.4018	0.637645	0.245681	2.59541	0.00944771	0.998346	TRUE
Cd244a	11.5425	0.636385	0.299963	2.12155	0.0338757	0.998346	TRUE
Mrc1	56.7406	0.635135	0.32048	1.98182	0.047499	0.998346	TRUE
Dnajc25	7.51724	0.633481	0.308819	2.0513	0.0402373	0.998346	TRUE
Il1a	33.4325	0.630261	0.281434	2.23947	0.0251255	0.998346	TRUE
Nrip1	30.4302	0.621656	0.175786	3.53644	0.000405566	0.504498	TRUE
Bach1	10.4456	0.621099	0.312069	1.99026	0.046562	0.998346	TRUE
Kat6a	12.1547	0.613015	0.257054	2.38477	0.0170896	0.998346	TRUE
Mustn1	45.3057	0.612289	0.198621	3.08271	0.00205127	0.661826	TRUE
Sall1	36.1439	0.607438	0.206375	2.94337	0.00324656	0.796254	TRUE
Slc7a11	35.2123	0.604037	0.15594	3.87353	0.000107271	0.26667	TRUE
Smad5	17.9371	0.584345	0.203713	2.86848	0.00412452	0.84609	TRUE
Sag	14.7549	0.57893	0.265654	2.17926	0.0293121	0.998346	TRUE
Pank1	9.64717	0.574727	0.287834	1.99673	0.045854	0.998346	TRUE
Lbr	13.5511	0.573181	0.259709	2.20701	0.0273136	0.998346	TRUE
Tfb2m	9.28614	0.573119	0.274466	2.08812	0.0367867	0.998346	TRUE
Colec12	17.0735	0.565337	0.28802	1.96284	0.0496646	0.998346	TRUE
Aldh3b1	11.4652	0.564929	0.255318	2.21265	0.0269217	0.998346	TRUE
Ctnna3	36.3039	0.562408	0.167729	3.35308	0.000799178	0.661826	TRUE
Acta2	84.1156	0.561635	0.143972	3.90101	9.57905e-05	0.26667	TRUE
Smad6	12.8193	0.56068	0.245406	2.2847	0.0223302	0.998346	TRUE
Krit1	14.0472	0.556013	0.237842	2.33774	0.0194008	0.998346	TRUE
Gjb2	272.758	0.555025	0.201932	2.74857	0.00598556	0.937904	TRUE
Sorl1	95.2748	0.554135	0.157976	3.50772	0.000451968	0.504498	TRUE
Golga1	9.33988	0.552219	0.248175	2.22512	0.0260731	0.998346	TRUE
Ttbk2	26.6893	0.551521	0.227037	2.42922	0.0151314	0.998346	TRUE
Tcte2	28.0385	0.54487	0.178219	3.05731	0.00223336	0.661826	TRUE
Utrn	31.2641	0.542367	0.211669	2.56233	0.0103971	0.998346	TRUE
Sobp	16.986	0.541635	0.196641	2.75443	0.00587946	0.937573	TRUE
Qrich1	20.8673	0.538835	0.175816	3.06476	0.00217841	0.661826	TRUE
Fhl3	9.02673	0.538355	0.259435	2.0751	0.0379769	0.998346	TRUE
Mal	9.80656	0.534519	0.25813	2.07073	0.0383837	0.998346	TRUE
Ninj2	10.7022	0.533888	0.263666	2.02486	0.0428814	0.998346	TRUE
Gbp9	85.9251	0.527883	0.203607	2.59266	0.00952381	0.998346	TRUE
Lamb2	29.4033	0.524275	0.185026	2.83352	0.00460389	0.84609	TRUE
Lyzl4	11.9182	0.52362	0.235058	2.22762	0.0259056	0.998346	TRUE
Add3	16.2633	0.521292	0.234385	2.22409	0.0261426	0.998346	TRUE
Grrp1	16.4067	0.520397	0.229813	2.26444	0.0235471	0.998346	TRUE
Zfp746	13.6576	0.519202	0.234613	2.21302	0.0268965	0.998346	TRUE
Cp	26.9639	0.516525	0.205881	2.50885	0.0121125	0.998346	TRUE
Tie1	53.0563	0.50526	0.132678	3.80816	0.000140007	0.26667	TRUE
Saysd1	23.9471	0.504989	0.165706	3.04749	0.00230759	0.661826	TRUE
Zfp810	79.0152	0.499112	0.188477	2.64813	0.00809383	0.998346	TRUE
Vps26a	12.7508	0.496138	0.249237	1.99063	0.0465217	0.998346	TRUE
Cdkl5	156.998	0.491029	0.153915	3.19025	0.00142149	0.661826	TRUE
Trim36	14.037	0.491023	0.240848	2.03872	0.0414779	0.998346	TRUE
P2ry1	14.6693	0.487041	0.224718	2.16734	0.030209	0.998346	TRUE
Nr1h3	17.3789	0.485943	0.224323	2.16627	0.0302909	0.998346	TRUE
Sdk2	54.5683	0.485482	0.155018	3.13178	0.0017375	0.661826	TRUE
Gli3	15.3038	0.482351	0.204199	2.36216	0.0181688	0.998346	TRUE
Gkn3	24.9992	0.482307	0.188758	2.55516	0.010614	0.998346	TRUE
Slc12a2	41.4408	0.4814	0.208753	2.30607	0.0211067	0.998346	TRUE
Ccdc50	17.0378	0.478479	0.215471	2.22062	0.0263769	0.998346	TRUE
Mob3a	21.3928	0.466324	0.173446	2.68858	0.00717576	0.998346	TRUE
Phkb	16.5717	0.457578	0.230237	1.98742	0.0468754	0.998346	TRUE
Prkg1	14.0189	0.456178	0.229792	1.98518	0.0471245	0.998346	TRUE
Foxc1	188.615	0.447429	0.166087	2.69394	0.00706132	0.998346	TRUE
Cilp2	24.4105	0.447389	0.199875	2.23834	0.0251988	0.998346	TRUE
Bap1	12.8005	0.444612	0.210928	2.10788	0.0350412	0.998346	TRUE
Specc1l	39.0829	0.442576	0.136625	3.23935	0.00119803	0.661826	TRUE
Cyp1b1	94.0019	0.441255	0.18208	2.42341	0.0153754	0.998346	TRUE
Nscme3l	20.1959	0.441095	0.196132	2.24897	0.0245144	0.998346	TRUE
Olfr287	45.6865	0.4401	0.165768	2.65491	0.00793299	0.998346	TRUE
Fras1	29.8398	0.436393	0.208249	2.09553	0.0361239	0.998346	TRUE
Cc2d2a	17.1304	0.429975	0.199503	2.15523	0.031144	0.998346	TRUE
Cracd	22.0775	0.425406	0.198047	2.148	0.0317135	0.998346	TRUE
Tbx18	57.423	0.423885	0.206352	2.05419	0.0399577	0.998346	TRUE
Slc7a1	27.3979	0.423631	0.198012	2.13942	0.0324013	0.998346	TRUE
Mfap3l	44.6074	0.421031	0.135606	3.10481	0.00190399	0.661826	TRUE
Gm21103	32.4774	0.416072	0.145811	2.8535	0.00432401	0.84609	TRUE
Cldn19	56.4665	0.415032	0.200068	2.07446	0.0380369	0.998346	TRUE
Sp100	27.2712	0.414786	0.196232	2.11375	0.0345362	0.998346	TRUE
Mcf2l	41.013	0.413944	0.166474	2.48654	0.012899	0.998346	TRUE
St6gal1	22.0212	0.412013	0.182051	2.26318	0.0236246	0.998346	TRUE
Hspb1	93.5659	0.41194	0.177926	2.31524	0.0205999	0.998346	TRUE
Dguok	17.1725	0.411798	0.199627	2.06283	0.0391283	0.998346	TRUE
LOC118568080	69.1747	0.411355	0.195065	2.10881	0.0349607	0.998346	TRUE
Rbbp8	24.3241	0.410417	0.190444	2.15505	0.031158	0.998346	TRUE
Clec3b	42.9192	0.409775	0.199974	2.04915	0.0404479	0.998346	TRUE
Ifi208	17.7784	0.40921	0.180776	2.26363	0.0235972	0.998346	TRUE
Il6st	122.232	0.408988	0.13388	3.05488	0.00225151	0.661826	TRUE
Macf1	36.6084	0.407474	0.192453	2.11726	0.0342377	0.998346	TRUE
Ehd4	27.3277	0.407469	0.176048	2.31453	0.0206389	0.998346	TRUE
Ifitm3	229.317	0.403809	0.179698	2.24716	0.0246298	0.998346	TRUE
Ifi35	35.1871	0.40268	0.199434	2.01912	0.0434748	0.998346	TRUE
Gramd3	39.6238	0.396379	0.164446	2.4104	0.0159352	0.998346	TRUE
Herc2	65.2243	0.385637	0.177539	2.17212	0.0298464	0.998346	TRUE
Ampd3	35.9444	0.385335	0.187395	2.05627	0.0397561	0.998346	TRUE
Plekho2	43.9955	0.383721	0.14385	2.6675	0.00764179	0.998346	TRUE
Mc5r	43.2633	0.382006	0.183276	2.08432	0.0371311	0.998346	TRUE
Fntb	37.7224	0.38161	0.12079	3.15927	0.00158163	0.661826	TRUE
Secisbp2l	86.3787	0.381195	0.169782	2.2452	0.0247552	0.998346	TRUE
Ppp1r12b	30.9092	0.37949	0.181405	2.09195	0.0364429	0.998346	TRUE
Thbd	571.582	0.378167	0.157749	2.39728	0.0165174	0.998346	TRUE
Prelp	137.227	0.37811	0.184208	2.05263	0.0401083	0.998346	TRUE
Fibin	120.036	0.376807	0.150468	2.50423	0.0122718	0.998346	TRUE
Plcd1	22.5624	0.376807	0.187327	2.01149	0.0442737	0.998346	TRUE
Slc13a3	591.034	0.370868	0.158813	2.33526	0.01953	0.998346	TRUE
Jup	59.3135	0.366159	0.115671	3.16553	0.00154803	0.661826	TRUE
Prkag2	30.0875	0.365414	0.16513	2.21289	0.0269049	0.998346	TRUE
S100a11	80.7701	0.36242	0.177574	2.04095	0.0412556	0.998346	TRUE
Gch1	72.6719	0.362381	0.15846	2.2869	0.0222019	0.998346	TRUE
Vsig2	53.6376	0.361217	0.154245	2.34185	0.0191886	0.998346	TRUE
Rassf2	61.7932	0.359045	0.114601	3.13301	0.00173026	0.661826	TRUE
Pisd	123.608	0.358112	0.152849	2.34292	0.0191336	0.998346	TRUE
Des	39.1688	0.355066	0.177866	1.99625	0.0459064	0.998346	TRUE
Car8	225.024	0.353424	0.118621	2.97944	0.00288774	0.740444	TRUE
D830031N03Rik	240.263	0.348578	0.144606	2.41054	0.015929	0.998346	TRUE
Zbtb38	72.6361	0.346592	0.147728	2.34615	0.0189687	0.998346	TRUE
Gm4841	35.2519	0.344084	0.152759	2.25246	0.0242935	0.998346	TRUE
Slc26a2	186.022	0.342169	0.132189	2.58849	0.0096399	0.998346	TRUE
Ly75	24.1991	0.341308	0.173619	1.96585	0.0493163	0.998346	TRUE
Gm36210	54.8336	0.339287	0.134811	2.51676	0.0118439	0.998346	TRUE
Rrm2	41.4769	0.338332	0.141108	2.39768	0.0164992	0.998346	TRUE
Mlycd	32.4598	0.333357	0.155905	2.1382	0.0325003	0.998346	TRUE
Avpr1b	49.3142	0.327642	0.13589	2.41108	0.0159052	0.998346	TRUE
Pcdhgb7	32.2481	0.326556	0.165602	1.97193	0.0486173	0.998346	TRUE
Rock1	65.4515	0.325552	0.0991182	3.28448	0.00102169	0.661826	TRUE
Pltp	228.889	0.324626	0.151669	2.14036	0.0323261	0.998346	TRUE
Ppwd1	33.4547	0.32453	0.161859	2.00502	0.0449614	0.998346	TRUE
Apod	562.926	0.323936	0.151477	2.13852	0.0324748	0.998346	TRUE

### Sheet: 5xFAD HIP 1hr 20 vs 40 Down
Gene Name	Mean	log2FoldChange	lfcSE	stat	pvalue	padj	threshold (|Log2 fc =0.25| , p<0.05)
Irs4	43.2114	-1.55737	0.549275	-2.83531	0.00457811	0.84609	TRUE
Plcd3	4.05442	-0.842005	0.382508	-2.20127	0.0277166	0.998346	TRUE
Tmem70	8.32543	-0.816336	0.354677	-2.30163	0.0213559	0.998346	TRUE
Gm19345	26.0687	-0.794089	0.260412	-3.04936	0.00229332	0.661826	TRUE
LOC115488350	11.2058	-0.762834	0.240561	-3.17106	0.00151883	0.661826	TRUE
Ccnb2	8.92024	-0.740349	0.261724	-2.82874	0.00467314	0.84609	TRUE
Gnrh1	12.0601	-0.734651	0.370233	-1.98429	0.0472232	0.998346	TRUE
Tlk2	8.11986	-0.722933	0.293074	-2.46673	0.0136355	0.998346	TRUE
Dennd4c	9.66224	-0.71446	0.267744	-2.66844	0.00762044	0.998346	TRUE
Agap3	8.58515	-0.692992	0.269616	-2.57029	0.0101612	0.998346	TRUE
Mettl25	9.24542	-0.689672	0.275581	-2.50261	0.0123282	0.998346	TRUE
Limch1	68.5113	-0.669741	0.183078	-3.65823	0.000253965	0.409319	TRUE
Rtp1	55.8187	-0.667002	0.317848	-2.09849	0.0358618	0.998346	TRUE
Snai2	28.6404	-0.621894	0.270583	-2.29835	0.0215418	0.998346	TRUE
Atg16l2	7.10814	-0.585557	0.298415	-1.96222	0.0497363	0.998346	TRUE
Ccdc62	10.1689	-0.575683	0.246979	-2.3309	0.0197587	0.998346	TRUE
Ptger2	12.6693	-0.573073	0.28204	-2.03188	0.0421654	0.998346	TRUE
Ecsit	24.3455	-0.571266	0.190694	-2.99572	0.00273802	0.71838	TRUE
Sh3pxd2b	10.6927	-0.564207	0.269768	-2.09145	0.0364877	0.998346	TRUE
Xrcc1	14.1494	-0.563711	0.239477	-2.35393	0.0185762	0.998346	TRUE
Pdcd6	15.7208	-0.552421	0.237584	-2.32516	0.0200637	0.998346	TRUE
Slc22a13	8.79959	-0.551528	0.253683	-2.17408	0.0296988	0.998346	TRUE
LOC118568312	33103.6	-0.53964	0.238917	-2.25869	0.0239024	0.998346	TRUE
Gpr6	20.3172	-0.537037	0.224166	-2.39572	0.0165879	0.998346	TRUE
Angptl1	16.9323	-0.525662	0.249612	-2.10592	0.0352117	0.998346	TRUE
Zfp449	9.04826	-0.517822	0.26315	-1.96779	0.0490927	0.998346	TRUE
Prc1	15.5268	-0.513452	0.233671	-2.19733	0.0279968	0.998346	TRUE
Pkdrej	14.8776	-0.49766	0.207684	-2.39624	0.0165642	0.998346	TRUE
Plcb4	29.1577	-0.489672	0.245489	-1.99468	0.0460779	0.998346	TRUE
Smarcd2	11.8978	-0.488266	0.217794	-2.24187	0.0249699	0.998346	TRUE
Gm51877	23.1344	-0.473516	0.205725	-2.30169	0.0213525	0.998346	TRUE
Etnppl	29.203	-0.464146	0.230507	-2.01359	0.0440529	0.998346	TRUE
Gm30732	35.0021	-0.461113	0.164392	-2.80495	0.00503239	0.887115	TRUE
Chrdl2	17.6451	-0.460374	0.207856	-2.21487	0.0267692	0.998346	TRUE
Evc2	24.015	-0.460021	0.175205	-2.62561	0.00864939	0.998346	TRUE
Itga2b	13.1956	-0.454343	0.223468	-2.03315	0.0420374	0.998346	TRUE
Smim6	16.5351	-0.454311	0.208898	-2.17479	0.0296455	0.998346	TRUE
Nfkbid	11.525	-0.453101	0.230875	-1.96254	0.0497	0.998346	TRUE
Zfp850	59.6287	-0.451479	0.1757	-2.5696	0.0101817	0.998346	TRUE
Dmac2	238.395	-0.432901	0.210846	-2.05316	0.0400572	0.998346	TRUE
Pex16	19.441	-0.428402	0.167322	-2.56034	0.0104571	0.998346	TRUE
Dusp15	15.1151	-0.422414	0.208438	-2.02657	0.0427061	0.998346	TRUE
Ap1g2	19.5068	-0.414093	0.19333	-2.1419	0.0322016	0.998346	TRUE
Crh	58.3738	-0.404399	0.155925	-2.59355	0.00949916	0.998346	TRUE
Gpr20	23.3978	-0.403056	0.200456	-2.0107	0.044357	0.998346	TRUE
Hpdl	96.8009	-0.397359	0.142781	-2.78299	0.00538607	0.9303	TRUE
Vmac	21.7549	-0.3969	0.197635	-2.00825	0.044617	0.998346	TRUE
Lhfpl5	73.7381	-0.396106	0.127833	-3.09863	0.00194416	0.661826	TRUE
Guca1b	56.353	-0.39332	0.148201	-2.65396	0.00795529	0.998346	TRUE
Tnrc6a	43.221	-0.391794	0.15254	-2.56846	0.010215	0.998346	TRUE
Srxn1	29.5205	-0.388364	0.187067	-2.07606	0.0378883	0.998346	TRUE
Tm2d3	19.7104	-0.379932	0.170132	-2.23316	0.0255383	0.998346	TRUE
Relt	27.4665	-0.378173	0.169118	-2.23615	0.0253422	0.998346	TRUE
Ttc9b	469.821	-0.378155	0.143934	-2.62729	0.00860686	0.998346	TRUE
Bcat2	20.3447	-0.371884	0.164631	-2.2589	0.0238896	0.998346	TRUE
Khdc3	62.6531	-0.362955	0.146187	-2.48281	0.0130351	0.998346	TRUE
Pogz	59.5111	-0.356794	0.125978	-2.83218	0.00462315	0.84609	TRUE
Vstm5	49.2117	-0.346043	0.131847	-2.62457	0.00867573	0.998346	TRUE
Gm40095	71.7006	-0.345479	0.141273	-2.44546	0.0144666	0.998346	TRUE
Gm2137	80.8625	-0.344411	0.113093	-3.04539	0.00232382	0.661826	TRUE
LOC115488002	25.7828	-0.340635	0.159151	-2.14032	0.0323285	0.998346	TRUE
Brwd3	86.9179	-0.339933	0.152234	-2.23296	0.0255516	0.998346	TRUE
Plod2	61.1356	-0.338244	0.153022	-2.21042	0.0270759	0.998346	TRUE
Phtf1	25.4888	-0.338148	0.15798	-2.14044	0.0323189	0.998346	TRUE
Rps18	1611.38	-0.33653	0.141945	-2.37085	0.0177471	0.998346	TRUE
Dnajc12	66.7375	-0.325297	0.113709	-2.86078	0.00422599	0.84609	TRUE
Mrpl46	130.845	-0.322687	0.137846	-2.34092	0.0192364	0.998346	TRUE
Slc26a10	103.959	-0.322435	0.118554	-2.71974	0.00653337	0.996073	TRUE

### Sheet: Shared Upregulated Genes
Gene Name	Mean	log2FoldChange	lfcSE	stat	pvalue	padj	threshold (|Log2 fc =0.25| , p<0.05)
Slc7a11	35.2123	0.604037	0.15594	3.87353	0.000107271	0.26667	TRUE
Cyp1b1	94.0019	0.441255	0.18208	2.42341	0.0153754	0.998346	TRUE
Alx4	85.8342	0.934261	0.329097	2.83886	0.0045275	0.84609	TRUE
Specc1l	39.0829	0.442576	0.136625	3.23935	0.00119803	0.661826	TRUE
Vwf	26.5702	0.970557	0.29021	3.34432	0.000824839	0.661826	TRUE
Rps18	1611.38	-0.33653	0.141945	-2.37085	0.0177471	0.998346	TRUE
Mall	39.6138	0.808216	0.261407	3.0918	0.0019895	0.661826	TRUE
Mob3a	21.3928	0.466324	0.173446	2.68858	0.00717576	0.998346	TRUE
Gm2137	80.8625	-0.344411	0.113093	-3.04539	0.00232382	0.661826	TRUE
Golga1	9.33988	0.552219	0.248175	2.22512	0.0260731	0.998346	TRUE
Foxc1	188.615	0.447429	0.166087	2.69394	0.00706132	0.998346	TRUE
Acta2	84.1156	0.561635	0.143972	3.90101	9.57905e-05	0.26667	TRUE
Poll	7.97729	0.649763	0.281327	2.30963	0.0209085	0.998346	TRUE
Grrp1	16.4067	0.520397	0.229813	2.26444	0.0235471	0.998346	TRUE
Gm21103	32.4774	0.416072	0.145811	2.8535	0.00432401	0.84609	TRUE
Islr	65.6689	0.647873	0.229317	2.82523	0.00472466	0.84609	TRUE
Msr1	16.7521	1.04192	0.376694	2.76595	0.0056757	0.9303	TRUE
Ifi208	17.7784	0.40921	0.180776	2.26363	0.0235972	0.998346	TRUE
Tcte2	28.0385	0.54487	0.178219	3.05731	0.00223336	0.661826	TRUE
Bicc1	10.9098	1.01665	0.26163	3.88582	0.000101983	0.26667	TRUE
