## Supplemental Table 4_DEGs WT 40Hz vs 20Hz_VC and HIP for "Frequency and duration of sensory flicker controls astrocyte and neuron specific transcriptional profiles in 5xFAD mice"

### Sheet: 40 vs 20 VC WT
Gene ID	Mean	log2FoldChange	lfcSE	stat	pvalue	padj	Up or Down
Ttr	1034.36	-6.29174	1.27299	-4.94251	7.71245e-07	0.00872432	Down in 40Hz
F5	60.6325	-4.53341	1.06184	-4.26941	1.95995e-05	0.0536644	Down in 40Hz
Clic6	418.858	-4.12876	0.97989	-4.2135	2.51448e-05	0.0536644	Down in 40Hz
Crlf1	2.78505	-4.0618	1.26799	-3.20334	0.00135843	0.523727	Down in 40Hz
Aqp1	221.857	-4.01145	0.966177	-4.15188	3.29749e-05	0.0536644	Down in 40Hz
Sostdc1	200.768	-3.78742	0.912572	-4.15027	3.32081e-05	0.0536644	Down in 40Hz
Dbh	1.44888	-3.5456	1.33112	-2.66363	0.0077303	0.931039	Down in 40Hz
1700024G13Rik	1.11644	-3.15001	1.40432	-2.24308	0.0248913	0.959511	Down in 40Hz
Kl	731.86	-2.74752	0.773897	-3.55024	0.000384875	0.332939	Down in 40Hz
Ttll6	3.4051	-2.71601	1.06854	-2.54181	0.011028	0.931039	Down in 40Hz
Ecrg4	169.779	-2.31056	0.861095	-2.68329	0.00729023	0.931039	Down in 40Hz
Gmnc	3.91734	-2.13558	0.917192	-2.32839	0.0198913	0.949902	Down in 40Hz
Mc3r	3.98598	-2.10766	0.886264	-2.37814	0.0174004	0.948555	Down in 40Hz
Fam216b	6.96973	-2.09307	0.743011	-2.81701	0.0048473	0.87036	Down in 40Hz
Il16	3.05938	-2.04941	0.943176	-2.17288	0.0297892	0.959511	Down in 40Hz
Iyd	5.32717	-1.84443	0.770019	-2.3953	0.0166067	0.948555	Down in 40Hz
Lrp2	2.52346	-1.81746	0.89335	-2.03443	0.0419085	0.959511	Down in 40Hz
Wdr86	27.2483	-1.79905	0.68625	-2.62157	0.00875268	0.931039	Down in 40Hz
Cox8b	20.8296	-1.77549	0.693679	-2.55953	0.0104813	0.931039	Down in 40Hz
Lct	51.7588	-1.75411	0.775828	-2.26095	0.0237625	0.959511	Down in 40Hz
Krt8	11.6204	-1.64376	0.806384	-2.03843	0.041507	0.959511	Down in 40Hz
Col8a1	251.237	-1.53417	0.644513	-2.38036	0.0172958	0.948555	Down in 40Hz
Lbp	74.4729	-1.42588	0.702322	-2.03024	0.0423324	0.959511	Down in 40Hz
Lrrc10b	383.478	-1.34484	0.658191	-2.04324	0.041029	0.959511	Down in 40Hz
Dynlrb2	12.0441	-1.32905	0.471432	-2.81917	0.00481484	0.87036	Down in 40Hz
Zfp729a	5.02437	-1.31259	0.544621	-2.4101	0.015948	0.948555	Down in 40Hz
Dnali1	25.2965	-1.28222	0.365869	-3.50459	0.000457306	0.332939	Down in 40Hz
Sp9	4.91848	-1.18658	0.540928	-2.1936	0.0282643	0.959511	Down in 40Hz
Cldn15	9.86172	-1.18304	0.405541	-2.91719	0.00353204	0.786436	Down in 40Hz
LOC118567481	25.4376	-1.17258	0.527494	-2.22292	0.0262214	0.959511	Down in 40Hz
Rdm1	149.632	-1.12395	0.481038	-2.33652	0.0194644	0.949902	Down in 40Hz
Spink10	3.98922	-1.12102	0.538995	-2.07983	0.0375411	0.959511	Down in 40Hz
Klk7	8.20289	-1.09175	0.416017	-2.62428	0.00868318	0.931039	Down in 40Hz
Strip2	25.9196	-1.06211	0.378118	-2.80894	0.00497047	0.872755	Down in 40Hz
Dct	8.09202	-1.03305	0.451144	-2.28984	0.0220307	0.959511	Down in 40Hz
Serpinf2	7.49907	-1.01627	0.406854	-2.49787	0.012494	0.944959	Down in 40Hz
Serpina3n	28.7179	-1.00511	0.323822	-3.10391	0.00190984	0.617762	Down in 40Hz
Sema5a	7.57152	-0.988293	0.480614	-2.05631	0.0397522	0.959511	Down in 40Hz
Igsf1	9.77501	-0.95789	0.417763	-2.2929	0.0218537	0.959511	Down in 40Hz
Foxj1	17.1377	-0.93766	0.366072	-2.56141	0.0104248	0.931039	Down in 40Hz
Cxcl5	11.1731	-0.912151	0.432861	-2.10726	0.035095	0.959511	Down in 40Hz
Pdzd3	7.92487	-0.912144	0.404966	-2.2524	0.0242973	0.959511	Down in 40Hz
Depdc7	9.6222	-0.892347	0.394012	-2.26477	0.0235266	0.959511	Down in 40Hz
Mrpl11	28.2515	-0.877537	0.324456	-2.70464	0.0068379	0.931039	Down in 40Hz
Ifnlr1	11.2436	-0.876036	0.4311	-2.03209	0.0421442	0.959511	Down in 40Hz
Exoc3l2	42.6954	-0.86071	0.293281	-2.93477	0.00333797	0.779442	Down in 40Hz
Ipcef1	13.7138	-0.8547	0.319316	-2.67666	0.00743596	0.931039	Down in 40Hz
C2cd4b	11.5191	-0.842086	0.315611	-2.66811	0.00762791	0.931039	Down in 40Hz
Zfp990	21.6619	-0.8217	0.340965	-2.40993	0.0159557	0.948555	Down in 40Hz
Best1	13.0261	-0.794451	0.381883	-2.08035	0.0374935	0.959511	Down in 40Hz
Adhfe1	8.13897	-0.788688	0.400799	-1.96779	0.049092	0.959511	Down in 40Hz
Acot12	15.2194	-0.776825	0.331065	-2.34645	0.0189534	0.949902	Down in 40Hz
1700007K13Rik	38.6549	-0.775866	0.257103	-3.01772	0.00254681	0.720239	Down in 40Hz
St6galnac2	132.416	-0.755733	0.383891	-1.96862	0.0489971	0.959511	Down in 40Hz
H4c9	14.8721	-0.752841	0.292615	-2.5728	0.0100879	0.931039	Down in 40Hz
Cdh9	30.5666	-0.748359	0.229391	-3.26237	0.00110485	0.499921	Down in 40Hz
Nup54	9.81428	-0.740892	0.359495	-2.06092	0.0393104	0.959511	Down in 40Hz
Fam107b	15.7635	-0.730712	0.272214	-2.68433	0.00726758	0.931039	Down in 40Hz
Wnt9a	12.3566	-0.725054	0.350616	-2.06795	0.038645	0.959511	Down in 40Hz
Evc2	11.6871	-0.722974	0.31922	-2.26481	0.0235241	0.959511	Down in 40Hz
Sh3bgr	31.1365	-0.722645	0.338203	-2.13672	0.0326209	0.959511	Down in 40Hz
1110059E24Rik	69.7984	-0.72091	0.220542	-3.26881	0.00108	0.499921	Down in 40Hz
Ccnb2	9.24153	-0.720737	0.365956	-1.96946	0.0489001	0.959511	Down in 40Hz
Tmem114	31.5224	-0.713366	0.303992	-2.34666	0.0189424	0.949902	Down in 40Hz
Trp53i13	13.4929	-0.70904	0.333531	-2.12586	0.0335152	0.959511	Down in 40Hz
Eapp	19.5666	-0.697368	0.276426	-2.5228	0.0116425	0.932436	Down in 40Hz
Upk1a	24.7111	-0.686203	0.25349	-2.70702	0.00678902	0.931039	Down in 40Hz
Egfl6	38.3264	-0.669456	0.277092	-2.41601	0.0156917	0.948555	Down in 40Hz
Fam163a	12.1223	-0.668328	0.333498	-2.00399	0.0450707	0.959511	Down in 40Hz
Rsph4a	59.7121	-0.650853	0.303597	-2.1438	0.0320486	0.959511	Down in 40Hz
Rps27l	13.4966	-0.64133	0.317884	-2.0175	0.0436438	0.959511	Down in 40Hz
Mief1	11.5904	-0.636585	0.301755	-2.10961	0.0348921	0.959511	Down in 40Hz
Fosb	29.5698	-0.635464	0.322023	-1.97335	0.0484559	0.959511	Down in 40Hz
1700102P08Rik	30.9324	-0.633773	0.239523	-2.64598	0.00814557	0.931039	Down in 40Hz
Zdhhc17	57.2059	-0.626472	0.174718	-3.58563	0.000336269	0.332939	Down in 40Hz
Iqgap2	107.018	-0.621488	0.244505	-2.54182	0.0110278	0.931039	Down in 40Hz
Prima1	21.4571	-0.617702	0.241896	-2.55358	0.0106622	0.931039	Down in 40Hz
Penk	163.013	-0.606552	0.183227	-3.3104	0.000931644	0.499921	Down in 40Hz
Aldh1a3	43.1851	-0.604409	0.233501	-2.58846	0.00964057	0.931039	Down in 40Hz
4930503L19Rik	21.3855	-0.597409	0.24406	-2.44779	0.0143735	0.948555	Down in 40Hz
Wipf3	46.8678	-0.597273	0.232364	-2.57042	0.0101576	0.931039	Down in 40Hz
Slc16a8	39.1398	-0.592493	0.273601	-2.16554	0.0303466	0.959511	Down in 40Hz
Grid1	15.1293	-0.574095	0.276862	-2.07358	0.0381183	0.959511	Down in 40Hz
Plcd3	14.3455	-0.552708	0.278521	-1.98444	0.0472071	0.959511	Down in 40Hz
Tjp1	23.8043	-0.549899	0.238006	-2.31044	0.020864	0.959511	Down in 40Hz
Wasf1	21.4655	-0.547746	0.258899	-2.11567	0.0343726	0.959511	Down in 40Hz
LOC115488029	341.849	-0.546271	0.255322	-2.13953	0.0323925	0.959511	Down in 40Hz
Actn2	45.4047	-0.542149	0.188593	-2.8747	0.00404408	0.805922	Down in 40Hz
Sertad1	79.1051	-0.533845	0.168086	-3.17602	0.0014931	0.533574	Down in 40Hz
Rpgrip1l	31.1064	-0.523296	0.242005	-2.16234	0.0305921	0.959511	Down in 40Hz
Efcab1	59.5145	-0.521755	0.264149	-1.97523	0.0482422	0.959511	Down in 40Hz
Rpe	18.7876	-0.521206	0.254885	-2.04487	0.0408678	0.959511	Down in 40Hz
Nudt7	32.4548	-0.518431	0.260972	-1.98654	0.0469738	0.959511	Down in 40Hz
Orai2	95.4345	-0.504716	0.25223	-2.00102	0.0453903	0.959511	Down in 40Hz
Pank4	24.5845	-0.504332	0.220859	-2.2835	0.022401	0.959511	Down in 40Hz
Pgam2	22.5087	-0.497649	0.235348	-2.11452	0.0344705	0.959511	Down in 40Hz
Alad	115.567	-0.494228	0.217159	-2.27588	0.0228531	0.959511	Down in 40Hz
2700081O15Rik	60.1479	-0.492885	0.206455	-2.38738	0.0169691	0.948555	Down in 40Hz
Cdh15	24.3909	-0.490803	0.246731	-1.98922	0.0466764	0.959511	Down in 40Hz
Dbx2	39.3435	-0.481397	0.206447	-2.33182	0.01971	0.949902	Down in 40Hz
Cebpz	24.0908	-0.477682	0.214904	-2.22277	0.026231	0.959511	Down in 40Hz
Lypla2	22.1754	-0.466327	0.235517	-1.98002	0.0477017	0.959511	Down in 40Hz
Plekhm2	24.6403	-0.464302	0.234008	-1.98413	0.0472414	0.959511	Down in 40Hz
Nr3c2	1066.87	-0.453685	0.178406	-2.54299	0.0109907	0.931039	Down in 40Hz
Zhx2	46.3158	-0.442587	0.215633	-2.05251	0.0401206	0.959511	Down in 40Hz
Fcgr1	58.6896	-0.436732	0.213027	-2.05012	0.0403524	0.959511	Down in 40Hz
Arhgap24	45.7884	-0.43415	0.16791	-2.5856	0.00972085	0.931039	Down in 40Hz
Kbtbd11	83.8393	-0.433853	0.213121	-2.03572	0.041779	0.959511	Down in 40Hz
Cidea	46.4064	-0.425659	0.190152	-2.23852	0.0251874	0.959511	Down in 40Hz
Adat3	47.8567	-0.424688	0.176928	-2.40035	0.0163795	0.948555	Down in 40Hz
Gosr2	57.0933	-0.42447	0.164753	-2.5764	0.00998346	0.931039	Down in 40Hz
Apoe	186.725	-0.422006	0.130363	-3.23717	0.00120723	0.514185	Down in 40Hz
Specc1l	37.0845	-0.420811	0.183681	-2.29099	0.0219638	0.959511	Down in 40Hz
Pim1	46.3129	-0.418595	0.210075	-1.9926	0.0463056	0.959511	Down in 40Hz
Gm266	108.756	-0.415561	0.165112	-2.51684	0.0118413	0.932436	Down in 40Hz
Leprot	32.0532	-0.415049	0.190007	-2.18439	0.0289335	0.959511	Down in 40Hz
Bsdc1	31.7836	-0.408592	0.198	-2.0636	0.0390558	0.959511	Down in 40Hz
Trpc6	143.762	-0.400353	0.185266	-2.16096	0.0306986	0.959511	Down in 40Hz
Ankrd6	81.9599	-0.400025	0.14728	-2.71608	0.00660599	0.931039	Down in 40Hz
Acot1	155.937	-0.394729	0.155316	-2.54146	0.0110391	0.931039	Down in 40Hz
Zfpm1	278.156	-0.393988	0.120623	-3.26627	0.00108973	0.499921	Down in 40Hz
Sdhaf3	129.004	-0.392171	0.121492	-3.22795	0.00124679	0.514185	Down in 40Hz
Ticam1	102.563	-0.387202	0.1156	-3.3495	0.000809577	0.499921	Down in 40Hz
Ppp1r3c	2554.33	-0.377834	0.156285	-2.4176	0.0156234	0.948555	Down in 40Hz
Pawr	58.3973	-0.375171	0.175649	-2.13592	0.0326859	0.959511	Down in 40Hz
Lpl	971.54	-0.374193	0.157138	-2.38131	0.0172512	0.948555	Down in 40Hz
Hebp2	83.7408	-0.366491	0.180976	-2.02508	0.0428588	0.959511	Down in 40Hz
Mindy3	68.5002	-0.365969	0.160407	-2.2815	0.0225186	0.959511	Down in 40Hz
Grk2	329.031	-0.36593	0.167177	-2.18887	0.028606	0.959511	Down in 40Hz
Cenps	94.0925	-0.35791	0.174385	-2.05241	0.0401297	0.959511	Down in 40Hz
Gng7	92.4464	-0.352794	0.170028	-2.07492	0.0379939	0.959511	Down in 40Hz
Gpr63	585.205	-0.351381	0.17313	-2.02957	0.0424	0.959511	Down in 40Hz
Dio2	8840.38	-0.350906	0.149725	-2.34366	0.0190954	0.949902	Down in 40Hz
Macrod2	199.396	-0.339532	0.0965032	-3.51835	0.000434242	0.332939	Down in 40Hz
Galk1	60.8721	-0.334353	0.14361	-2.3282	0.0199016	0.949902	Down in 40Hz
Anxa11	171.042	-0.332995	0.142126	-2.34296	0.0191316	0.949902	Down in 40Hz
Gramd3	48.9697	-0.332568	0.162884	-2.04175	0.0411764	0.959511	Down in 40Hz
Syna	76.8018	-0.331828	0.158618	-2.09199	0.036439	0.959511	Down in 40Hz
Pabpc1l2a	307.63	-0.331156	0.16155	-2.04987	0.0403775	0.959511	Down in 40Hz
Mllt1	76.7463	-0.329749	0.158493	-2.08052	0.0374778	0.959511	Down in 40Hz
Rnaseh2c	164.935	-0.327774	0.15476	-2.11796	0.0341786	0.959511	Down in 40Hz
Smpdl3a	275.261	-0.327001	0.118106	-2.76871	0.0056278	0.909453	Down in 40Hz
Ndufa5	84.79	-0.325681	0.149635	-2.1765	0.029518	0.959511	Down in 40Hz
Ccdc6	115.766	0.324858	0.134945	2.40734	0.0160691	0.948555	Up in 40Hz
Gm45095	231.665	0.325524	0.116455	2.79528	0.00518544	0.884544	Up in 40Hz
Aloxe3	154.019	0.325626	0.149876	2.17264	0.0298072	0.959511	Up in 40Hz
Zbtb5	68.4372	0.326666	0.144645	2.2584	0.0239206	0.959511	Up in 40Hz
Sema3g	91.9214	0.327871	0.165915	1.97614	0.0481394	0.959511	Up in 40Hz
Fmo1	166.617	0.328674	0.147849	2.22303	0.0262138	0.959511	Up in 40Hz
Atp11a	446.542	0.329533	0.116794	2.82149	0.00478011	0.87036	Up in 40Hz
Rcbtb1	76.9131	0.33127	0.147325	2.24856	0.0245403	0.959511	Up in 40Hz
Dclk1	114.671	0.331272	0.151241	2.19035	0.0284988	0.959511	Up in 40Hz
Tmem184b	69.037	0.331674	0.162099	2.04612	0.0407446	0.959511	Up in 40Hz
Slc13a3	736.657	0.331858	0.111343	2.98049	0.00287784	0.724137	Up in 40Hz
Epm2a	99.6733	0.332347	0.140642	2.36306	0.0181246	0.949902	Up in 40Hz
Kcnh6	128.048	0.333131	0.151881	2.19337	0.028281	0.959511	Up in 40Hz
Psma3	41.4807	0.334552	0.169262	1.97653	0.0480946	0.959511	Up in 40Hz
Angptl7	64.5239	0.336731	0.152034	2.21485	0.0267705	0.959511	Up in 40Hz
Arntl	129.288	0.338129	0.130765	2.58579	0.00971566	0.931039	Up in 40Hz
Farsb	72.7694	0.340134	0.152876	2.2249	0.0260878	0.959511	Up in 40Hz
Nxph1	87.2022	0.340319	0.160594	2.11912	0.03408	0.959511	Up in 40Hz
Nktr	232.473	0.340738	0.135545	2.51383	0.0119428	0.932436	Up in 40Hz
Adra2a	759.455	0.341454	0.107617	3.17287	0.0015094	0.533574	Up in 40Hz
Gpr173	42.9271	0.342764	0.165652	2.06919	0.0385284	0.959511	Up in 40Hz
Gpcpd1	100.259	0.343788	0.156612	2.19516	0.0281522	0.959511	Up in 40Hz
Dpysl3	59.0008	0.3447	0.163019	2.11448	0.034474	0.959511	Up in 40Hz
Fam149b	290.322	0.346632	0.11408	3.0385	0.0023776	0.707775	Up in 40Hz
Acer2	53.6841	0.346654	0.167675	2.06742	0.0386948	0.959511	Up in 40Hz
Gm10654	153.208	0.350327	0.162489	2.15601	0.0310832	0.959511	Up in 40Hz
Dync1li2	365.175	0.35425	0.114139	3.10367	0.00191139	0.617762	Up in 40Hz
Map3k10	94.5375	0.354899	0.139911	2.5366	0.0111935	0.931039	Up in 40Hz
St3gal4	389.63	0.355105	0.164582	2.15762	0.0309577	0.959511	Up in 40Hz
Ppp1r18	57.9949	0.356392	0.159908	2.22873	0.025832	0.959511	Up in 40Hz
Mmrn2	72.0395	0.357715	0.153962	2.3234	0.0201579	0.958093	Up in 40Hz
Cklf	60.0606	0.358486	0.157716	2.27298	0.0230275	0.959511	Up in 40Hz
Tnrc6c	45.8768	0.360867	0.174035	2.07353	0.0381234	0.959511	Up in 40Hz
Synj1	51.1607	0.361507	0.161634	2.23658	0.0253141	0.959511	Up in 40Hz
Rgma	160.735	0.363401	0.134884	2.69418	0.00705615	0.931039	Up in 40Hz
Ctsk	68.7159	0.368381	0.167077	2.20485	0.0274644	0.959511	Up in 40Hz
Tef	792.324	0.369562	0.104583	3.53369	0.000409809	0.332939	Up in 40Hz
Astn1	86.9245	0.372813	0.165278	2.25568	0.0240908	0.959511	Up in 40Hz
Srr	57.6205	0.376548	0.177573	2.12053	0.0339616	0.959511	Up in 40Hz
Tdp1	79.8891	0.379707	0.191099	1.98696	0.0469268	0.959511	Up in 40Hz
Flot1	32.8374	0.380254	0.193633	1.96379	0.0495544	0.959511	Up in 40Hz
Ctxn3	294.754	0.38105	0.177522	2.1465	0.031833	0.959511	Up in 40Hz
Trub2	45.5013	0.381733	0.184673	2.06707	0.0387275	0.959511	Up in 40Hz
Myl9	45.9703	0.381875	0.184733	2.06717	0.0387179	0.959511	Up in 40Hz
Ccdc8	85.9057	0.38318	0.173565	2.2077	0.027265	0.959511	Up in 40Hz
Trub1	325.9	0.384002	0.120115	3.19694	0.00138895	0.523727	Up in 40Hz
Kmt2a	49.9127	0.385168	0.194445	1.98086	0.0476065	0.959511	Up in 40Hz
Nrg2	181.773	0.386638	0.157168	2.46003	0.0138925	0.948555	Up in 40Hz
Wdfy1	85.7519	0.387954	0.163904	2.36696	0.017935	0.948555	Up in 40Hz
Celf6	40.3372	0.388093	0.19722	1.96781	0.0490894	0.959511	Up in 40Hz
Mcts1	87.8106	0.390008	0.168274	2.3177	0.0204658	0.958659	Up in 40Hz
Cep70	78.7782	0.39157	0.131391	2.98019	0.00288067	0.724137	Up in 40Hz
Lama4	44.6867	0.393305	0.180122	2.18355	0.0289952	0.959511	Up in 40Hz
Psg23	77.1123	0.396502	0.187442	2.11533	0.0344016	0.959511	Up in 40Hz
Endov	39.3051	0.400254	0.188751	2.12054	0.0339608	0.959511	Up in 40Hz
Akr1e1	86.9835	0.400748	0.17886	2.24057	0.0250539	0.959511	Up in 40Hz
Gm21319	36.7139	0.407063	0.183018	2.22417	0.0261369	0.959511	Up in 40Hz
Rnf157	39.2608	0.40903	0.184166	2.22099	0.0263515	0.959511	Up in 40Hz
Slc6a7	89.593	0.410385	0.165346	2.48197	0.0130658	0.944959	Up in 40Hz
Reps1	124.78	0.412487	0.172697	2.3885	0.0169174	0.948555	Up in 40Hz
Anxa3	50.1035	0.41249	0.185386	2.22503	0.0260792	0.959511	Up in 40Hz
Slc52a2	32.7057	0.414313	0.20001	2.07146	0.0383159	0.959511	Up in 40Hz
Itga1	136.696	0.414868	0.144304	2.87496	0.00404085	0.805922	Up in 40Hz
Bmp5	151.881	0.419998	0.204087	2.05794	0.039596	0.959511	Up in 40Hz
Lmf2	56.0183	0.42053	0.154858	2.71557	0.00661609	0.931039	Up in 40Hz
Aanat	32.5036	0.421541	0.208208	2.02462	0.0429065	0.959511	Up in 40Hz
Wnt5a	59.1723	0.422931	0.16284	2.59721	0.00939839	0.931039	Up in 40Hz
Haus5	49.0839	0.42376	0.19258	2.20043	0.0277761	0.959511	Up in 40Hz
Cdc14b	81.9112	0.424695	0.173972	2.44118	0.0146395	0.948555	Up in 40Hz
Irak4	42.3006	0.425786	0.167769	2.53792	0.0111512	0.931039	Up in 40Hz
Pex1	46.1899	0.433882	0.183074	2.36998	0.0177892	0.948555	Up in 40Hz
Chst3	65.8527	0.434524	0.153755	2.82609	0.00471205	0.87036	Up in 40Hz
Gbp9	102.901	0.435191	0.172136	2.52818	0.0114657	0.932436	Up in 40Hz
Tbce	500.905	0.435389	0.0906815	4.8013	1.57637e-06	0.00874094	Up in 40Hz
Kcnk4	36.4521	0.439992	0.174929	2.51527	0.0118943	0.932436	Up in 40Hz
Cntnap3	95.5587	0.442591	0.196209	2.25571	0.0240886	0.959511	Up in 40Hz
Inpp5k	67.7397	0.446824	0.164469	2.71677	0.00659218	0.931039	Up in 40Hz
Kmt2b	69.0337	0.446963	0.223989	1.99547	0.0459916	0.959511	Up in 40Hz
Tmtc3	44.2853	0.447609	0.202524	2.21015	0.0270945	0.959511	Up in 40Hz
Gm46139	63.9312	0.44882	0.14993	2.99354	0.0027576	0.724137	Up in 40Hz
Cd14	32.0426	0.449553	0.214671	2.09415	0.0362465	0.959511	Up in 40Hz
Kcna5	63.9029	0.452368	0.175132	2.58301	0.00979423	0.931039	Up in 40Hz
Adamts16	72.1234	0.458136	0.17875	2.563	0.0103773	0.931039	Up in 40Hz
Tmem239	32.0242	0.463461	0.224491	2.0645	0.0389707	0.959511	Up in 40Hz
Dyrk3	24.9238	0.46645	0.234578	1.98846	0.0467606	0.959511	Up in 40Hz
Mcf2l	43.3419	0.467285	0.193566	2.41408	0.0157749	0.948555	Up in 40Hz
Nnat	60.1675	0.469107	0.211554	2.21744	0.0265932	0.959511	Up in 40Hz
Trps1	37.6189	0.470077	0.233747	2.01105	0.0443201	0.959511	Up in 40Hz
Gm8909	49.1808	0.473457	0.212206	2.23112	0.0256733	0.959511	Up in 40Hz
Arntl2	24.5414	0.475857	0.219494	2.16797	0.0301609	0.959511	Up in 40Hz
Ifit1	76.7748	0.476468	0.155401	3.06605	0.00216905	0.681563	Up in 40Hz
Piezo1	22.0229	0.47685	0.240749	1.9807	0.0476253	0.959511	Up in 40Hz
Snx6	24.7124	0.478887	0.213273	2.24542	0.0247413	0.959511	Up in 40Hz
Tob2	27.4133	0.479235	0.232234	2.06359	0.0390569	0.959511	Up in 40Hz
Bace2	66.6878	0.480366	0.17523	2.74135	0.00611872	0.931039	Up in 40Hz
Prr36	31.2647	0.485173	0.225992	2.14685	0.0318049	0.959511	Up in 40Hz
Cybc1	30.4613	0.490469	0.222216	2.20717	0.027302	0.959511	Up in 40Hz
Ccnyl1	22.4637	0.491353	0.238371	2.06129	0.039275	0.959511	Up in 40Hz
Lrg1	22.5949	0.495236	0.248897	1.98972	0.0466213	0.959511	Up in 40Hz
Gcfc2	66.8914	0.497993	0.20618	2.41533	0.0157208	0.948555	Up in 40Hz
Camsap2	19.8661	0.498719	0.247628	2.01398	0.0440114	0.959511	Up in 40Hz
Htr2b	60.1977	0.501022	0.187011	2.6791	0.00738196	0.931039	Up in 40Hz
Arhgef40	40.0688	0.50526	0.232879	2.16962	0.0300353	0.959511	Up in 40Hz
Gpc3	48.4621	0.505508	0.256825	1.9683	0.0490336	0.959511	Up in 40Hz
Birc2	25.6939	0.513876	0.230568	2.22874	0.0258312	0.959511	Up in 40Hz
Rhof	17.1537	0.513914	0.250646	2.05035	0.04033	0.959511	Up in 40Hz
Pcdh11x	27.3384	0.526853	0.222242	2.37063	0.017758	0.948555	Up in 40Hz
Zfp366	35.9113	0.530651	0.201562	2.63269	0.00847109	0.931039	Up in 40Hz
Mob3c	24.0591	0.535523	0.241969	2.21319	0.0268844	0.959511	Up in 40Hz
Gapdhs	30.6896	0.544146	0.204197	2.66481	0.00770328	0.931039	Up in 40Hz
H2-Q4	86.9693	0.548431	0.227208	2.41378	0.015788	0.948555	Up in 40Hz
Golgb1	15.2711	0.550188	0.280035	1.96471	0.0494477	0.959511	Up in 40Hz
Rgs22	20.6295	0.554873	0.280134	1.98074	0.0476202	0.959511	Up in 40Hz
Zfp90	14.3945	0.558606	0.27931	1.99995	0.0455053	0.959511	Up in 40Hz
Ovol3	19.3144	0.567673	0.238839	2.3768	0.0174637	0.948555	Up in 40Hz
Nanos2	40.5134	0.572415	0.222536	2.57224	0.0101043	0.931039	Up in 40Hz
Shc1	49.8567	0.57939	0.18396	3.14955	0.00163522	0.560532	Up in 40Hz
Ext2	27.1948	0.582256	0.249394	2.33469	0.0195599	0.949902	Up in 40Hz
Adipor2	51.0314	0.584741	0.233462	2.50466	0.0122571	0.936836	Up in 40Hz
Srrm4	105.075	0.59153	0.125231	4.72351	2.31814e-06	0.00874094	Up in 40Hz
Cep250	18.3048	0.594411	0.262979	2.2603	0.0238029	0.959511	Up in 40Hz
Sema4f	17.5357	0.595517	0.295197	2.01736	0.0436582	0.959511	Up in 40Hz
Spns2	55.86	0.599109	0.204389	2.93122	0.00337629	0.779442	Up in 40Hz
Csnk2b	15.2433	0.599768	0.285794	2.09861	0.0358517	0.959511	Up in 40Hz
Efcc1	13.7128	0.608558	0.299193	2.034	0.0419521	0.959511	Up in 40Hz
Ccdc160	13.8446	0.608652	0.295016	2.06312	0.0391015	0.959511	Up in 40Hz
Trpm7	30.8869	0.616703	0.272665	2.26176	0.0237121	0.959511	Up in 40Hz
Slc26a2	214.989	0.621241	0.287321	2.16219	0.0306037	0.959511	Up in 40Hz
C1qtnf7	38.4746	0.623518	0.274517	2.27132	0.0231273	0.959511	Up in 40Hz
Gm13770	34.6455	0.630342	0.208736	3.01981	0.00252934	0.720239	Up in 40Hz
Sema4b	16.4671	0.633219	0.320481	1.97584	0.0481725	0.959511	Up in 40Hz
Washc4	15.9097	0.634748	0.271765	2.33565	0.0195093	0.949902	Up in 40Hz
6430548M08Rik	20.8028	0.636016	0.243672	2.61014	0.00905062	0.931039	Up in 40Hz
D17H6S56E-5	20.2138	0.638281	0.241038	2.64805	0.00809566	0.931039	Up in 40Hz
Bbs7	15.745	0.654093	0.283864	2.30424	0.021209	0.959511	Up in 40Hz
Gmcl1	11.3909	0.65433	0.333061	1.96459	0.0494613	0.959511	Up in 40Hz
Foxp2	30.8992	0.656389	0.26057	2.51905	0.0117672	0.932436	Up in 40Hz
Ube4b	31.2583	0.657306	0.220241	2.98449	0.00284056	0.724137	Up in 40Hz
Usp18	19.461	0.659802	0.254248	2.59511	0.009456	0.931039	Up in 40Hz
B3gntl1	27.5994	0.66142	0.274219	2.41202	0.0158646	0.948555	Up in 40Hz
Etnppl	35.8994	0.669712	0.286501	2.33755	0.0194104	0.949902	Up in 40Hz
Pcdhga6	31.5923	0.670935	0.236868	2.83253	0.00461817	0.87036	Up in 40Hz
Tmem39a	18.4437	0.678513	0.275768	2.46045	0.0138762	0.948555	Up in 40Hz
Mfn2	14.2422	0.682466	0.286576	2.38145	0.0172447	0.948555	Up in 40Hz
Spata45	15.1756	0.6827	0.300917	2.26873	0.0232846	0.959511	Up in 40Hz
Cilp2	23.3855	0.685735	0.271497	2.52575	0.011545	0.932436	Up in 40Hz
Entpd3	16.6744	0.685769	0.275397	2.49011	0.0127703	0.944959	Up in 40Hz
Ptgis	16.3089	0.690115	0.346221	1.99328	0.0462308	0.959511	Up in 40Hz
Rsad2	79.25	0.690927	0.248083	2.78507	0.00535169	0.89027	Up in 40Hz
Cdh5	9.65603	0.708351	0.335849	2.10914	0.0349326	0.959511	Up in 40Hz
Gm3558	12.5378	0.708365	0.35768	1.98045	0.0476535	0.959511	Up in 40Hz
Tmem94	9.28076	0.717167	0.341594	2.09947	0.0357752	0.959511	Up in 40Hz
Crebrf	11.7678	0.719593	0.34582	2.08083	0.0374492	0.959511	Up in 40Hz
Tent2	14.0432	0.727954	0.310067	2.34773	0.018888	0.949902	Up in 40Hz
Tmem229b	11.9014	0.732632	0.336583	2.17668	0.0295047	0.959511	Up in 40Hz
Gm19345	15.7469	0.754432	0.31666	2.38247	0.017197	0.948555	Up in 40Hz
Clic5	16.1079	0.758609	0.295982	2.56302	0.0103765	0.931039	Up in 40Hz
Igfbp3	12.2945	0.770425	0.389805	1.97644	0.0481051	0.959511	Up in 40Hz
Magel2	10.775	0.773412	0.387254	1.99717	0.0458069	0.959511	Up in 40Hz
Plk3	8.13182	0.778947	0.395132	1.97136	0.0486831	0.959511	Up in 40Hz
Hipk2	7.62275	0.782449	0.390396	2.00424	0.0450441	0.959511	Up in 40Hz
Pcdhgb4	10.6127	0.785649	0.350886	2.23904	0.025153	0.959511	Up in 40Hz
Usp33	9.10297	0.788516	0.369834	2.13208	0.0330001	0.959511	Up in 40Hz
LOC118567572	14.6399	0.802177	0.357001	2.24699	0.0246407	0.959511	Up in 40Hz
Trappc6b	9.63396	0.804733	0.345628	2.32832	0.0198952	0.949902	Up in 40Hz
Baiap3	8.63619	0.810576	0.393805	2.05832	0.0395596	0.959511	Up in 40Hz
Aebp2	21.7603	0.813018	0.243842	3.3342	0.000855449	0.499921	Up in 40Hz
Rnase1	22.5311	0.841151	0.391265	2.14983	0.031569	0.959511	Up in 40Hz
Kiz	9.45095	0.853239	0.409898	2.08159	0.0373798	0.959511	Up in 40Hz
Zic4	14.4892	0.876246	0.425144	2.06105	0.0392979	0.959511	Up in 40Hz
Galnt15	164.481	0.905568	0.281053	3.22206	0.00127274	0.514185	Up in 40Hz
Fbxw25	8.81149	0.909258	0.3978	2.28572	0.0222709	0.959511	Up in 40Hz
Cd74	6.40823	0.927809	0.459792	2.01789	0.0436027	0.959511	Up in 40Hz
Tsku	7.7343	0.934301	0.44313	2.10841	0.0349952	0.959511	Up in 40Hz
Gcnt1	9.39659	0.940652	0.473425	1.98691	0.0469323	0.959511	Up in 40Hz
Ubtfl1	8.99374	0.94305	0.395563	2.38407	0.0171224	0.948555	Up in 40Hz
Exosc10	6.17084	0.964306	0.475667	2.02727	0.0426344	0.959511	Up in 40Hz
Sh3bp2	5.91535	0.97287	0.462691	2.10264	0.0354977	0.959511	Up in 40Hz
Inava	14.4777	0.986138	0.360316	2.73687	0.00620264	0.931039	Up in 40Hz
Srp54c	9.46076	1.00755	0.42711	2.359	0.0183241	0.949902	Up in 40Hz
Lrrc71	6.47777	1.00838	0.468121	2.1541	0.0312324	0.959511	Up in 40Hz
Wnt1	11.9861	1.01573	0.374007	2.71581	0.00661138	0.931039	Up in 40Hz
Gm32280	11.1228	1.01918	0.334105	3.05047	0.00228486	0.698551	Up in 40Hz
Atp10a	16.9556	1.06006	0.323842	3.27337	0.00106272	0.499921	Up in 40Hz
Hcst	6.17317	1.0676	0.493661	2.16262	0.0305705	0.959511	Up in 40Hz
Arhgap45	7.02852	1.07437	0.425528	2.5248	0.0115766	0.932436	Up in 40Hz
Fam83d	16.1636	1.09845	0.367135	2.99196	0.00277195	0.724137	Up in 40Hz
Depp1	6.93658	1.14081	0.473881	2.40738	0.0160673	0.948555	Up in 40Hz
Gm4861	20.8027	1.31117	0.34722	3.77621	0.000159236	0.22516	Up in 40Hz
Urgcp	11.1955	1.35888	0.369052	3.68207	0.000231348	0.290779	Up in 40Hz
LOC118568607	28.1751	1.89293	0.850155	2.22657	0.0259759	0.959511	Up in 40Hz

### Sheet: 40 vs 20 HIP WT
Gene ID	Mean	log2FoldChange	lfcSE	stat	pvalue	padj	Up or Down
Aqp1	343.439	-3.56137	1.00101	-3.55778	0.000373996	0.612611	Down in 40Hz
Kcnj13	354.163	-3.14861	0.883218	-3.56493	0.000363958	0.612611	Down in 40Hz
Clic6	868.518	-2.99477	0.920962	-3.25178	0.00114684	0.821984	Down in 40Hz
Ecrg4	330.059	-2.77318	0.813272	-3.4099	0.000649871	0.612611	Down in 40Hz
Otx2	40.4711	-2.77183	0.903735	-3.06709	0.00216156	0.917037	Down in 40Hz
Wdr86	38.6191	-2.62572	0.767	-3.42336	0.000618518	0.612611	Down in 40Hz
F5	77.4989	-2.51356	0.903992	-2.78051	0.00542732	0.998222	Down in 40Hz
Cldn1	253.997	-2.21254	0.756027	-2.92653	0.00342761	0.929903	Down in 40Hz
Col8a1	140.719	-2.03763	0.800485	-2.54549	0.0109123	0.998222	Down in 40Hz
Grb7	4.34187	-1.95568	0.664682	-2.94228	0.00325802	0.929903	Down in 40Hz
Sostdc1	396.486	-1.90804	0.625991	-3.04803	0.00230348	0.917037	Down in 40Hz
Col8a2	20.4233	-1.88036	0.645993	-2.9108	0.003605	0.929903	Down in 40Hz
F830045P16Rik	6.17938	-1.65568	0.54979	-3.01147	0.00259987	0.917037	Down in 40Hz
Gpr15	6.46844	-1.62882	0.595006	-2.73748	0.00619112	0.998222	Down in 40Hz
Tuba1c	36.7198	-1.55367	0.629327	-2.46878	0.0135574	0.998222	Down in 40Hz
Kl	1829.3	-1.53083	0.598944	-2.55588	0.0105918	0.998222	Down in 40Hz
Igkc	7.65841	-1.47209	0.498751	-2.95155	0.00316181	0.929903	Down in 40Hz
Fam167a	7.48396	-1.33313	0.44109	-3.02236	0.00250813	0.917037	Down in 40Hz
Psmd2	8.06239	-1.24677	0.43928	-2.83821	0.0045368	0.998222	Down in 40Hz
Adamts5	4.65654	-1.23998	0.552614	-2.24385	0.024842	0.998222	Down in 40Hz
Stn1	9.15148	-1.23262	0.42464	-2.90273	0.00369923	0.929903	Down in 40Hz
Olfr111	12.5658	-1.22785	0.336837	-3.64523	0.000267149	0.612611	Down in 40Hz
Igfbp2	169.919	-1.22378	0.523598	-2.33724	0.0194265	0.998222	Down in 40Hz
Ppip5k2	5.88823	-1.19246	0.4513	-2.64228	0.00823508	0.998222	Down in 40Hz
Sgms2	15.3417	-1.14395	0.486442	-2.35166	0.01869	0.998222	Down in 40Hz
Tmem94	6.90079	-1.05826	0.407234	-2.59865	0.009359	0.998222	Down in 40Hz
Gmcl1	8.83792	-1.03796	0.435329	-2.38432	0.0171108	0.998222	Down in 40Hz
Vmn2r30	6.63328	-0.981577	0.437105	-2.24563	0.0247276	0.998222	Down in 40Hz
Aebp2	21.111	-0.967063	0.277347	-3.48684	0.000488765	0.612611	Down in 40Hz
Exosc10	8.25452	-0.956767	0.361775	-2.64465	0.00817764	0.998222	Down in 40Hz
Uck2	6.98369	-0.936685	0.426311	-2.19719	0.0280072	0.998222	Down in 40Hz
Prss38	6.11158	-0.935678	0.444138	-2.10673	0.0351411	0.998222	Down in 40Hz
Opa1	8.9232	-0.901121	0.400233	-2.25149	0.0243543	0.998222	Down in 40Hz
Chdh	16.1837	-0.893346	0.382697	-2.33434	0.0195778	0.998222	Down in 40Hz
Vcan	16.6544	-0.8807	0.32613	-2.70045	0.0069245	0.998222	Down in 40Hz
Eapp	15.3963	-0.862421	0.287207	-3.00278	0.00267523	0.917037	Down in 40Hz
Eml3	5.27427	-0.848305	0.423992	-2.00076	0.0454183	0.998222	Down in 40Hz
Msx1	321.193	-0.836732	0.406273	-2.05953	0.0394434	0.998222	Down in 40Hz
Zbtb8b	11.3942	-0.794874	0.315518	-2.51927	0.0117598	0.998222	Down in 40Hz
Zfp975	8.98383	-0.793167	0.396259	-2.00164	0.0453236	0.998222	Down in 40Hz
Ccdc160	10.5239	-0.771238	0.3408	-2.26302	0.0236343	0.998222	Down in 40Hz
Tex45	11.1627	-0.770389	0.343629	-2.24192	0.0249665	0.998222	Down in 40Hz
Ddr2	10.8654	-0.763359	0.386369	-1.97572	0.048186	0.998222	Down in 40Hz
Rho	28.6764	-0.749015	0.250368	-2.99166	0.00277469	0.923155	Down in 40Hz
Aig1	12.5375	-0.744228	0.329498	-2.25867	0.0239041	0.998222	Down in 40Hz
Pla2g15	9.03709	-0.740443	0.335865	-2.20459	0.0274832	0.998222	Down in 40Hz
Mon2	13.0266	-0.724396	0.348505	-2.07858	0.0376561	0.998222	Down in 40Hz
Accs	15.0795	-0.712083	0.307029	-2.31927	0.0203805	0.998222	Down in 40Hz
Trim36	12.8184	-0.709647	0.319766	-2.21927	0.0264685	0.998222	Down in 40Hz
Palm3	18.5051	-0.705813	0.295237	-2.39066	0.016818	0.998222	Down in 40Hz
Mab21l1	25.2092	-0.690711	0.293164	-2.35605	0.0184703	0.998222	Down in 40Hz
Pag1	16.3569	-0.688817	0.300804	-2.28992	0.022026	0.998222	Down in 40Hz
Fam163a	10.7495	-0.667327	0.324089	-2.05909	0.0394861	0.998222	Down in 40Hz
Traf6	30.2047	-0.665661	0.217232	-3.06428	0.00218195	0.917037	Down in 40Hz
Cdc14a	14.1343	-0.661901	0.28328	-2.33656	0.0194618	0.998222	Down in 40Hz
Camk4	21.9341	-0.645239	0.256209	-2.51841	0.0117887	0.998222	Down in 40Hz
Tmc6	31.1511	-0.637874	0.313893	-2.03214	0.0421394	0.998222	Down in 40Hz
Cyp4f13	11.0977	-0.637057	0.305067	-2.08825	0.036775	0.998222	Down in 40Hz
1700037H04Rik	10.7845	-0.634105	0.311391	-2.03637	0.0417136	0.998222	Down in 40Hz
Klc1	26.5824	-0.611119	0.237134	-2.57711	0.0099631	0.998222	Down in 40Hz
Csnk2b	13.2528	-0.603685	0.292224	-2.06583	0.0388444	0.998222	Down in 40Hz
Ecsit	20.7779	-0.596486	0.247952	-2.40565	0.0161438	0.998222	Down in 40Hz
Pcdha3	11.6246	-0.592267	0.294489	-2.01117	0.0443079	0.998222	Down in 40Hz
Atp11c	36.5024	-0.583638	0.179969	-3.24299	0.00118281	0.821984	Down in 40Hz
Trmt5	25.5304	-0.580029	0.210863	-2.75073	0.00594618	0.998222	Down in 40Hz
Pard6a	33.3179	-0.575726	0.181508	-3.17191	0.00151442	0.856557	Down in 40Hz
Foxl2	27.64	-0.574607	0.225784	-2.54494	0.0109298	0.998222	Down in 40Hz
Gimap3	14.7103	-0.561577	0.283958	-1.97768	0.0479648	0.998222	Down in 40Hz
Anks6	22.8386	-0.56098	0.233623	-2.40122	0.0163406	0.998222	Down in 40Hz
Mypn	24.836	-0.560055	0.251695	-2.22513	0.0260723	0.998222	Down in 40Hz
Il21r	19.6273	-0.559067	0.236564	-2.36328	0.0181139	0.998222	Down in 40Hz
Zswim8	22.7882	-0.55185	0.202694	-2.72257	0.00647759	0.998222	Down in 40Hz
Abca8b	17.4863	-0.55041	0.273127	-2.01521	0.0438823	0.998222	Down in 40Hz
Parp16	17.0773	-0.54618	0.264247	-2.06693	0.0387409	0.998222	Down in 40Hz
E2f1	18.0137	-0.536467	0.236311	-2.27017	0.0231973	0.998222	Down in 40Hz
Cdh22	45.4932	-0.536352	0.218908	-2.45013	0.0142806	0.998222	Down in 40Hz
Snapc2	39.0169	-0.535269	0.197918	-2.70449	0.00684088	0.998222	Down in 40Hz
Ppp1r13l	27.7732	-0.528692	0.24032	-2.19995	0.0278103	0.998222	Down in 40Hz
Rgs17	27.4218	-0.527955	0.229392	-2.30154	0.021361	0.998222	Down in 40Hz
Ankub1	76.0743	-0.517559	0.229955	-2.2507	0.0244045	0.998222	Down in 40Hz
Neil2	24.9353	-0.511522	0.246965	-2.07123	0.0383374	0.998222	Down in 40Hz
Dock6	24.4712	-0.509485	0.241829	-2.1068	0.0351348	0.998222	Down in 40Hz
Lhx2	16.2497	-0.498383	0.25278	-1.9716	0.0486548	0.998222	Down in 40Hz
Gm8279	65.5063	-0.497424	0.18505	-2.68805	0.007187	0.998222	Down in 40Hz
Slc25a16	19.2147	-0.495454	0.232246	-2.13331	0.032899	0.998222	Down in 40Hz
Cep85l	37.1975	-0.490186	0.206076	-2.37866	0.0173756	0.998222	Down in 40Hz
S100pbp	24.557	-0.48477	0.227737	-2.12864	0.0332841	0.998222	Down in 40Hz
Tut1	28.8876	-0.484074	0.199159	-2.43059	0.0150741	0.998222	Down in 40Hz
Snapc4	20.8697	-0.481189	0.244021	-1.97192	0.0486188	0.998222	Down in 40Hz
Ghrh	20.3457	-0.478867	0.233672	-2.04931	0.0404319	0.998222	Down in 40Hz
Nat8f3	61.4492	-0.475731	0.199703	-2.38219	0.0172101	0.998222	Down in 40Hz
Hsd11b1	27.1815	-0.474601	0.201259	-2.35816	0.0183658	0.998222	Down in 40Hz
4930555G01Rik	110.192	-0.471573	0.202282	-2.33127	0.0197393	0.998222	Down in 40Hz
Rbms2	28.1361	-0.462713	0.199816	-2.3157	0.0205746	0.998222	Down in 40Hz
Bola3	28.1636	-0.454559	0.196034	-2.31878	0.0204071	0.998222	Down in 40Hz
Plpp5	22.2082	-0.453561	0.211262	-2.14691	0.0318005	0.998222	Down in 40Hz
Pih1d2	31.0927	-0.445663	0.207513	-2.14764	0.0317426	0.998222	Down in 40Hz
Pcdhga7	31.3424	-0.438995	0.194702	-2.2547	0.0241521	0.998222	Down in 40Hz
Gon4l	36.1928	-0.435963	0.183369	-2.37752	0.0174297	0.998222	Down in 40Hz
Atl3	41.0615	-0.431001	0.173418	-2.48533	0.0129432	0.998222	Down in 40Hz
Agrn	86.4681	-0.430386	0.166577	-2.58371	0.0097743	0.998222	Down in 40Hz
Tnrc6a	44.6827	-0.428853	0.196501	-2.18244	0.029077	0.998222	Down in 40Hz
Itga6	30.657	-0.426508	0.182965	-2.33109	0.0197487	0.998222	Down in 40Hz
Efnb2	25.9543	-0.425869	0.216961	-1.96289	0.0496594	0.998222	Down in 40Hz
Lamb1	46.4115	-0.420574	0.19027	-2.21041	0.0270767	0.998222	Down in 40Hz
Ppwd1	34.6015	-0.41902	0.188373	-2.22441	0.0261206	0.998222	Down in 40Hz
Ndufaf6	108.425	-0.418408	0.164788	-2.53908	0.0111146	0.998222	Down in 40Hz
Adam15	37.166	-0.416273	0.17995	-2.31328	0.0207073	0.998222	Down in 40Hz
Myo1e	55.5635	-0.408529	0.181105	-2.25576	0.0240858	0.998222	Down in 40Hz
Nsun7	265.409	-0.406887	0.143896	-2.82764	0.0046893	0.998222	Down in 40Hz
Lrrn3	117.547	-0.405561	0.132905	-3.05151	0.00227694	0.917037	Down in 40Hz
Zim1	109.423	-0.403931	0.177691	-2.27323	0.0230125	0.998222	Down in 40Hz
Dab1	30.9276	-0.400316	0.20281	-1.97385	0.0483991	0.998222	Down in 40Hz
Wdr20	89.3976	-0.396921	0.160996	-2.46541	0.0136857	0.998222	Down in 40Hz
Zfp235	213.829	-0.396895	0.178332	-2.2256	0.0260411	0.998222	Down in 40Hz
Usp47	44.253	-0.396133	0.183486	-2.15893	0.0308559	0.998222	Down in 40Hz
Lca5l	57.1714	-0.395449	0.20111	-1.96634	0.0492597	0.998222	Down in 40Hz
Mocs1	35.8246	-0.395089	0.163705	-2.41343	0.0158034	0.998222	Down in 40Hz
Lmbr1l	66.1288	-0.391809	0.152652	-2.56669	0.0102676	0.998222	Down in 40Hz
Hcn3	66.0155	-0.386725	0.178746	-2.16354	0.0304995	0.998222	Down in 40Hz
Pex1	46.9958	-0.38495	0.189369	-2.0328	0.0420728	0.998222	Down in 40Hz
Adamts19	76.6935	-0.375485	0.161419	-2.32615	0.0200108	0.998222	Down in 40Hz
Nup35	34.6758	-0.375216	0.188499	-1.99055	0.0465308	0.998222	Down in 40Hz
Bud23	33.1196	-0.374295	0.174813	-2.14112	0.0322645	0.998222	Down in 40Hz
Arhgap24	52.9455	-0.373934	0.167875	-2.22746	0.0259164	0.998222	Down in 40Hz
Gm5458	48.2531	-0.370112	0.158165	-2.34004	0.0192818	0.998222	Down in 40Hz
Prpf3	38.1964	-0.369659	0.174809	-2.11464	0.0344603	0.998222	Down in 40Hz
Recql5	42.1734	-0.365388	0.176588	-2.06916	0.0385315	0.998222	Down in 40Hz
Moap1	65.2844	-0.356787	0.126871	-2.81221	0.00492024	0.998222	Down in 40Hz
Cyb561d2	40.2264	-0.355155	0.174449	-2.03587	0.0417638	0.998222	Down in 40Hz
Rtn4rl2	79.1809	-0.35134	0.152565	-2.30289	0.0212853	0.998222	Down in 40Hz
Axin2	62.1323	-0.34918	0.164847	-2.1182	0.0341578	0.998222	Down in 40Hz
Map2k4	77.8945	-0.348523	0.152062	-2.29197	0.0219072	0.998222	Down in 40Hz
Trip6	89.3325	-0.346342	0.141535	-2.44705	0.0144032	0.998222	Down in 40Hz
Fos	282.945	-0.343829	0.142917	-2.40579	0.0161375	0.998222	Down in 40Hz
Ddr1	52.0129	-0.343043	0.158648	-2.16229	0.0305958	0.998222	Down in 40Hz
Pcdhga12	66.1145	-0.339573	0.130969	-2.59277	0.00952061	0.998222	Down in 40Hz
Stk39	48.8096	-0.3342	0.165198	-2.02303	0.04307	0.998222	Down in 40Hz
Slc6a7	96.7472	-0.325398	0.149838	-2.17167	0.0298809	0.998222	Down in 40Hz
Tln1	58.2874	-0.324625	0.140525	-2.31008	0.0208837	0.998222	Down in 40Hz
Kcnq2	60.707	-0.323861	0.13564	-2.38765	0.0169565	0.998222	Down in 40Hz
Nfil3	88.1525	-0.321408	0.114004	-2.81927	0.00481325	0.998222	Down in 40Hz
Ppp2r3a	55.8441	0.324389	0.134681	2.40858	0.0160147	0.998222	Up in 40Hz
Pcdh9	68.123	0.326006	0.143389	2.27357	0.0229916	0.998222	Up in 40Hz
Pigz	39.3906	0.327379	0.159858	2.04793	0.0405667	0.998222	Up in 40Hz
Hs3st1	63.7805	0.331701	0.127371	2.60422	0.00920848	0.998222	Up in 40Hz
Satb2	150.536	0.334009	0.158363	2.10914	0.0349322	0.998222	Up in 40Hz
Nrp1	46.0148	0.344764	0.160204	2.15203	0.0313952	0.998222	Up in 40Hz
Bsdc1	34.8626	0.352683	0.171417	2.05746	0.0396423	0.998222	Up in 40Hz
Cd2ap	64.6866	0.35287	0.16436	2.14693	0.0317986	0.998222	Up in 40Hz
Mc5r	48.417	0.373364	0.180868	2.06429	0.0389904	0.998222	Up in 40Hz
Il2ra	42.5311	0.374095	0.177651	2.10579	0.0352224	0.998222	Up in 40Hz
Pdss1	30.2847	0.37923	0.180736	2.09826	0.0358823	0.998222	Up in 40Hz
Timm17b	48.35	0.379594	0.147522	2.57314	0.0100781	0.998222	Up in 40Hz
Pcdhb13	117.213	0.383463	0.154005	2.48993	0.0127767	0.998222	Up in 40Hz
Gm29808	47.0616	0.383701	0.15839	2.42251	0.0154139	0.998222	Up in 40Hz
Reep6	35.4388	0.389433	0.187743	2.07429	0.0380526	0.998222	Up in 40Hz
Ms4a6b	30.1063	0.406655	0.19369	2.09951	0.0357717	0.998222	Up in 40Hz
Rsad2	66.1787	0.430548	0.215422	1.99862	0.0456493	0.998222	Up in 40Hz
Fbxo8	37.663	0.443559	0.182085	2.436	0.0148508	0.998222	Up in 40Hz
Irgm2	83.632	0.446443	0.150303	2.97028	0.00297533	0.929903	Up in 40Hz
Bms1	24.7936	0.451255	0.192048	2.3497	0.0187886	0.998222	Up in 40Hz
Pthlh	52.5883	0.46769	0.167547	2.79139	0.00524817	0.998222	Up in 40Hz
Evc2	29.113	0.471221	0.220902	2.13317	0.0329111	0.998222	Up in 40Hz
Tsen2	19.5328	0.487945	0.225196	2.16676	0.0302533	0.998222	Up in 40Hz
Gm4120	47.5129	0.488474	0.199813	2.44465	0.0144994	0.998222	Up in 40Hz
Lyve1	36.1737	0.49557	0.199329	2.48619	0.0129119	0.998222	Up in 40Hz
Pard6g	25.8144	0.498149	0.199745	2.49392	0.0126341	0.998222	Up in 40Hz
Ttc38	16.4817	0.501405	0.245472	2.04262	0.0410902	0.998222	Up in 40Hz
Mfng	24.1394	0.50907	0.246863	2.06216	0.0391927	0.998222	Up in 40Hz
Etnppl	22.4468	0.510829	0.243903	2.09439	0.036225	0.998222	Up in 40Hz
Serpine1	38.9985	0.513442	0.240963	2.13079	0.0331065	0.998222	Up in 40Hz
Rpe	26.0771	0.517964	0.204556	2.53214	0.011337	0.998222	Up in 40Hz
Trim24	31.1122	0.519765	0.222654	2.3344	0.0195745	0.998222	Up in 40Hz
Tktl2	26.188	0.559183	0.228896	2.44296	0.0145675	0.998222	Up in 40Hz
Impg1	23.5938	0.564745	0.245732	2.29821	0.0215496	0.998222	Up in 40Hz
Ifit1	61.2245	0.570129	0.20537	2.77611	0.00550134	0.998222	Up in 40Hz
Eif4g3	16.5203	0.57019	0.282116	2.02112	0.0432675	0.998222	Up in 40Hz
Rdm1	99.322	0.590121	0.237532	2.48438	0.0129776	0.998222	Up in 40Hz
Ptx3	17.9334	0.590211	0.287883	2.05018	0.0403472	0.998222	Up in 40Hz
Ccno	66.4699	0.608283	0.234522	2.59372	0.00949444	0.998222	Up in 40Hz
Enox2	14.0461	0.614977	0.291723	2.10809	0.0350234	0.998222	Up in 40Hz
Gkn3	24.6782	0.626976	0.280342	2.23647	0.0253213	0.998222	Up in 40Hz
LOC118567769	15.4456	0.669325	0.311689	2.14741	0.0317603	0.998222	Up in 40Hz
Batf3	21.1097	0.676056	0.268021	2.5224	0.0116557	0.998222	Up in 40Hz
Cxcl16	13.5375	0.686301	0.323293	2.12284	0.0337672	0.998222	Up in 40Hz
Gpc2	14.0522	0.692116	0.305471	2.26574	0.0234674	0.998222	Up in 40Hz
Trh	11.4462	0.700014	0.352398	1.98643	0.0469853	0.998222	Up in 40Hz
Msantd1	17.9133	0.705314	0.336117	2.09842	0.0358681	0.998222	Up in 40Hz
Slc22a17	16.8474	0.713372	0.242385	2.94314	0.00324904	0.929903	Up in 40Hz
LOC118568028	10.8965	0.722705	0.337699	2.14008	0.0323479	0.998222	Up in 40Hz
Git2	13.3478	0.728877	0.34857	2.09105	0.0365234	0.998222	Up in 40Hz
Clec7a	22.0309	0.733267	0.342767	2.13926	0.0324145	0.998222	Up in 40Hz
Tmem44	189.797	0.772651	0.320835	2.40825	0.016029	0.998222	Up in 40Hz
Efcab11	13.1644	0.789105	0.339101	2.32705	0.0199625	0.998222	Up in 40Hz
Pdcd6	13.3099	0.807544	0.301481	2.67859	0.00739323	0.998222	Up in 40Hz
D17H6S56E-5	22.1518	0.855546	0.3496	2.44722	0.0143965	0.998222	Up in 40Hz
Spata32	6.99608	0.857962	0.387834	2.21219	0.0269536	0.998222	Up in 40Hz
Asnsd1	9.54389	0.867548	0.338536	2.56264	0.0103879	0.998222	Up in 40Hz
Ushbp1	13.3564	0.879931	0.321134	2.74007	0.00614257	0.998222	Up in 40Hz
Grip2	11.8339	0.896048	0.308255	2.90684	0.00365097	0.929903	Up in 40Hz
Tmed1	9.3393	0.897828	0.328319	2.73462	0.00624519	0.998222	Up in 40Hz
Gm12250	12.8809	0.904483	0.319654	2.82957	0.00466111	0.998222	Up in 40Hz
Mcph1	16.009	0.931781	0.301645	3.089	0.00200833	0.917037	Up in 40Hz
Gimap5	7.78154	0.946762	0.433212	2.18545	0.0288559	0.998222	Up in 40Hz
Gabrd	4.9446	0.951187	0.481749	1.97444	0.0483314	0.998222	Up in 40Hz
Ppbp	10.1188	1.20021	0.540311	2.22133	0.0263286	0.998222	Up in 40Hz
