## Supplemental Table 8-summary of ME stats using linear mixed model for "Frequency and duration of sensory flicker controls astrocyte and neuron specific transcriptional profiles in 5xFAD mice"

### Sheet: Visual Cortex
Module	Frequency	Duration	logFC	CI.L	CI.R	Mean	t	P.Value	adj.P.Val	B
VC-ME1	10Hz vs Light	0.5hr	-0.698619	-2.09912	0.701881	0.30105	-1.06443	0.304181	0.528701	-5.63063
		1hr	-1.42685	-2.98369	0.129999	-0.0361939	-1.96992	0.0694262	0.252847	-4.51433
		4hr	-0.801868	-2.52756	0.923821	0.292058	-1.00394	0.333744	0.693249	-6.26297
	20Hz vs Light	0.5hr	-0.328667	-1.66999	1.01266	0.513115	-0.511306	0.614766	0.924971	-4.60892
		1hr	-0.414377	-1.34924	0.520483	0.353545	-0.923827	0.366446	0.624643	-4.60113
		4hr	-1.2621	-2.37236	-0.15184	0.228603	-2.47834	0.029146	0.0874379	-4.02374
	40Hz vs Light	0.5hr	-0.672088	-2.44081	1.09663	0.341185	-0.815626	0.428485	0.799938	-4.6017
		1hr	-0.596704	-1.26828	0.0748723	0.208454	-1.83753	0.0790221	0.469616	-4.52862
		4hr	-0.822243	-1.86764	0.223153	0.198836	-1.64749	0.116079	0.348238	-4.31909
VC-ME2	10Hz vs Light	0.5hr	0.52794	-0.540041	1.59592	-0.2457	1.05483	0.308409	0.528701	-5.63553
		1hr	0.913635	-0.141291	1.96856	-0.10864	1.86152	0.0842822	0.252847	-4.66377
		4hr	0.262936	-1.66762	2.19349	-0.543801	0.294263	0.773207	0.927595	-6.71694
	20Hz vs Light	0.5hr	0.0665769	-1.07107	1.20422	-0.482175	0.122117	0.904032	0.924971	-4.61369
		1hr	0.669978	-0.530117	1.87007	-0.0757533	1.16355	0.258122	0.624643	-4.58461
		4hr	0.823424	-0.647878	2.29473	-0.247931	1.22015	0.245973	0.36896	-5.92586
	40Hz vs Light	0.5hr	0.982618	-0.30032	2.26556	-0.033316	1.64401	0.122619	0.636887	-4.5677
		1hr	0.587613	-0.257418	1.43264	-0.106314	1.43811	0.163808	0.469616	-4.55913
		4hr	0.658172	-0.266799	1.58314	-0.144262	1.49044	0.152705	0.366492	-4.41297
VC-ME3	10Hz vs Light	0.5hr	-0.167903	-0.822716	0.48691	-0.16193	-0.547144	0.59243	0.789906	-5.92496
		1hr	1.09874	0.441764	1.75571	0.414234	3.5947	0.0030268	0.0363216	-1.5768
		4hr	0.257762	-0.496274	1.0118	0.140113	0.738578	0.4733	0.693249	-6.40803
	20Hz vs Light	0.5hr	-0.228417	-1.20889	0.752056	-0.0854913	-0.486128	0.632189	0.924971	-4.60707
		1hr	-0.267379	-0.939114	0.404356	-0.273242	-0.829603	0.416429	0.624643	-4.60471
		4hr	0.565551	-0.327455	1.45856	0.110142	1.38073	0.192675	0.358093	-5.67166
	40Hz vs Light	0.5hr	-0.457987	-1.53832	0.622342	-0.256951	-0.909958	0.378371	0.799938	-4.59834
		1hr	0.0674179	-0.56977	0.704606	0.0164233	0.218816	0.828714	0.928249	-4.62615
		4hr	-0.171937	-0.934424	0.590551	-0.0179421	-0.472322	0.642136	0.770564	-4.80452
VC-ME4	10Hz vs Light	0.5hr	0.580963	-0.330586	1.49251	0.273803	1.35997	0.194184	0.528701	-5.2749
		1hr	-0.173412	-1.15909	0.812264	-0.161863	-0.378147	0.711121	0.890715	-6.18975
		4hr	0.533063	-1.04644	2.11257	0.269309	0.729168	0.478843	0.693249	-6.48672
	20Hz vs Light	0.5hr	-0.0559853	-1.28087	1.1689	-0.142326	-0.0953756	0.924971	0.924971	-4.61385
		1hr	-0.190437	-1.1112	0.730328	-0.182235	-0.431067	0.67097	0.72366	-4.62407
		4hr	-0.294783	-1.55075	0.961183	-0.192274	-0.511701	0.618197	0.741837	-6.52933
	40Hz vs Light	0.5hr	-0.193246	-1.40785	1.02136	-0.208094	-0.341507	0.737836	0.804912	-4.61231
		1hr	-0.0405921	-0.962743	0.881559	-0.00740717	-0.0910356	0.928249	0.928249	-4.63373
		4hr	0.0243863	-0.801658	0.850431	-0.0570823	0.0618365	0.951346	0.951346	-4.879
VC-ME5	10Hz vs Light	0.5hr	0.0651345	-0.457472	0.587742	0.361371	0.265948	0.793946	0.879951	-6.05425
		1hr	-0.495249	-1.1629	0.172403	0.0804017	-1.59437	0.133676	0.315089	-4.96698
		4hr	-2.21747	-2.79014	-1.64481	-0.741796	-8.3662	1.3743e-06	1.64916e-05	5.73277
	20Hz vs Light	0.5hr	0.229158	-0.745062	1.20338	0.492681	0.490835	0.628914	0.924971	-4.60849
		1hr	-0.154107	-0.60399	0.295776	0.260102	-0.713945	0.483403	0.644538	-4.61057
		4hr	-1.9079	-2.73202	-1.08379	-0.245008	-5.04732	0.000290783	0.0034894	0.558243
	40Hz vs Light	0.5hr	0.0629659	-0.679165	0.805097	0.452464	0.182116	0.858124	0.858124	-4.61043
		1hr	-0.048726	-0.588821	0.491369	0.319938	-0.186579	0.853619	0.928249	-4.63037
		4hr	-1.10583	-2.20452	-0.00714472	-0.335726	-2.10823	0.0486717	0.194687	-4.00189
VC-ME6	10Hz vs Light	0.5hr	-0.877654	-2.21543	0.460124	0.294497	-1.39991	0.182139	0.528701	-5.24914
		1hr	-1.11843	-2.72614	0.489286	0.207867	-1.49525	0.157544	0.315089	-5.20582
		4hr	-1.10908	-2.2456	0.0274376	0.179583	-2.10842	0.0549856	0.219942	-4.74414
	20Hz vs Light	0.5hr	-0.472062	-1.8851	0.940974	0.512893	-0.697114	0.493799	0.924971	-4.60478
		1hr	-0.369807	-1.29706	0.557447	0.431124	-0.831224	0.415534	0.624643	-4.60645
		4hr	-1.70891	-2.7695	-0.648309	0.131357	-3.51285	0.00431426	0.0258856	-2.16621
	40Hz vs Light	0.5hr	-0.814789	-2.53022	0.900639	0.359685	-1.01952	0.325392	0.799938	-4.59477
		1hr	-0.446571	-1.36086	0.467718	0.414543	-1.01013	0.32289	0.64578	-4.59581
		4hr	-1.39392	-2.6834	-0.104435	0.0733785	-2.26425	0.0355894	0.194687	-3.89583
VC-ME7	10Hz vs Light	0.5hr	0.118903	-0.899192	1.137	-0.212284	0.24921	0.806621	0.879951	-6.15672
		1hr	0.476025	-0.573318	1.52537	-0.0729278	0.975053	0.346453	0.556874	-5.78504
		4hr	-0.0613975	-1.25065	1.12786	-0.630207	-0.111544	0.912891	0.927595	-6.73427
	20Hz vs Light	0.5hr	-0.055024	-1.0675	0.957451	-0.305937	-0.113403	0.910847	0.924971	-4.61378
		1hr	0.446537	-0.548326	1.4414	0.0401196	0.935482	0.360554	0.624643	-4.60057
		4hr	0.546533	-0.652282	1.74535	-0.0941315	0.99393	0.339985	0.453314	-6.16755
	40Hz vs Light	0.5hr	0.852155	-0.185542	1.88985	0.149768	1.76268	0.099943	0.636887	-4.56186
		1hr	0.560183	-0.120618	1.24098	0.0898412	1.70169	0.102229	0.469616	-4.53287
		4hr	0.300693	-0.491313	1.0927	-0.105974	0.795238	0.436406	0.748124	-4.74734
VC-ME8	10Hz vs Light	0.5hr	1.35133	0.537176	2.16548	0.276532	3.54174	0.00301083	0.03613	-1.59376
		1hr	0.0398037	-0.731312	0.810919	-0.392094	0.110948	0.913268	0.913268	-6.20185
		4hr	-0.349096	-1.46035	0.762158	-0.65836	-0.678736	0.50922	0.693249	-6.51912
	20Hz vs Light	0.5hr	1.09157	-0.112366	2.2955	0.164435	1.89193	0.0731488	0.877786	-4.5563
		1hr	0.525819	-0.304901	1.35654	-0.123763	1.31924	0.201802	0.624643	-4.57324
		4hr	0.219445	-1.07541	1.5143	-0.36712	0.369484	0.71824	0.783535	-6.59291
	40Hz vs Light	0.5hr	1.00734	-0.446189	2.46086	0.0998936	1.48757	0.159222	0.636887	-4.57516
		1hr	0.541816	-0.299084	1.38272	-0.127041	1.33254	0.195673	0.469616	-4.56966
		4hr	-0.0606472	-1.16415	1.04285	-0.484605	-0.115118	0.909573	0.951346	-4.88687
VC-ME9	10Hz vs Light	0.5hr	0.0326042	-0.918201	0.983409	0.488249	0.0731717	0.942649	0.942649	-6.17175
		1hr	-0.949047	-1.72234	-0.17575	-0.105259	-2.6379	0.0197775	0.118665	-3.35838
		4hr	-0.625875	-1.88049	0.628743	0.183679	-1.07782	0.300727	0.693249	-6.1752
	20Hz vs Light	0.5hr	0.0880698	-0.783036	0.959175	0.446787	0.210967	0.835059	0.924971	-4.61134
		1hr	-0.374558	-1.17438	0.425268	0.147879	-0.976034	0.340555	0.624643	-4.59787
		4hr	-1.39704	-2.32793	-0.466156	-0.0540612	-3.27193	0.00672529	0.0269011	-2.61647
	40Hz vs Light	0.5hr	-0.250684	-1.14128	0.639913	0.183395	-0.604185	0.555466	0.799938	-4.60602
		1hr	-0.499095	-1.14312	0.144929	0.135437	-1.6027	0.12258	0.469616	-4.54531
		4hr	-0.81303	-1.58529	-0.0407673	0.0441569	-2.20518	0.0401068	0.194687	-3.95378
VC-ME10	10Hz vs Light	0.5hr	0.779508	0.00836423	1.55065	-0.0460554	2.15698	0.0478621	0.287172	-4.08374
		1hr	0.577683	-0.765419	1.92079	-0.195948	0.924479	0.371249	0.556874	-5.83839
		4hr	0.398073	-0.90236	1.69851	-0.274009	0.661369	0.519937	0.693249	-6.54221
	20Hz vs Light	0.5hr	0.570236	-0.742486	1.88296	-0.175759	0.906442	0.375552	0.924971	-4.59847
		1hr	0.757637	-0.374544	1.88982	0.0818857	1.39472	0.178201	0.624643	-4.5667
		4hr	0.0647681	-1.49229	1.62183	-0.474088	0.0906875	0.929245	0.929245	-6.66332
	40Hz vs Light	0.5hr	0.444889	-1.1798	2.06957	-0.296052	0.587769	0.566125	0.799938	-4.60791
		1hr	0.278721	-0.805565	1.36301	-0.352319	0.531616	0.600065	0.928249	-4.62277
		4hr	0.369103	-0.841484	1.57969	-0.282887	0.638637	0.530767	0.770564	-4.7966
VC-ME11	10Hz vs Light	0.5hr	-0.316082	-1.11406	0.481899	-0.0096976	-0.845215	0.411438	0.617157	-5.76894
		1hr	0.0556402	-0.868573	0.979854	0.134685	0.1294	0.898924	0.913268	-6.21876
		4hr	-1.12843	-2.05229	-0.204571	-0.257514	-2.63899	0.0204483	0.12269	-3.75223
	20Hz vs Light	0.5hr	-0.316925	-1.30459	0.670742	0.123486	-0.669582	0.510822	0.924971	-4.60408
		1hr	0.242095	-0.644205	1.1284	0.337175	0.569307	0.575404	0.690485	-4.61854
		4hr	-0.699992	-1.76915	0.369163	0.00101553	-1.42739	0.179108	0.358093	-5.65218
	40Hz vs Light	0.5hr	0.223802	-0.671228	1.11883	0.36505	0.536725	0.599953	0.799938	-4.60763
		1hr	0.0607862	-0.774146	0.895719	0.26202	0.150566	0.881625	0.928249	-4.63145
		4hr	-0.556133	-1.42299	0.310725	-0.0805853	-1.3438	0.195018	0.390035	-4.49607
VC-ME12	10Hz vs Light	0.5hr	0.639412	-0.461829	1.74065	0.371198	1.23896	0.234636	0.528701	-5.40798
		1hr	0.20175	-1.09039	1.49389	0.0702653	0.335598	0.742263	0.890715	-6.20067
		4hr	0.0594194	-1.32622	1.44506	0.0467759	0.0926501	0.927595	0.927595	-6.75153
	20Hz vs Light	0.5hr	0.31138	-0.889966	1.51273	0.126303	0.540855	0.594613	0.924971	-4.6079
		1hr	0.162135	-0.780406	1.10467	0.00816471	0.358523	0.72366	0.72366	-4.62512
		4hr	-0.897103	-2.36942	0.57521	-0.305082	-1.32842	0.208888	0.358093	-5.78497
	40Hz vs Light	0.5hr	-0.289251	-1.70103	1.12253	-0.163171	-0.439776	0.666868	0.800241	-4.61051
		1hr	0.0692835	-0.888843	1.02741	-0.102576	0.149547	0.882419	0.928249	-4.63156
		4hr	0.266134	-0.75928	1.29155	0.0766835	0.543631	0.593087	0.770564	-4.81666

### Sheet: Hippocampus
Module	Frequency	Duration	logFC	CI.L	CI.R	AveExpr	t	P.Value	adj.P.Val	B
HIP-ME1	10Hz vs Light	0.5hr	-0.0712429	-1.00188	0.859394	-0.00767493	-0.163437	0.872397	0.999755	-6.27508
		1hr	-0.127788	-1.19147	0.935889	0.197982	-0.25195	0.803864	0.976252	-4.60976
		4hr	0.344622	-0.612596	1.30184	0.282139	0.778867	0.450191	0.689435	-5.78996
	20Hz vs Light	0.5hr	-0.0109941	-1.02275	1.00076	0.032374	-0.0229391	0.981968	0.981968	-4.61499
		1hr	0.0952048	-0.805803	0.996213	0.182301	0.219839	0.828135	0.992002	-4.62165
		4hr	1.33888	0.24692	2.43084	0.568293	2.74224	0.0212471	0.159353	-3.17381
	40Hz vs Light	0.5hr	-0.299765	-1.22754	0.628006	-0.05732	-0.687951	0.501859	0.952374	-4.60833
		1hr	-0.454708	-1.42981	0.520399	-0.223399	-0.962233	0.345491	0.988713	-4.59693
		4hr	-0.215979	-1.15633	0.724369	-0.014163	-0.489505	0.631558	0.963007	-4.61254
HIP-ME2	10Hz vs Light	0.5hr	-0.121179	-1.07208	0.829723	-0.122311	-0.272069	0.789347	0.999755	-6.24157
		1hr	0.218081	-1.46582	1.90198	0.214072	0.271603	0.788942	0.976252	-4.61113
		4hr	0.201688	-1.67611	2.07949	0.205876	0.232361	0.819924	0.913933	-6.09199
	20Hz vs Light	0.5hr	0.0593333	-0.790573	0.90924	-0.0790639	0.147374	0.884584	0.981968	-4.61233
		1hr	-0.283056	-1.41223	0.846117	-0.138309	-0.521538	0.607489	0.992002	-4.61517
		4hr	-0.114664	-2.31024	2.08091	0.0668103	-0.116802	0.909392	0.919763	-6.01214
	40Hz vs Light	0.5hr	0.0448967	-1.52945	1.61925	0.129207	0.0607199	0.952374	0.952374	-4.62298
		1hr	-0.0312286	-1.39273	1.33027	0.0836646	-0.0473298	0.962641	0.988713	-4.61661
		4hr	-0.0575789	-1.73535	1.62019	0.0740275	-0.0731414	0.942659	0.963007	-4.61933
HIP-ME3	10Hz vs Light	0.5hr	0.317873	-0.465745	1.10149	0.030404	0.866039	0.400362	0.999755	-5.91008
		1hr	-0.0703021	-1.17446	1.03386	-0.202856	-0.133527	0.895221	0.976252	-4.61124
		4hr	0.831763	-0.807652	2.47118	0.156218	1.09759	0.292562	0.689435	-5.52013
	20Hz vs Light	0.5hr	0.0542834	-1.20015	1.30872	-0.14946	0.0913505	0.92829	0.981968	-4.61588
		1hr	-0.0599093	-0.997172	0.877353	-0.245878	-0.132986	0.895479	0.992002	-4.62203
		4hr	0.54326	-0.387591	1.47411	0.0283446	1.30527	0.22182	0.415912	-5.1631
	40Hz vs Light	0.5hr	0.217222	-1.17223	1.60667	-0.0823796	0.332873	0.743782	0.952374	-4.61969
		1hr	0.0915153	-0.853486	1.03652	-0.0730616	0.19983	0.84329	0.988713	-4.6137
		4hr	0.123785	-1.30388	1.55145	-0.161484	0.184788	0.855868	0.963007	-4.61818
HIP-ME4	10Hz vs Light	0.5hr	0.634209	-0.522364	1.79078	-0.141034	1.17071	0.260318	0.97595	-5.65824
		1hr	0.354178	-1.0498	1.75815	-0.390447	0.529048	0.603076	0.976252	-4.6071
		4hr	0.255275	-1.30775	1.8183	-0.406733	0.353324	0.729586	0.913933	-6.04509
	20Hz vs Light	0.5hr	0.92582	-0.237815	2.08946	0.0307334	1.67958	0.111457	0.943499	-4.56306
		1hr	0.497824	-0.568818	1.56447	-0.159409	0.971026	0.342666	0.777903	-4.5975
		4hr	-0.739117	-2.3711	0.892864	-0.726702	-1.01291	0.335627	0.559378	-5.51408
	40Hz vs Light	0.5hr	0.335588	-0.823848	1.49502	-0.287084	0.616279	0.54684	0.952374	-4.6122
		1hr	0.837491	-0.273802	1.94878	0.0937578	1.55507	0.132968	0.988713	-4.56832
		4hr	0.758385	-0.42447	1.94124	-0.0780162	1.36644	0.191913	0.770293	-4.57756
HIP-ME5	10Hz vs Light	0.5hr	0.0308047	-0.784664	0.846274	0.131219	0.0806488	0.936807	0.999755	-6.28468
		1hr	0.0176116	-0.920606	0.95583	0.406165	0.0393666	0.969021	0.976252	-4.60892
		4hr	-0.331366	-0.875234	0.212502	-0.0203235	-1.31809	0.210531	0.689435	-5.2076
	20Hz vs Light	0.5hr	-0.472552	-1.31283	0.367727	-0.109505	-1.18718	0.2516	0.943499	-4.5885
		1hr	-0.346282	-1.12097	0.428406	0.0121381	-0.929987	0.363021	0.777903	-4.59884
		4hr	-0.534029	-1.31476	0.246706	0.0261406	-1.52979	0.157901	0.33836	-4.8808
	40Hz vs Light	0.5hr	0.223199	-0.444678	0.891077	0.294501	0.711564	0.487524	0.952374	-4.6053
		1hr	-0.0610932	-1.09601	0.973823	0.183291	-0.121811	0.904059	0.988713	-4.6145
		4hr	-0.0635182	-0.707956	0.58092	0.0954042	-0.210063	0.836442	0.963007	-4.61469
HIP-ME6	10Hz vs Light	0.5hr	-0.205725	-1.3322	0.920747	0.00838025	-0.389902	0.702191	0.999755	-6.26216
		1hr	-0.0181418	-1.27905	1.24276	0.266439	-0.0301739	0.976252	0.976252	-4.6113
		4hr	0.0193103	-1.14632	1.18494	0.122508	0.0358392	0.971962	0.971962	-6.11128
	20Hz vs Light	0.5hr	-0.0585175	-1.15338	1.03635	0.0778974	-0.112828	0.911498	0.981968	-4.61581
		1hr	0.310234	-0.651759	1.27223	0.189374	0.670951	0.509617	0.955532	-4.61037
		4hr	0.298446	-0.959491	1.55638	0.208129	0.530614	0.607582	0.811034	-5.86646
	40Hz vs Light	0.5hr	-0.515433	-1.32547	0.294601	-0.222835	-1.35483	0.195287	0.952374	-4.57787
		1hr	-0.334369	-1.68172	1.01298	-0.0983056	-0.51209	0.61325	0.988713	-4.61093
		4hr	-0.0189993	-0.874886	0.836888	0.0542478	-0.0473101	0.96289	0.963007	-4.6181
HIP-ME7	10Hz vs Light	0.5hr	-0.0757805	-1.99063	1.83907	0.145238	-0.0844911	0.933804	0.999755	-6.34265
		1hr	-0.367354	-1.63013	0.895421	0.15509	-0.610087	0.549241	0.976252	-4.60537
		4hr	-0.0746572	-0.928941	0.779626	0.106089	-0.189061	0.853004	0.913933	-6.03062
	20Hz vs Light	0.5hr	-0.151781	-1.85297	1.54941	0.104314	-0.188346	0.852852	0.981968	-4.61568
		1hr	0.0454384	-1.01337	1.10425	0.214442	0.089285	0.929708	0.992002	-4.62455
		4hr	1.15829	-0.141616	2.4582	0.555314	1.99286	0.0750546	0.278222	-4.2997
	40Hz vs Light	0.5hr	-0.577622	-1.83939	0.684142	-0.124985	-0.974728	0.34497	0.952374	-4.59712
		1hr	-0.532511	-1.80565	0.740625	-0.178307	-0.863085	0.396601	0.988713	-4.60078
		4hr	-0.469013	-1.86085	0.922828	-0.066503	-0.718173	0.483676	0.963007	-4.60682
HIP-ME8	10Hz vs Light	0.5hr	0.564575	-0.619962	1.74911	0.202031	1.01756	0.325317	0.97595	-5.77755
		1hr	0.723966	-0.44837	1.8963	0.22423	1.29509	0.211253	0.976252	-4.58612
		4hr	-0.855777	-2.62165	0.910099	-0.353739	-1.04841	0.313806	0.689435	-5.56623
	20Hz vs Light	0.5hr	0.229138	-1.27376	1.73203	0.152024	0.321855	0.751515	0.981968	-4.61331
		1hr	0.560209	-0.246558	1.36698	0.12808	1.44469	0.163406	0.777903	-4.57325
		4hr	0.609712	-0.121878	1.3413	0.0974671	1.86393	0.0927406	0.278222	-4.38506
	40Hz vs Light	0.5hr	0.285913	-0.559182	1.13101	-0.0547851	0.720354	0.482251	0.952374	-4.60594
		1hr	0.0280938	-1.58927	1.64545	0.147885	0.035843	0.971703	0.988713	-4.61649
		4hr	-0.391158	-2.21413	1.43181	-0.0867682	-0.457306	0.653998	0.963007	-4.61408
HIP-ME9	10Hz vs Light	0.5hr	0.634597	0.0372885	1.23191	0.400856	2.26823	0.0388167	0.194083	-3.98276
		1hr	-0.218936	-1.27116	0.833288	-0.00370189	-0.436358	0.667638	0.976252	-4.60782
		4hr	-1.3278	-2.16398	-0.491623	-0.668594	-3.4353	0.00451234	0.0676851	-1.87805
	20Hz vs Light	0.5hr	0.696101	-0.504517	1.89672	0.435885	1.22394	0.237792	0.943499	-4.58611
		1hr	0.354822	-0.29804	1.00768	0.193234	1.13074	0.271005	0.777903	-4.58956
		4hr	-0.941386	-1.87389	-0.00887836	-0.239429	-2.25781	0.048242	0.24121	-3.8967
	40Hz vs Light	0.5hr	0.113455	-0.68077	0.90768	0.151773	0.304157	0.765137	0.952374	-4.6174
		1hr	0.184602	-0.569927	0.939131	0.107936	0.504847	0.618253	0.988713	-4.60869
		4hr	-0.645787	-1.46101	0.169437	-0.312392	-1.68829	0.112009	0.770293	-4.56608
HIP-ME10	10Hz vs Light	0.5hr	-0.975938	-1.54281	-0.409065	-0.247303	-3.67557	0.00231244	0.0346866	-1.36336
		1hr	-0.850937	-1.91933	0.217454	-0.0188327	-1.67032	0.111723	0.976252	-4.57057
		4hr	-0.338495	-1.20004	0.523049	0.199994	-0.849974	0.410927	0.689435	-5.69406
	20Hz vs Light	0.5hr	-0.254378	-1.43868	0.929924	0.200074	-0.453429	0.656017	0.981968	-4.61197
		1hr	-0.184265	-1.34125	0.97272	0.260737	-0.331352	0.743686	0.992002	-4.62042
		4hr	0.439263	-1.5707	2.44923	0.483468	0.488774	0.635829	0.811034	-5.89672
	40Hz vs Light	0.5hr	-0.0802978	-1.58965	1.42905	0.293809	-0.113274	0.911297	0.952374	-4.62272
		1hr	-0.405728	-1.40118	0.589727	0.104093	-0.841033	0.4086	0.988713	-4.60146
		4hr	-0.508838	-1.32812	0.310444	0.0229227	-1.32367	0.205412	0.770293	-4.58121
HIP-ME11	10Hz vs Light	0.5hr	-1.07587	-2.01825	-0.133483	-0.46612	-2.43736	0.0279873	0.194083	-3.72054
		1hr	0.102423	-1.46053	1.66537	0.0346423	0.137431	0.892178	0.976252	-4.61146
		4hr	-0.473561	-1.45809	0.510969	-0.100439	-1.04059	0.317289	0.689435	-5.51607
	20Hz vs Light	0.5hr	-0.0541742	-0.915961	0.807613	0.226579	-0.132704	0.895997	0.981968	-4.61117
		1hr	-0.525242	-1.3748	0.324319	-0.0143399	-1.28629	0.212443	0.777903	-4.58121
		4hr	0.47709	-1.79398	2.74816	0.211146	0.469831	0.648827	0.811034	-5.90551
	40Hz vs Light	0.5hr	-0.0589839	-0.88072	0.762752	0.189069	-0.152834	0.880542	0.952374	-4.61641
		1hr	-0.0460734	-1.09532	1.00317	0.100094	-0.0906092	0.928552	0.988713	-4.61497
		4hr	-0.321707	-1.19181	0.548394	0.0215296	-0.787997	0.44296	0.963007	-4.60289
HIP-ME12	10Hz vs Light	0.5hr	0.139153	-0.60136	0.879666	0.250944	0.401189	0.694044	0.999755	-6.16293
		1hr	-0.047703	-1.31912	1.22371	-0.175495	-0.0786851	0.93813	0.976252	-4.61212
		4hr	-0.855533	-2.3361	0.625037	-0.621792	-1.25008	0.233599	0.689435	-5.35794
	20Hz vs Light	0.5hr	0.490678	-0.7086	1.68996	0.181243	0.863712	0.399857	0.981968	-4.60037
		1hr	-0.00392404	-0.808641	0.800793	0.0403576	-0.0101453	0.992002	0.992002	-4.6209
		4hr	-1.75483	-2.89001	-0.619651	-0.650471	-3.45734	0.00640155	0.0960232	-2.08023
	40Hz vs Light	0.5hr	0.028617	-0.876617	0.93385	0.0590419	0.0673102	0.947213	0.952374	-4.61958
		1hr	0.0977618	-0.717704	0.913227	0.141045	0.247379	0.806711	0.988713	-4.61147
		4hr	-0.103291	-1.36598	1.1594	-0.205553	-0.174339	0.863927	0.963007	-4.61838
HIP-ME13	10Hz vs Light	0.5hr	0.263938	-0.820622	1.3485	0.134404	0.519562	0.611092	0.999755	-6.18229
		1hr	-0.0292242	-1.00689	0.948446	-0.141055	-0.062688	0.950689	0.976252	-4.61237
		4hr	-0.448391	-1.59734	0.700554	-0.219351	-0.844284	0.413983	0.689435	-5.74107
	20Hz vs Light	0.5hr	-0.093046	-0.876811	0.690719	-0.159734	-0.250613	0.805139	0.981968	-4.6147
		1hr	-0.426775	-1.18949	0.335943	-0.341861	-1.16415	0.257512	0.777903	-4.58645
		4hr	0.0650299	-1.34186	1.47192	0.0483709	0.103377	0.919763	0.919763	-5.95
	40Hz vs Light	0.5hr	0.0385057	-0.680042	0.757053	-0.0991415	0.114101	0.910653	0.952374	-4.62197
		1hr	0.289047	-0.609064	1.18716	0.238577	0.664107	0.512928	0.988713	-4.6068
		4hr	0.122804	-0.923955	1.16956	0.0288643	0.250035	0.805949	0.963007	-4.61713
HIP-ME14	10Hz vs Light	0.5hr	-9.97587e-05	-0.682559	0.682359	0.0389645	-0.000312078	0.999755	0.999755	-6.2104
		1hr	-0.243369	-1.38028	0.893542	-0.0418012	-0.448923	0.658712	0.976252	-4.60762
		4hr	0.134607	-1.22978	1.49899	0.0898589	0.213432	0.834345	0.913933	-6.08071
	20Hz vs Light	0.5hr	0.164764	-1.13049	1.46001	0.0937165	0.268534	0.791544	0.981968	-4.61409
		1hr	-0.0557162	-1.46319	1.35176	-0.0498506	-0.0823597	0.935146	0.992002	-4.62413
		4hr	-1.12868	-2.70326	0.445905	-0.370431	-1.60316	0.140824	0.33836	-4.83062
	40Hz vs Light	0.5hr	-0.0553167	-1.42034	1.30971	-0.015659	-0.0862846	0.932368	0.952374	-4.62212
		1hr	-0.00841417	-1.2231	1.20627	-0.0337571	-0.0142937	0.988713	0.988713	-4.61569
		4hr	-0.0279204	-1.28969	1.23385	0.0154765	-0.0471603	0.963007	0.963007	-4.61847
HIP-ME15	10Hz vs Light	0.5hr	-0.0365409	-1.02177	0.94869	-0.261279	-0.0791825	0.937954	0.999755	-6.3357
		1hr	-0.187563	-1.39247	1.01734	-0.455162	-0.326459	0.747749	0.976252	-4.60935
		4hr	0.522088	-0.95941	2.00359	-0.0850681	0.762384	0.459624	0.689435	-5.8131
	20Hz vs Light	0.5hr	0.663091	-0.365858	1.69204	0.115445	1.36041	0.191596	0.943499	-4.5797
		1hr	0.473466	-0.448745	1.39568	0.0449313	1.06815	0.297665	0.777903	-4.59213
		4hr	-0.214562	-1.75034	1.32121	-0.334229	-0.312463	0.761282	0.878402	-5.96878
	40Hz vs Light	0.5hr	-0.0434478	-1.21145	1.12455	-0.286103	-0.0792031	0.937905	0.952374	-4.62291
		1hr	0.280341	-0.658907	1.21959	0.0352967	0.615894	0.54374	0.988713	-4.60788
		4hr	0.736283	-0.307798	1.78036	0.0851131	1.50295	0.153589	0.770293	-4.57058

### Sheet: VC
Module	Frequency	Duration	logFC	Mean	P.Value	adj.P.Val	Significance
VC-ME1	10Hz vs Light	0.5hr	-0.698619	0.30105	0.304181	0.528701	ns
		1hr	-1.42685	-0.0361939	0.0694262	0.252847	ns
		4hr	-0.801868	0.292058	0.333744	0.693249	ns
	20Hz vs Light	0.5hr	-0.328667	0.513115	0.614766	0.924971	ns
		1hr	-0.414377	0.353545	0.366446	0.624643	ns
		4hr	-1.2621	0.228603	0.029146	0.0874379	*
	40Hz vs Light	0.5hr	-0.672088	0.341185	0.428485	0.799938	ns
		1hr	-0.596704	0.208454	0.0790221	0.469616	ns
		4hr	-0.822243	0.198836	0.116079	0.348238	ns
VC-ME2	10Hz vs Light	0.5hr	0.52794	-0.2457	0.308409	0.528701	ns
		1hr	0.913635	-0.10864	0.0842822	0.252847	ns
		4hr	0.262936	-0.543801	0.773207	0.927595	ns
	20Hz vs Light	0.5hr	0.0665769	-0.482175	0.904032	0.924971	ns
		1hr	0.669978	-0.0757533	0.258122	0.624643	ns
		4hr	0.823424	-0.247931	0.245973	0.36896	ns
	40Hz vs Light	0.5hr	0.982618	-0.033316	0.122619	0.636887	ns
		1hr	0.587613	-0.106314	0.163808	0.469616	ns
		4hr	0.658172	-0.144262	0.152705	0.366492	ns
VC-ME3	10Hz vs Light	0.5hr	-0.167903	-0.16193	0.59243	0.789906	ns
		1hr	1.09874	0.414234	0.0030268	0.0363216	**
		4hr	0.257762	0.140113	0.4733	0.693249	ns
	20Hz vs Light	0.5hr	-0.228417	-0.0854913	0.632189	0.924971	ns
		1hr	-0.267379	-0.273242	0.416429	0.624643	ns
		4hr	0.565551	0.110142	0.192675	0.358093	ns
	40Hz vs Light	0.5hr	-0.457987	-0.256951	0.378371	0.799938	ns
		1hr	0.0674179	0.0164233	0.828714	0.928249	ns
		4hr	-0.171937	-0.0179421	0.642136	0.770564	ns
VC-ME4	10Hz vs Light	0.5hr	0.580963	0.273803	0.194184	0.528701	ns
		1hr	-0.173412	-0.161863	0.711121	0.890715	ns
		4hr	0.533063	0.269309	0.478843	0.693249	ns
	20Hz vs Light	0.5hr	-0.0559853	-0.142326	0.924971	0.924971	ns
		1hr	-0.190437	-0.182235	0.67097	0.72366	ns
		4hr	-0.294783	-0.192274	0.618197	0.741837	ns
	40Hz vs Light	0.5hr	-0.193246	-0.208094	0.737836	0.804912	ns
		1hr	-0.0405921	-0.00740717	0.928249	0.928249	ns
		4hr	0.0243863	-0.0570823	0.951346	0.951346	ns
VC-ME5	10Hz vs Light	0.5hr	0.0651345	0.361371	0.793946	0.879951	ns
		1hr	-0.495249	0.0804017	0.133676	0.315089	ns
		4hr	-2.21747	-0.741796	1.3743e-06	1.64916e-05	****
	20Hz vs Light	0.5hr	0.229158	0.492681	0.628914	0.924971	ns
		1hr	-0.154107	0.260102	0.483403	0.644538	ns
		4hr	-1.9079	-0.245008	0.000290783	0.0034894	***
	40Hz vs Light	0.5hr	0.0629659	0.452464	0.858124	0.858124	ns
		1hr	-0.048726	0.319938	0.853619	0.928249	ns
		4hr	-1.10583	-0.335726	0.0486717	0.194687	*
VC-ME6	10Hz vs Light	0.5hr	-0.877654	0.294497	0.182139	0.528701	ns
		1hr	-1.11843	0.207867	0.157544	0.315089	ns
		4hr	-1.10908	0.179583	0.0549856	0.219942	*
	20Hz vs Light	0.5hr	-0.472062	0.512893	0.493799	0.924971	ns
		1hr	-0.369807	0.431124	0.415534	0.624643	ns
		4hr	-1.70891	0.131357	0.00431426	0.0258856	**
	40Hz vs Light	0.5hr	-0.814789	0.359685	0.325392	0.799938	ns
		1hr	-0.446571	0.414543	0.32289	0.64578	ns
		4hr	-1.39392	0.0733785	0.0355894	0.194687	*
VC-ME7	10Hz vs Light	0.5hr	0.118903	-0.212284	0.806621	0.879951	ns
		1hr	0.476025	-0.0729278	0.346453	0.556874	ns
		4hr	-0.0613975	-0.630207	0.912891	0.927595	ns
	20Hz vs Light	0.5hr	-0.055024	-0.305937	0.910847	0.924971	ns
		1hr	0.446537	0.0401196	0.360554	0.624643	ns
		4hr	0.546533	-0.0941315	0.339985	0.453314	ns
	40Hz vs Light	0.5hr	0.852155	0.149768	0.099943	0.636887	ns
		1hr	0.560183	0.0898412	0.102229	0.469616	ns
		4hr	0.300693	-0.105974	0.436406	0.748124	ns
VC-ME8	10Hz vs Light	0.5hr	1.35133	0.276532	0.00301083	0.03613	**
		1hr	0.0398037	-0.392094	0.913268	0.913268	ns
		4hr	-0.349096	-0.65836	0.50922	0.693249	ns
	20Hz vs Light	0.5hr	1.09157	0.164435	0.0731488	0.877786	ns
		1hr	0.525819	-0.123763	0.201802	0.624643	ns
		4hr	0.219445	-0.36712	0.71824	0.783535	ns
	40Hz vs Light	0.5hr	1.00734	0.0998936	0.159222	0.636887	ns
		1hr	0.541816	-0.127041	0.195673	0.469616	ns
		4hr	-0.0606472	-0.484605	0.909573	0.951346	ns
VC-ME9	10Hz vs Light	0.5hr	0.0326042	0.488249	0.942649	0.942649	ns
		1hr	-0.949047	-0.105259	0.0197775	0.118665	*
		4hr	-0.625875	0.183679	0.300727	0.693249	ns
	20Hz vs Light	0.5hr	0.0880698	0.446787	0.835059	0.924971	ns
		1hr	-0.374558	0.147879	0.340555	0.624643	ns
		4hr	-1.39704	-0.0540612	0.00672529	0.0269011	***
	40Hz vs Light	0.5hr	-0.250684	0.183395	0.555466	0.799938	ns
		1hr	-0.499095	0.135437	0.12258	0.469616	ns
		4hr	-0.81303	0.0441569	0.0401068	0.194687	*
VC-ME10	10Hz vs Light	0.5hr	0.779508	-0.0460554	0.0478621	0.287172	*
		1hr	0.577683	-0.195948	0.371249	0.556874	ns
		4hr	0.398073	-0.274009	0.519937	0.693249	ns
	20Hz vs Light	0.5hr	0.570236	-0.175759	0.375552	0.924971	ns
		1hr	0.757637	0.0818857	0.178201	0.624643	ns
		4hr	0.0647681	-0.474088	0.929245	0.929245	ns
	40Hz vs Light	0.5hr	0.444889	-0.296052	0.566125	0.799938	ns
		1hr	0.278721	-0.352319	0.600065	0.928249	ns
		4hr	0.369103	-0.282887	0.530767	0.770564	ns
VC-ME11	10Hz vs Light	0.5hr	-0.316082	-0.0096976	0.411438	0.617157	ns
		1hr	0.0556402	0.134685	0.898924	0.913268	ns
		4hr	-1.12843	-0.257514	0.0204483	0.12269	*
	20Hz vs Light	0.5hr	-0.316925	0.123486	0.510822	0.924971	ns
		1hr	0.242095	0.337175	0.575404	0.690485	ns
		4hr	-0.699992	0.00101553	0.179108	0.358093	ns
	40Hz vs Light	0.5hr	0.223802	0.36505	0.599953	0.799938	ns
		1hr	0.0607862	0.26202	0.881625	0.928249	ns
		4hr	-0.556133	-0.0805853	0.195018	0.390035	ns
VC-ME12	10Hz vs Light	0.5hr	0.639412	0.371198	0.234636	0.528701	ns
		1hr	0.20175	0.0702653	0.742263	0.890715	ns
		4hr	0.0594194	0.0467759	0.927595	0.927595	ns
	20Hz vs Light	0.5hr	0.31138	0.126303	0.594613	0.924971	ns
		1hr	0.162135	0.00816471	0.72366	0.72366	ns
		4hr	-0.897103	-0.305082	0.208888	0.358093	ns
	40Hz vs Light	0.5hr	-0.289251	-0.163171	0.666868	0.800241	ns
		1hr	0.0692835	-0.102576	0.882419	0.928249	ns
		4hr	0.266134	0.0766835	0.593087	0.770564	ns

### Sheet: HIP
Module	Frequency	Duration	logFC	Mean	P.Value	adj.P.Val	Significance
HIP-ME1	10Hz vs Light	0.5hr	-0.0712429	-0.00767493	0.872397	0.999755	ns
		1hr	-0.127788	0.197982	0.803864	0.976252	ns
		4hr	0.344622	0.282139	0.450191	0.689435	ns
	20Hz vs Light	0.5hr	-0.0109941	0.032374	0.981968	0.981968	ns
		1hr	0.0952048	0.182301	0.828135	0.992002	ns
		4hr	1.33888	0.568293	0.0212471	0.159353	*
	40Hz vs Light	0.5hr	-0.299765	-0.05732	0.501859	0.952374	ns
		1hr	-0.454708	-0.223399	0.345491	0.988713	ns
		4hr	-0.215979	-0.014163	0.631558	0.963007	ns
HIP-ME2	10Hz vs Light	0.5hr	-0.121179	-0.122311	0.789347	0.999755	ns
		1hr	0.218081	0.214072	0.788942	0.976252	ns
		4hr	0.201688	0.205876	0.819924	0.913933	ns
	20Hz vs Light	0.5hr	0.0593333	-0.0790639	0.884584	0.981968	ns
		1hr	-0.283056	-0.138309	0.607489	0.992002	ns
		4hr	-0.114664	0.0668103	0.909392	0.919763	ns
	40Hz vs Light	0.5hr	0.0448967	0.129207	0.952374	0.952374	ns
		1hr	-0.0312286	0.0836646	0.962641	0.988713	ns
		4hr	-0.0575789	0.0740275	0.942659	0.963007	ns
HIP-ME3	10Hz vs Light	0.5hr	0.317873	0.030404	0.400362	0.999755	ns
		1hr	-0.0703021	-0.202856	0.895221	0.976252	ns
		4hr	0.831763	0.156218	0.292562	0.689435	ns
	20Hz vs Light	0.5hr	0.0542834	-0.14946	0.92829	0.981968	ns
		1hr	-0.0599093	-0.245878	0.895479	0.992002	ns
		4hr	0.54326	0.0283446	0.22182	0.415912	ns
	40Hz vs Light	0.5hr	0.217222	-0.0823796	0.743782	0.952374	ns
		1hr	0.0915153	-0.0730616	0.84329	0.988713	ns
		4hr	0.123785	-0.161484	0.855868	0.963007	ns
HIP-ME4	10Hz vs Light	0.5hr	0.634209	-0.141034	0.260318	0.97595	ns
		1hr	0.354178	-0.390447	0.603076	0.976252	ns
		4hr	0.255275	-0.406733	0.729586	0.913933	ns
	20Hz vs Light	0.5hr	0.92582	0.0307334	0.111457	0.943499	ns
		1hr	0.497824	-0.159409	0.342666	0.777903	ns
		4hr	-0.739117	-0.726702	0.335627	0.559378	ns
	40Hz vs Light	0.5hr	0.335588	-0.287084	0.54684	0.952374	ns
		1hr	0.837491	0.0937578	0.132968	0.988713	ns
		4hr	0.758385	-0.0780162	0.191913	0.770293	ns
HIP-ME5	10Hz vs Light	0.5hr	0.0308047	0.131219	0.936807	0.999755	ns
		1hr	0.0176116	0.406165	0.969021	0.976252	ns
		4hr	-0.331366	-0.0203235	0.210531	0.689435	ns
	20Hz vs Light	0.5hr	-0.472552	-0.109505	0.2516	0.943499	ns
		1hr	-0.346282	0.0121381	0.363021	0.777903	ns
		4hr	-0.534029	0.0261406	0.157901	0.33836	ns
	40Hz vs Light	0.5hr	0.223199	0.294501	0.487524	0.952374	ns
		1hr	-0.0610932	0.183291	0.904059	0.988713	ns
		4hr	-0.0635182	0.0954042	0.836442	0.963007	ns
HIP-ME6	10Hz vs Light	0.5hr	-0.205725	0.00838025	0.702191	0.999755	ns
		1hr	-0.0181418	0.266439	0.976252	0.976252	ns
		4hr	0.0193103	0.122508	0.971962	0.971962	ns
	20Hz vs Light	0.5hr	-0.0585175	0.0778974	0.911498	0.981968	ns
		1hr	0.310234	0.189374	0.509617	0.955532	ns
		4hr	0.298446	0.208129	0.607582	0.811034	ns
	40Hz vs Light	0.5hr	-0.515433	-0.222835	0.195287	0.952374	ns
		1hr	-0.334369	-0.0983056	0.61325	0.988713	ns
		4hr	-0.0189993	0.0542478	0.96289	0.963007	ns
HIP-ME7	10Hz vs Light	0.5hr	-0.0757805	0.145238	0.933804	0.999755	ns
		1hr	-0.367354	0.15509	0.549241	0.976252	ns
		4hr	-0.0746572	0.106089	0.853004	0.913933	ns
	20Hz vs Light	0.5hr	-0.151781	0.104314	0.852852	0.981968	ns
		1hr	0.0454384	0.214442	0.929708	0.992002	ns
		4hr	1.15829	0.555314	0.0750546	0.278222	ns
	40Hz vs Light	0.5hr	-0.577622	-0.124985	0.34497	0.952374	ns
		1hr	-0.532511	-0.178307	0.396601	0.988713	ns
		4hr	-0.469013	-0.066503	0.483676	0.963007	ns
HIP-ME8	10Hz vs Light	0.5hr	0.564575	0.202031	0.325317	0.97595	ns
		1hr	0.723966	0.22423	0.211253	0.976252	ns
		4hr	-0.855777	-0.353739	0.313806	0.689435	ns
	20Hz vs Light	0.5hr	0.229138	0.152024	0.751515	0.981968	ns
		1hr	0.560209	0.12808	0.163406	0.777903	ns
		4hr	0.609712	0.0974671	0.0927406	0.278222	ns
	40Hz vs Light	0.5hr	0.285913	-0.0547851	0.482251	0.952374	ns
		1hr	0.0280938	0.147885	0.971703	0.988713	ns
		4hr	-0.391158	-0.0867682	0.653998	0.963007	ns
HIP-ME9	10Hz vs Light	0.5hr	0.634597	0.400856	0.0388167	0.194083	*
		1hr	-0.218936	-0.00370189	0.667638	0.976252	ns
		4hr	-1.3278	-0.668594	0.00451234	0.0676851	**
	20Hz vs Light	0.5hr	0.696101	0.435885	0.237792	0.943499	ns
		1hr	0.354822	0.193234	0.271005	0.777903	ns
		4hr	-0.941386	-0.239429	0.048242	0.24121	*
	40Hz vs Light	0.5hr	0.113455	0.151773	0.765137	0.952374	ns
		1hr	0.184602	0.107936	0.618253	0.988713	ns
		4hr	-0.645787	-0.312392	0.112009	0.770293	ns
HIP-ME10	10Hz vs Light	0.5hr	-0.975938	-0.247303	0.00231244	0.0346866	**
		1hr	-0.850937	-0.0188327	0.111723	0.976252	ns
		4hr	-0.338495	0.199994	0.410927	0.689435	ns
	20Hz vs Light	0.5hr	-0.254378	0.200074	0.656017	0.981968	ns
		1hr	-0.184265	0.260737	0.743686	0.992002	ns
		4hr	0.439263	0.483468	0.635829	0.811034	ns
	40Hz vs Light	0.5hr	-0.0802978	0.293809	0.911297	0.952374	ns
		1hr	-0.405728	0.104093	0.4086	0.988713	ns
		4hr	-0.508838	0.0229227	0.205412	0.770293	ns
HIP-ME11	10Hz vs Light	0.5hr	-1.07587	-0.46612	0.0279873	0.194083	*
		1hr	0.102423	0.0346423	0.892178	0.976252	ns
		4hr	-0.473561	-0.100439	0.317289	0.689435	ns
	20Hz vs Light	0.5hr	-0.0541742	0.226579	0.895997	0.981968	ns
		1hr	-0.525242	-0.0143399	0.212443	0.777903	ns
		4hr	0.47709	0.211146	0.648827	0.811034	ns
	40Hz vs Light	0.5hr	-0.0589839	0.189069	0.880542	0.952374	ns
		1hr	-0.0460734	0.100094	0.928552	0.988713	ns
		4hr	-0.321707	0.0215296	0.44296	0.963007	ns
HIP-ME12	10Hz vs Light	0.5hr	0.139153	0.250944	0.694044	0.999755	ns
		1hr	-0.047703	-0.175495	0.93813	0.976252	ns
		4hr	-0.855533	-0.621792	0.233599	0.689435	ns
	20Hz vs Light	0.5hr	0.490678	0.181243	0.399857	0.981968	ns
		1hr	-0.00392404	0.0403576	0.992002	0.992002	ns
		4hr	-1.75483	-0.650471	0.00640155	0.0960232	**
	40Hz vs Light	0.5hr	0.028617	0.0590419	0.947213	0.952374	ns
		1hr	0.0977618	0.141045	0.806711	0.988713	ns
		4hr	-0.103291	-0.205553	0.863927	0.963007	ns
HIP-ME13	10Hz vs Light	0.5hr	0.263938	0.134404	0.611092	0.999755	ns
		1hr	-0.0292242	-0.141055	0.950689	0.976252	ns
		4hr	-0.448391	-0.219351	0.413983	0.689435	ns
	20Hz vs Light	0.5hr	-0.093046	-0.159734	0.805139	0.981968	ns
		1hr	-0.426775	-0.341861	0.257512	0.777903	ns
		4hr	0.0650299	0.0483709	0.919763	0.919763	ns
	40Hz vs Light	0.5hr	0.0385057	-0.0991415	0.910653	0.952374	ns
		1hr	0.289047	0.238577	0.512928	0.988713	ns
		4hr	0.122804	0.0288643	0.805949	0.963007	ns
HIP-ME14	10Hz vs Light	0.5hr	-9.97587e-05	0.0389645	0.999755	0.999755	ns
		1hr	-0.243369	-0.0418012	0.658712	0.976252	ns
		4hr	0.134607	0.0898589	0.834345	0.913933	ns
	20Hz vs Light	0.5hr	0.164764	0.0937165	0.791544	0.981968	ns
		1hr	-0.0557162	-0.0498506	0.935146	0.992002	ns
		4hr	-1.12868	-0.370431	0.140824	0.33836	ns
	40Hz vs Light	0.5hr	-0.0553167	-0.015659	0.932368	0.952374	ns
		1hr	-0.00841417	-0.0337571	0.988713	0.988713	ns
		4hr	-0.0279204	0.0154765	0.963007	0.963007	ns
HIP-ME15	10Hz vs Light	0.5hr	-0.0365409	-0.261279	0.937954	0.999755	ns
		1hr	-0.187563	-0.455162	0.747749	0.976252	ns
		4hr	0.522088	-0.0850681	0.459624	0.689435	ns
	20Hz vs Light	0.5hr	0.663091	0.115445	0.191596	0.943499	ns
		1hr	0.473466	0.0449313	0.297665	0.777903	ns
		4hr	-0.214562	-0.334229	0.761282	0.878402	ns
	40Hz vs Light	0.5hr	-0.0434478	-0.286103	0.937905	0.952374	ns
		1hr	0.280341	0.0352967	0.54374	0.988713	ns
		4hr	0.736283	0.0851131	0.153589	0.770293	ns
