## Supplemental Table 9-summary of VC_ME9 Custom GS_ Stats using linear mixed model for "Frequency and duration of sensory flicker controls astrocyte and neuron specific transcriptional profiles in 5xFAD mice"

### Sheet: Visual Cortex
Custom GS	Frequency	Duration	logFC	CI.L	CI.R	Mean	t	P.Value	adj.P.Val	B
Protein Metabolism	10Hz vs Light	0.5hr	0.957392	-0.277876	2.19266	0.263563	1.5818	0.124016	0.578412	-4.57797
		1hr	0.756604	-0.305197	1.8184	0.123957	1.51215	0.150242	0.944931	-4.58345
		4hr	-0.742285	-1.77755	0.292979	-0.567236	-1.46978	0.152948	0.316429	-5.25738
	20Hz vs Light	0.5hr	0.419462	-0.753812	1.59274	-0.0125408	0.722224	0.474295	0.564704	-4.60181
		1hr	0.994404	0.0288729	1.95994	0.359744	2.07577	0.0438048	0.276166	-3.91456
		4hr	-0.365383	-1.71922	0.988451	-0.357049	-0.573866	0.57433	0.738425	-5.37179
	40Hz vs Light	0.5hr	-0.0808413	-1.38179	1.2201	-0.292376	-0.13055	0.897579	0.950362	-4.60872
		1hr	0.142541	-0.947337	1.23242	-0.11722	0.263262	0.793525	0.978946	-4.60931
		4hr	-0.785134	-1.87747	0.307202	-0.590867	-1.46762	0.152564	0.343269	-4.53283
Carbohydrate Metabolism	10Hz vs Light	0.5hr	0.893597	-0.463172	2.25037	0.251021	1.34418	0.188807	0.578412	-4.58578
		1hr	0.278237	-1.54541	2.10188	-0.0910282	0.323776	0.750354	0.944931	-4.6053
		4hr	-0.557172	-1.62724	0.512895	-0.539299	-1.06736	0.295072	0.364245	-5.74066
	20Hz vs Light	0.5hr	0.964747	-0.226807	2.1563	0.293827	1.6356	0.10965	0.564704	-4.57393
		1hr	0.43316	-0.530181	1.3965	0.0480904	0.906257	0.369748	0.554622	-4.73115
		4hr	-0.495794	-1.88344	0.891849	-0.412203	-0.759716	0.458877	0.725132	-5.26039
	40Hz vs Light	0.5hr	0.766348	-0.634804	2.1675	0.135683	1.14906	0.265568	0.796703	-4.59125
		1hr	0.47077	-0.601624	1.54316	0.0309152	0.883651	0.381482	0.686667	-4.59817
		4hr	-0.967365	-2.0588	0.124073	-0.762047	-1.80975	0.0803164	0.240949	-4.1171
Gliotransmission	10Hz vs Light	0.5hr	0.810478	-0.447324	2.06828	-0.0724494	1.31508	0.19829	0.578412	-4.58737
		1hr	0.282669	-1.16718	1.73252	-0.345316	0.413737	0.684629	0.944931	-4.60424
		4hr	0.602189	-0.537783	1.74216	-0.162859	1.08286	0.288257	0.364245	-5.70781
	20Hz vs Light	0.5hr	0.972517	-0.294853	2.23989	0.0384258	1.55014	0.128865	0.564704	-4.57745
		1hr	0.927322	-0.0892968	1.94394	0.00894619	1.83846	0.0727658	0.276166	-4.13486
		4hr	0.127979	-1.52114	1.7771	-0.418863	0.165012	0.871077	0.871077	-5.50271
	40Hz vs Light	0.5hr	0.660193	-0.446719	1.76711	-0.226765	1.25303	0.226226	0.796703	-4.58891
		1hr	0.656448	-0.477672	1.79057	-0.0741872	1.16511	0.249982	0.686667	-4.59043
		4hr	0.0492028	-1.25399	1.35239	-0.447587	0.0770919	0.93906	0.93906	-5.38313
Lipid Metabolism	10Hz vs Light	0.5hr	-0.682944	-1.88974	0.523852	0.288199	-1.15498	0.257072	0.578412	-4.59137
		1hr	-0.236706	-1.33542	0.862008	0.603415	-0.457188	0.653761	0.944931	-4.60329
		4hr	-1.85143	-2.86587	-0.836992	-0.239504	-3.74123	0.00085316	0.00767844	-0.662288
	20Hz vs Light	0.5hr	-0.588645	-1.72481	0.547516	0.255389	-1.04663	0.301461	0.564704	-4.59411
		1hr	-0.369975	-1.35484	0.614887	0.385068	-0.757146	0.453008	0.582438	-4.80134
		4hr	-1.51318	-2.77922	-0.247138	0.141333	-2.54138	0.0222239	0.200016	-3.17181
	40Hz vs Light	0.5hr	0.158435	-1.01698	1.33385	0.669426	0.283179	0.78027	0.950362	-4.60731
		1hr	-0.689208	-1.89376	0.51534	0.17857	-1.15174	0.255384	0.686667	-4.59053
		4hr	-1.28884	-2.40723	-0.170441	-0.0539682	-2.35304	0.0253377	0.228039	-3.33665
Plasticity	10Hz vs Light	0.5hr	0.460045	-0.95442	1.87451	0.30829	0.663789	0.511814	0.825569	-4.60214
		1hr	-0.0768962	-1.68986	1.53607	0.00458687	-0.10117	0.920689	0.944931	-4.60634
		4hr	-0.387986	-1.60885	0.83288	-0.114486	-0.65145	0.520153	0.520153	-6.10254
	20Hz vs Light	0.5hr	-0.250641	-1.48952	0.988243	-0.0517737	-0.408695	0.68491	0.68491	-4.60666
		1hr	-0.257667	-1.38387	0.868541	-0.10773	-0.461129	0.646983	0.727856	-4.89424
		4hr	-0.129914	-1.65346	1.39363	0.0435107	-0.181313	0.858483	0.871077	-5.50214
	40Hz vs Light	0.5hr	-0.0513173	-1.75921	1.65657	0.0349152	-0.0631257	0.950362	0.950362	-4.60891
		1hr	0.238953	-0.961469	1.43938	0.225704	0.400688	0.690506	0.978946	-4.60803
		4hr	-0.431862	-1.68811	0.824385	-0.157114	-0.701935	0.488105	0.732157	-5.19122
Endomembrane System	10Hz vs Light	0.5hr	0.300346	-1.08846	1.68915	-0.202622	0.441369	0.66206	0.825569	-4.60516
		1hr	0.0598468	-1.74981	1.8695	-0.320014	0.0701803	0.944931	0.944931	-4.60649
		4hr	0.602138	-0.626386	1.83066	-0.0856142	1.00472	0.323774	0.364245	-5.8131
	20Hz vs Light	0.5hr	0.730898	-0.473922	1.93572	0.00914326	1.2255	0.227447	0.564704	-4.58895
		1hr	0.524622	-0.510305	1.55955	-0.103901	1.02169	0.312525	0.554622	-4.67783
		4hr	0.658315	-1.29094	2.60757	-0.130499	0.718113	0.483421	0.725132	-5.29573
	40Hz vs Light	0.5hr	-0.284358	-1.63507	1.06635	-0.534465	-0.442287	0.663549	0.950362	-4.60594
		1hr	0.657836	-0.561541	1.87721	0.0590156	1.08594	0.283166	0.686667	-4.59272
		4hr	0.652123	-0.621104	1.92535	-0.0783251	1.04581	0.303965	0.547137	-4.94248
Mitochondria	10Hz vs Light	0.5hr	-0.266026	-1.53596	1.00391	0.168322	-0.427528	0.672	0.825569	-4.60539
		1hr	-0.122091	-1.52624	1.28206	0.250521	-0.184519	0.855955	0.944931	-4.60615
		4hr	-1.25092	-2.32082	-0.181025	-0.23725	-2.39674	0.023579	0.106105	-3.69129
	20Hz vs Light	0.5hr	0.531709	-0.635333	1.69875	0.597872	0.920378	0.36281	0.564704	-4.59739
		1hr	-0.837564	-1.81771	0.142586	-0.215786	-1.7223	0.0920554	0.276166	-4.21708
		4hr	-0.592091	-2.15393	0.969746	0.114203	-0.806084	0.432445	0.725132	-5.23804
	40Hz vs Light	0.5hr	0.0578367	-1.34113	1.45681	0.340485	0.0868555	0.931745	0.950362	-4.60886
		1hr	-0.596869	-1.80918	0.615441	-0.0863457	-0.991042	0.326852	0.686667	-4.59562
		4hr	0.158541	-0.957964	1.27504	0.396935	0.289939	0.773848	0.870579	-5.36077
Signaling	10Hz vs Light	0.5hr	-0.107193	-1.27493	1.06054	0.384132	-0.187346	0.852631	0.852631	-4.60615
		1hr	-0.586468	-2.30615	1.13322	0.101375	-0.723711	0.479824	0.944931	-4.60046
		4hr	-1.07506	-2.14136	-0.00874838	-0.00322191	-2.06672	0.0482742	0.144823	-4.27054
	20Hz vs Light	0.5hr	-0.413209	-1.64537	0.818954	0.217157	-0.677454	0.501959	0.564704	-4.60256
		1hr	-0.485527	-1.42928	0.458223	0.185339	-1.03691	0.305458	0.554622	-4.66481
		4hr	-1.13522	-2.45252	0.182079	0.0274867	-1.83241	0.0862622	0.38818	-4.15426
	40Hz vs Light	0.5hr	-0.977146	-2.01154	0.0572514	-0.0601006	-1.9846	0.062642	0.563778	-4.56604
		1hr	-0.0424576	-1.18641	1.1015	0.42083	-0.0747091	0.94077	0.978946	-4.60996
		4hr	-0.968409	-2.05509	0.118272	-0.0377362	-1.81963	0.0787599	0.240949	-4.10643
PAP	10Hz vs Light	0.5hr	0.245133	-1.2128	1.70306	0.21131	0.343152	0.733839	0.825569	-4.60621
		1hr	-0.145645	-1.87956	1.58827	0.0224278	-0.178254	0.860789	0.944931	-4.6061
		4hr	-0.914092	-2.26259	0.434405	-0.377731	-1.38955	0.175794	0.316429	-5.38363
	20Hz vs Light	0.5hr	0.49774	-0.858796	1.85428	0.347329	0.741225	0.462822	0.564704	-4.60147
		1hr	-0.183239	-1.37273	1.00625	-0.0428443	-0.310485	0.757661	0.757661	-4.92472
		4hr	-0.846282	-2.78487	1.0923	-0.202779	-0.928237	0.367581	0.725132	-5.14801
	40Hz vs Light	0.5hr	0.412516	-1.13697	1.962	0.285573	0.559311	0.582841	0.950362	-4.60453
		1hr	0.0154193	-1.15432	1.18516	0.0895948	0.0265339	0.978946	0.978946	-4.61055
		4hr	-0.38086	-1.77771	1.01599	-0.125763	-0.556726	0.581825	0.74806	-5.26835

### Sheet: VC
Custom GS	Frequency	Duration	logFC	Mean	P.Value	adj.P.Val	Significance
Protein Metabolism	10Hz vs Light	0.5hr	0.957392	0.263563	0.124016	0.578412	ns
		1hr	0.756604	0.123957	0.150242	0.944931	ns
		4hr	-0.742285	-0.567236	0.152948	0.316429	ns
	20Hz vs Light	0.5hr	0.419462	-0.0125408	0.474295	0.564704	ns
		1hr	0.994404	0.359744	0.0438048	0.276166	*
		4hr	-0.365383	-0.357049	0.57433	0.738425	ns
	40Hz vs Light	0.5hr	-0.0808413	-0.292376	0.897579	0.950362	ns
		1hr	0.142541	-0.11722	0.793525	0.978946	ns
		4hr	-0.785134	-0.590867	0.152564	0.343269	ns
Carbohydrate Metabolism	10Hz vs Light	0.5hr	0.893597	0.251021	0.188807	0.578412	ns
		1hr	0.278237	-0.0910282	0.750354	0.944931	ns
		4hr	-0.557172	-0.539299	0.295072	0.364245	ns
	20Hz vs Light	0.5hr	0.964747	0.293827	0.10965	0.564704	ns
		1hr	0.43316	0.0480904	0.369748	0.554622	ns
		4hr	-0.495794	-0.412203	0.458877	0.725132	ns
	40Hz vs Light	0.5hr	0.766348	0.135683	0.265568	0.796703	ns
		1hr	0.47077	0.0309152	0.381482	0.686667	ns
		4hr	-0.967365	-0.762047	0.0803164	0.240949	ns
Gliotransmission	10Hz vs Light	0.5hr	0.810478	-0.0724494	0.19829	0.578412	ns
		1hr	0.282669	-0.345316	0.684629	0.944931	ns
		4hr	0.602189	-0.162859	0.288257	0.364245	ns
	20Hz vs Light	0.5hr	0.972517	0.0384258	0.128865	0.564704	ns
		1hr	0.927322	0.00894619	0.0727658	0.276166	ns
		4hr	0.127979	-0.418863	0.871077	0.871077	ns
	40Hz vs Light	0.5hr	0.660193	-0.226765	0.226226	0.796703	ns
		1hr	0.656448	-0.0741872	0.249982	0.686667	ns
		4hr	0.0492028	-0.447587	0.93906	0.93906	ns
Lipid Metabolism	10Hz vs Light	0.5hr	-0.682944	0.288199	0.257072	0.578412	ns
		1hr	-0.236706	0.603415	0.653761	0.944931	ns
		4hr	-1.85143	-0.239504	0.00085316	0.00767844	**
	20Hz vs Light	0.5hr	-0.588645	0.255389	0.301461	0.564704	ns
		1hr	-0.369975	0.385068	0.453008	0.582438	ns
		4hr	-1.51318	0.141333	0.0222239	0.200016	*
	40Hz vs Light	0.5hr	0.158435	0.669426	0.78027	0.950362	ns
		1hr	-0.689208	0.17857	0.255384	0.686667	ns
		4hr	-1.28884	-0.0539682	0.0253377	0.228039	*
Plasticity	10Hz vs Light	0.5hr	0.460045	0.30829	0.511814	0.825569	ns
		1hr	-0.0768962	0.00458687	0.920689	0.944931	ns
		4hr	-0.387986	-0.114486	0.520153	0.520153	ns
	20Hz vs Light	0.5hr	-0.250641	-0.0517737	0.68491	0.68491	ns
		1hr	-0.257667	-0.10773	0.646983	0.727856	ns
		4hr	-0.129914	0.0435107	0.858483	0.871077	ns
	40Hz vs Light	0.5hr	-0.0513173	0.0349152	0.950362	0.950362	ns
		1hr	0.238953	0.225704	0.690506	0.978946	ns
		4hr	-0.431862	-0.157114	0.488105	0.732157	ns
Endomembrane System	10Hz vs Light	0.5hr	0.300346	-0.202622	0.66206	0.825569	ns
		1hr	0.0598468	-0.320014	0.944931	0.944931	ns
		4hr	0.602138	-0.0856142	0.323774	0.364245	ns
	20Hz vs Light	0.5hr	0.730898	0.00914326	0.227447	0.564704	ns
		1hr	0.524622	-0.103901	0.312525	0.554622	ns
		4hr	0.658315	-0.130499	0.483421	0.725132	ns
	40Hz vs Light	0.5hr	-0.284358	-0.534465	0.663549	0.950362	ns
		1hr	0.657836	0.0590156	0.283166	0.686667	ns
		4hr	0.652123	-0.0783251	0.303965	0.547137	ns
Mitochondria	10Hz vs Light	0.5hr	-0.266026	0.168322	0.672	0.825569	ns
		1hr	-0.122091	0.250521	0.855955	0.944931	ns
		4hr	-1.25092	-0.23725	0.023579	0.106105	*
	20Hz vs Light	0.5hr	0.531709	0.597872	0.36281	0.564704	ns
		1hr	-0.837564	-0.215786	0.0920554	0.276166	ns
		4hr	-0.592091	0.114203	0.432445	0.725132	ns
	40Hz vs Light	0.5hr	0.0578367	0.340485	0.931745	0.950362	ns
		1hr	-0.596869	-0.0863457	0.326852	0.686667	ns
		4hr	0.158541	0.396935	0.773848	0.870579	ns
Signaling	10Hz vs Light	0.5hr	-0.107193	0.384132	0.852631	0.852631	ns
		1hr	-0.586468	0.101375	0.479824	0.944931	ns
		4hr	-1.07506	-0.00322191	0.0482742	0.144823	*
	20Hz vs Light	0.5hr	-0.413209	0.217157	0.501959	0.564704	ns
		1hr	-0.485527	0.185339	0.305458	0.554622	ns
		4hr	-1.13522	0.0274867	0.0862622	0.38818	ns
	40Hz vs Light	0.5hr	-0.977146	-0.0601006	0.062642	0.563778	ns
		1hr	-0.0424576	0.42083	0.94077	0.978946	ns
		4hr	-0.968409	-0.0377362	0.0787599	0.240949	ns
PAP	10Hz vs Light	0.5hr	0.245133	0.21131	0.733839	0.825569	ns
		1hr	-0.145645	0.0224278	0.860789	0.944931	ns
		4hr	-0.914092	-0.377731	0.175794	0.316429	ns
	20Hz vs Light	0.5hr	0.49774	0.347329	0.462822	0.564704	ns
		1hr	-0.183239	-0.0428443	0.757661	0.757661	ns
		4hr	-0.846282	-0.202779	0.367581	0.725132	ns
	40Hz vs Light	0.5hr	0.412516	0.285573	0.582841	0.950362	ns
		1hr	0.0154193	0.0895948	0.978946	0.978946	ns
		4hr	-0.38086	-0.125763	0.581825	0.74806	ns
