## Supplemental Table 10-summary of VC_ME6 Custom GS_ Stats using linear mixed model for "Frequency and duration of sensory flicker controls astrocyte and neuron specific transcriptional profiles in 5xFAD mice"

### Sheet: Visual Cortex
Custom GS	Frequency	Duration	logFC	CI.L	CI.R	Mean	t	P.Value	adj.P.Val	B
Cell.Adhesion	10Hz vs Light	0.5hr	-0.0882085	-1.41631	1.23989	0.00990865	-0.135027	0.893395	0.95449	-4.60853
		1hr	-0.220535	-1.28423	0.843158	-0.0560054	-0.432351	0.670091	0.946372	-4.9623
		4hr	-0.0693064	-0.9845	0.845888	-0.00770074	-0.161265	0.874014	0.877377	-5.52397
	20Hz vs Light	0.5hr	-0.5068	-1.64908	0.63548	-0.195588	-0.929908	0.364319	0.890087	-4.5972
		1hr	-0.0967989	-1.18903	0.995433	-0.0042004	-0.179635	0.858429	0.967689	-4.60863
		4hr	0.0618837	-1.21579	1.33956	0.0812078	0.104745	0.918193	0.918193	-6.63291
	40Hz vs Light	0.5hr	-0.156257	-1.27974	0.967225	-0.0392038	-0.296166	0.77112	0.803031	-6.385
		1hr	0.00630061	-1.18075	1.19335	0.0616059	0.0106067	0.991571	0.991571	-4.61278
		4hr	0.525312	-0.42571	1.47633	0.356927	1.17922	0.257007	0.359809	-5.93101
Cytoskeleton	10Hz vs Light	0.5hr	0.200446	-1.07812	1.47901	-0.232625	0.318724	0.751906	0.95449	-4.60697
		1hr	-0.0428432	-1.35459	1.26891	-0.377353	-0.0681091	0.946372	0.946372	-5.02406
		4hr	0.553224	-1.13203	2.23848	0.00983377	0.699064	0.4951	0.630127	-5.37183
	20Hz vs Light	0.5hr	-0.0607145	-1.60071	1.47928	-0.313426	-0.0826319	0.935026	0.935026	-4.60979
		1hr	0.696955	-0.563245	1.95716	0.129415	1.12099	0.269592	0.471785	-4.5919
		4hr	2.06725	1.16782	2.96669	0.227644	4.9705	0.000263764	0.0036927	0.615859
	40Hz vs Light	0.5hr	0.517436	-1.3094	2.34427	-0.00206634	0.603143	0.555328	0.793827	-6.25449
		1hr	-0.0117592	-1.13636	1.11285	-0.328612	-0.0208949	0.983395	0.991571	-4.61224
		4hr	1.08369	0.377784	1.78959	0.0425217	3.27739	0.00519447	0.0242409	-2.34305
Endomembrane.System	10Hz vs Light	0.5hr	0.910523	-0.374826	2.19587	-0.218417	1.44016	0.159061	0.706668	-4.58195
		1hr	0.276097	-1.07844	1.63063	-0.564512	0.425057	0.675312	0.946372	-4.97681
		4hr	0.787233	-0.788321	2.36279	-0.275188	1.06402	0.303976	0.425566	-5.09003
	20Hz vs Light	0.5hr	0.360181	-0.965889	1.68625	-0.515448	0.569286	0.575966	0.935026	-4.60482
		1hr	1.0011	-0.31717	2.31937	-0.0117285	1.53925	0.132342	0.370558	-4.5774
		4hr	1.11086	-0.442427	2.66416	-0.313355	1.54662	0.146185	0.285826	-5.47152
	40Hz vs Light	0.5hr	0.681788	-0.687815	2.05139	-0.361696	1.06003	0.305723	0.724599	-5.86658
		1hr	0.667578	-0.459701	1.79486	-0.266483	1.18341	0.241091	0.617391	-4.58879
		4hr	1.48694	0.441798	2.53208	0.0530218	3.0373	0.00845692	0.0248322	-2.87559
Gene.Expression	10Hz vs Light	0.5hr	-0.129142	-1.40199	1.1437	-0.18871	-0.206269	0.837824	0.95449	-4.60823
		1hr	-0.0592241	-1.64116	1.52271	-0.146708	-0.07807	0.938545	0.946372	-5.03714
		4hr	0.627435	-0.574422	1.82929	0.169583	1.11172	0.28358	0.425566	-5.04379
	20Hz vs Light	0.5hr	0.0879343	-1.12318	1.29905	-0.114299	0.152177	0.880684	0.935026	-4.60928
		1hr	0.534665	-0.605135	1.67446	0.179714	0.950801	0.34794	0.54124	-4.59659
		4hr	-0.5503	-1.51917	0.418575	-0.318567	-1.22831	0.241322	0.33785	-5.85092
	40Hz vs Light	0.5hr	-0.331893	-1.40274	0.738951	-0.309943	-0.659986	0.519161	0.793827	-6.19504
		1hr	0.573883	-0.470859	1.61862	0.195844	1.09769	0.276517	0.617391	-4.5921
		4hr	-0.154279	-1.12346	0.814899	-0.163816	-0.339838	0.738776	0.795605	-6.53503
Membrane.Potential.Regulation	10Hz vs Light	0.5hr	-0.623449	-1.83479	0.58789	0.237378	-1.04635	0.302858	0.706668	-4.59407
		1hr	-0.618971	-1.91931	0.681364	0.246916	-0.992636	0.33269	0.946372	-4.74442
		4hr	-0.709501	-1.87895	0.459951	0.208152	-1.29197	0.21572	0.37751	-4.86922
	20Hz vs Light	0.5hr	-0.77254	-2.01629	0.471209	0.155272	-1.30186	0.208841	0.890087	-4.58601
		1hr	-1.04385	-2.18692	0.0992101	-0.135535	-1.851	0.0722507	0.332054	-4.56396
		4hr	-0.795626	-1.80286	0.211613	0.332727	-1.70825	0.11158	0.279967	-5.23636
	40Hz vs Light	0.5hr	0.140209	-1.036	1.31642	0.634284	0.253836	0.803031	0.803031	-6.40649
		1hr	-0.570285	-1.68074	0.540173	0.180178	-1.02625	0.308695	0.617391	-4.59452
		4hr	-0.338712	-1.45485	0.777428	0.378681	-0.64786	0.527046	0.670785	-6.4187
Metabolism	10Hz vs Light	0.5hr	0.711085	-0.536346	1.95852	0.47024	1.1589	0.254655	0.706668	-4.59083
		1hr	-0.219198	-1.63861	1.20021	-0.0222501	-0.322035	0.750753	0.946372	-5.00711
		4hr	-1.06648	-2.36363	0.230667	-0.445893	-1.75083	0.10018	0.263304	-4.32467
	20Hz vs Light	0.5hr	0.122256	-1.47834	1.72285	0.153179	0.16009	0.874534	0.935026	-4.60963
		1hr	-0.0297433	-1.34028	1.28079	0.0659043	-0.0460019	0.963559	0.967689	-4.6094
		4hr	-0.901628	-1.95882	0.155561	-0.15317	-1.84438	0.0882629	0.279967	-5.02166
	40Hz vs Light	0.5hr	0.617501	-0.782403	2.0174	0.377316	0.939296	0.3623	0.724599	-5.99112
		1hr	-0.0941326	-1.11126	0.92299	0.0762093	-0.18494	0.85387	0.991571	-4.6115
		4hr	-0.733834	-1.99139	0.523718	-0.307793	-1.24578	0.232297	0.359809	-5.86226
Miscelaneous	10Hz vs Light	0.5hr	-0.1933	-1.43506	1.04846	-0.235783	-0.316474	0.753598	0.95449	-4.60693
		1hr	-0.214457	-1.49291	1.064	-0.288228	-0.349807	0.730123	0.946372	-4.99631
		4hr	-0.0958829	-1.39706	1.2053	-0.221169	-0.156922	0.877377	0.877377	-5.57666
	20Hz vs Light	0.5hr	0.269576	-1.00744	1.54659	-0.0330572	0.442447	0.663262	0.935026	-4.60683
		1hr	0.671173	-0.486492	1.82884	0.21751	1.17514	0.247527	0.471785	-4.5903
		4hr	0.926573	-0.428726	2.28187	0.131546	1.4785	0.163329	0.285826	-5.564
	40Hz vs Light	0.5hr	0.678781	-0.590532	1.94809	0.158873	1.13874	0.272482	0.724599	-5.7868
		1hr	0.306886	-0.753772	1.36754	-0.00928466	0.578183	0.5652	0.879201	-4.60648
		4hr	-0.253507	-1.36593	0.858916	-0.333067	-0.486507	0.633767	0.739395	-6.49977
Mitochondria	10Hz vs Light	0.5hr	-0.724399	-1.9646	0.515806	0.201577	-1.18748	0.243353	0.706668	-4.59019
		1hr	-1.01052	-2.36435	0.34332	0.0393955	-1.55651	0.135197	0.946372	-4.3492
		4hr	-1.49893	-2.78064	-0.217217	-0.193019	-2.49041	0.0248332	0.173832	-3.25752
	20Hz vs Light	0.5hr	-0.520337	-1.93128	0.890604	0.253317	-0.772951	0.449254	0.898507	-4.60095
		1hr	-0.208837	-1.55701	1.13934	0.368355	-0.313977	0.755321	0.967689	-4.60792
		4hr	-0.818295	-2.23147	0.59488	0.267112	-1.25225	0.23276	0.33785	-5.84633
	40Hz vs Light	0.5hr	-0.402183	-2.11239	1.30802	0.292056	-0.500772	0.623721	0.793827	-6.31202
		1hr	-0.888529	-1.92832	0.15126	0.0539344	-1.70762	0.0926284	0.617391	-4.56587
		4hr	-0.518364	-1.32331	0.286581	0.468544	-1.37479	0.189749	0.33206	-5.63359
Neural.Development	10Hz vs Light	0.5hr	-0.845177	-2.15304	0.462682	0.34779	-1.3138	0.197801	0.706668	-4.58597
		1hr	-0.283048	-1.35146	0.785368	0.580662	-0.552452	0.586732	0.946372	-4.93471
		4hr	-0.713836	-1.61704	0.189365	0.439324	-1.68304	0.112845	0.263304	-4.41214
	20Hz vs Light	0.5hr	-0.43618	-1.456	0.58364	0.524701	-0.896434	0.381466	0.890087	-4.59796
		1hr	-1.10988	-2.16169	-0.0580669	0.0844173	-2.13882	0.0391893	0.332054	-4.55083
		4hr	-2.07683	-3.09527	-1.0584	0.103964	-4.41005	0.000721304	0.00504913	-0.427949
	40Hz vs Light	0.5hr	-1.19184	-2.18831	-0.19537	0.277112	-2.54693	0.0221939	0.155357	-3.60467
		1hr	-0.700153	-1.71849	0.318188	0.300645	-1.37393	0.17433	0.617391	-4.58093
		4hr	-1.09658	-1.87336	-0.319808	0.26502	-3.01381	0.00886863	0.0248322	-2.92604
Neurotransmission	10Hz vs Light	0.5hr	-0.574282	-2.07895	0.930384	-0.0962501	-0.775937	0.443206	0.857637	-4.60059
		1hr	-0.739174	-2.4888	1.01045	-0.156608	-0.881001	0.388733	0.946372	-4.80565
		4hr	-0.338421	-1.93458	1.25774	0.0437684	-0.451504	0.658019	0.767689	-5.50084
	20Hz vs Light	0.5hr	-1.01022	-2.76473	0.744297	-0.330983	-1.20679	0.242621	0.890087	-4.5891
		1hr	-0.0396553	-1.53316	1.45385	0.186542	-0.0538184	0.957372	0.967689	-4.60939
		4hr	0.602196	-1.53076	2.73516	0.413711	0.610563	0.55212	0.64414	-6.44526
	40Hz vs Light	0.5hr	0.228499	-1.38649	1.84349	0.327229	0.301285	0.767289	0.803031	-6.39422
		1hr	0.0281323	-1.06122	1.11748	0.235459	0.0516061	0.959006	0.991571	-4.61269
		4hr	-0.126256	-1.5956	1.34309	0.144995	-0.183441	0.856953	0.856953	-6.6185
Signaling	10Hz vs Light	0.5hr	-0.101654	-1.2262	1.02289	-0.646628	-0.183777	0.855291	0.95449	-4.60756
		1hr	1.25486	0.149624	2.3601	-0.198886	2.36764	0.0280436	0.39261	-3.61921
		4hr	0.877613	-0.118948	1.87417	-0.323156	1.87534	0.0801428	0.263304	-4.14986
	20Hz vs Light	0.5hr	-0.115169	-1.13883	0.908491	-0.578219	-0.235807	0.816157	0.935026	-4.60804
		1hr	0.883175	-0.16087	1.92722	-0.155513	1.7146	0.0948726	0.332054	-4.5704
		4hr	1.54171	0.539591	2.54383	-0.185771	3.32704	0.0055247	0.0257819	-2.43512
	40Hz vs Light	0.5hr	0.618729	-0.337152	1.57461	-0.369255	1.37835	0.188092	0.724599	-5.49456
		1hr	0.761769	-0.248992	1.77253	-0.19774	1.50605	0.13705	0.617391	-4.57464
		4hr	1.55048	0.919321	2.18164	0.0818979	5.2444	0.000105055	0.00147077	1.41364
Stress.Response	10Hz vs Light	0.5hr	0.0333276	-1.1451	1.21176	-0.0814261	0.0574965	0.95449	0.95449	-4.60742
		1hr	0.384705	-0.810846	1.58026	-0.00406897	0.671019	0.509849	0.946372	-4.88299
		4hr	1.03938	0.232983	1.84578	0.398801	2.74477	0.0149334	0.173832	-2.86456
	20Hz vs Light	0.5hr	0.243934	-1.30944	1.7973	0.0493055	0.329135	0.745727	0.935026	-4.60836
		1hr	0.0235032	-1.14457	1.19157	-0.0604221	0.0407844	0.967689	0.967689	-4.60911
		4hr	0.207945	-0.767451	1.18334	-0.010064	0.461044	0.652462	0.702651	-6.46305
	40Hz vs Light	0.5hr	-0.219576	-1.11133	0.672179	-0.23068	-0.524327	0.607631	0.793827	-6.25731
		1hr	-0.322385	-1.38712	0.742355	-0.284091	-0.605055	0.547314	0.879201	-4.60604
		4hr	0.397081	-0.144689	0.938851	0.0617436	1.56471	0.138878	0.324048	-5.31519
Synaptic.Plasticity	10Hz vs Light	0.5hr	1.06234	-0.0649267	2.18961	-0.310221	1.91592	0.0639023	0.706668	-4.56363
		1hr	0.290922	-0.735829	1.31767	-0.779536	0.590863	0.5612	0.946372	-4.92505
		4hr	0.522384	-0.328367	1.37314	-0.596591	1.30758	0.210502	0.37751	-4.81064
	20Hz vs Light	0.5hr	0.475146	-0.570706	1.521	-0.588962	0.95221	0.353189	0.890087	-4.59655
		1hr	1.26518	-0.0177984	2.54817	-0.0595122	1.9988	0.0530959	0.332054	-4.55715
		4hr	0.767025	-0.229028	1.76308	-0.661981	1.66534	0.119986	0.279967	-5.30062
	40Hz vs Light	0.5hr	1.89113	0.976253	2.80601	0.0205721	4.40172	0.000502544	0.00703561	-0.0366059
		1hr	0.731711	-0.365851	1.82927	-0.382788	1.33221	0.187586	0.617391	-4.58243
		4hr	1.50515	0.698313	2.312	-0.112864	3.98256	0.00124128	0.00868894	-1.02342
Unknown.Function	10Hz vs Light	0.5hr	0.397584	-0.760718	1.55589	0.463622	0.697828	0.490078	0.857637	-4.60162
		1hr	-0.0563999	-1.32661	1.21381	0.360708	-0.0925926	0.927144	0.946372	-5.03426
		4hr	-0.797931	-1.64041	0.0445457	-0.00979397	-2.01692	0.0617757	0.263304	-3.95001
	20Hz vs Light	0.5hr	-0.597229	-1.53953	0.345069	0.133472	-1.3284	0.2001	0.890087	-4.58553
		1hr	-0.806471	-2.02759	0.414649	-0.0584426	-1.33865	0.188939	0.440857	-4.58484
		4hr	-0.317684	-1.36602	0.730655	0.187658	-0.655344	0.523789	0.64414	-6.33197
	40Hz vs Light	0.5hr	-0.353059	-1.14777	0.441648	0.238942	-0.946026	0.358966	0.724599	-5.94642
		1hr	-0.241098	-1.25999	0.777792	0.265989	-0.472857	0.637948	0.893128	-4.60874
		4hr	-0.893457	-2.23272	0.44581	-0.0807771	-1.42422	0.175224	0.33206	-5.63971

### Sheet: VC
Custom GS	Frequency	Duration	logFC	Mean	P.Value	adj.P.Val	Significance
Cell.Adhesion	10Hz vs Light	0.5hr	-0.0882085	0.00990865	0.893395	0.95449	ns
		1hr	-0.220535	-0.0560054	0.670091	0.946372	ns
		4hr	-0.0693064	-0.00770074	0.874014	0.877377	ns
	20Hz vs Light	0.5hr	-0.5068	-0.195588	0.364319	0.890087	ns
		1hr	-0.0967989	-0.0042004	0.858429	0.967689	ns
		4hr	0.0618837	0.0812078	0.918193	0.918193	ns
	40Hz vs Light	0.5hr	-0.156257	-0.0392038	0.77112	0.803031	ns
		1hr	0.00630061	0.0616059	0.991571	0.991571	ns
		4hr	0.525312	0.356927	0.257007	0.359809	ns
Cytoskeleton	10Hz vs Light	0.5hr	0.200446	-0.232625	0.751906	0.95449	ns
		1hr	-0.0428432	-0.377353	0.946372	0.946372	ns
		4hr	0.553224	0.00983377	0.4951	0.630127	ns
	20Hz vs Light	0.5hr	-0.0607145	-0.313426	0.935026	0.935026	ns
		1hr	0.696955	0.129415	0.269592	0.471785	ns
		4hr	2.06725	0.227644	0.000263764	0.0036927	***
	40Hz vs Light	0.5hr	0.517436	-0.00206634	0.555328	0.793827	ns
		1hr	-0.0117592	-0.328612	0.983395	0.991571	ns
		4hr	1.08369	0.0425217	0.00519447	0.0242409	**
Endomembrane.System	10Hz vs Light	0.5hr	0.910523	-0.218417	0.159061	0.706668	ns
		1hr	0.276097	-0.564512	0.675312	0.946372	ns
		4hr	0.787233	-0.275188	0.303976	0.425566	ns
	20Hz vs Light	0.5hr	0.360181	-0.515448	0.575966	0.935026	ns
		1hr	1.0011	-0.0117285	0.132342	0.370558	ns
		4hr	1.11086	-0.313355	0.146185	0.285826	ns
	40Hz vs Light	0.5hr	0.681788	-0.361696	0.305723	0.724599	ns
		1hr	0.667578	-0.266483	0.241091	0.617391	ns
		4hr	1.48694	0.0530218	0.00845692	0.0248322	*
Gene.Expression	10Hz vs Light	0.5hr	-0.129142	-0.18871	0.837824	0.95449	ns
		1hr	-0.0592241	-0.146708	0.938545	0.946372	ns
		4hr	0.627435	0.169583	0.28358	0.425566	ns
	20Hz vs Light	0.5hr	0.0879343	-0.114299	0.880684	0.935026	ns
		1hr	0.534665	0.179714	0.34794	0.54124	ns
		4hr	-0.5503	-0.318567	0.241322	0.33785	ns
	40Hz vs Light	0.5hr	-0.331893	-0.309943	0.519161	0.793827	ns
		1hr	0.573883	0.195844	0.276517	0.617391	ns
		4hr	-0.154279	-0.163816	0.738776	0.795605	ns
Membrane.Potential.Regulation	10Hz vs Light	0.5hr	-0.623449	0.237378	0.302858	0.706668	ns
		1hr	-0.618971	0.246916	0.33269	0.946372	ns
		4hr	-0.709501	0.208152	0.21572	0.37751	ns
	20Hz vs Light	0.5hr	-0.77254	0.155272	0.208841	0.890087	ns
		1hr	-1.04385	-0.135535	0.0722507	0.332054	ns
		4hr	-0.795626	0.332727	0.11158	0.279967	ns
	40Hz vs Light	0.5hr	0.140209	0.634284	0.803031	0.803031	ns
		1hr	-0.570285	0.180178	0.308695	0.617391	ns
		4hr	-0.338712	0.378681	0.527046	0.670785	ns
Metabolism	10Hz vs Light	0.5hr	0.711085	0.47024	0.254655	0.706668	ns
		1hr	-0.219198	-0.0222501	0.750753	0.946372	ns
		4hr	-1.06648	-0.445893	0.10018	0.263304	ns
	20Hz vs Light	0.5hr	0.122256	0.153179	0.874534	0.935026	ns
		1hr	-0.0297433	0.0659043	0.963559	0.967689	ns
		4hr	-0.901628	-0.15317	0.0882629	0.279967	ns
	40Hz vs Light	0.5hr	0.617501	0.377316	0.3623	0.724599	ns
		1hr	-0.0941326	0.0762093	0.85387	0.991571	ns
		4hr	-0.733834	-0.307793	0.232297	0.359809	ns
Miscelaneous	10Hz vs Light	0.5hr	-0.1933	-0.235783	0.753598	0.95449	ns
		1hr	-0.214457	-0.288228	0.730123	0.946372	ns
		4hr	-0.0958829	-0.221169	0.877377	0.877377	ns
	20Hz vs Light	0.5hr	0.269576	-0.0330572	0.663262	0.935026	ns
		1hr	0.671173	0.21751	0.247527	0.471785	ns
		4hr	0.926573	0.131546	0.163329	0.285826	ns
	40Hz vs Light	0.5hr	0.678781	0.158873	0.272482	0.724599	ns
		1hr	0.306886	-0.00928466	0.5652	0.879201	ns
		4hr	-0.253507	-0.333067	0.633767	0.739395	ns
Mitochondria	10Hz vs Light	0.5hr	-0.724399	0.201577	0.243353	0.706668	ns
		1hr	-1.01052	0.0393955	0.135197	0.946372	ns
		4hr	-1.49893	-0.193019	0.0248332	0.173832	*
	20Hz vs Light	0.5hr	-0.520337	0.253317	0.449254	0.898507	ns
		1hr	-0.208837	0.368355	0.755321	0.967689	ns
		4hr	-0.818295	0.267112	0.23276	0.33785	ns
	40Hz vs Light	0.5hr	-0.402183	0.292056	0.623721	0.793827	ns
		1hr	-0.888529	0.0539344	0.0926284	0.617391	ns
		4hr	-0.518364	0.468544	0.189749	0.33206	ns
Neural.Development	10Hz vs Light	0.5hr	-0.845177	0.34779	0.197801	0.706668	ns
		1hr	-0.283048	0.580662	0.586732	0.946372	ns
		4hr	-0.713836	0.439324	0.112845	0.263304	ns
	20Hz vs Light	0.5hr	-0.43618	0.524701	0.381466	0.890087	ns
		1hr	-1.10988	0.0844173	0.0391893	0.332054	*
		4hr	-2.07683	0.103964	0.000721304	0.00504913	**
	40Hz vs Light	0.5hr	-1.19184	0.277112	0.0221939	0.155357	*
		1hr	-0.700153	0.300645	0.17433	0.617391	ns
		4hr	-1.09658	0.26502	0.00886863	0.0248322	*
Neurotransmission	10Hz vs Light	0.5hr	-0.574282	-0.0962501	0.443206	0.857637	ns
		1hr	-0.739174	-0.156608	0.388733	0.946372	ns
		4hr	-0.338421	0.0437684	0.658019	0.767689	ns
	20Hz vs Light	0.5hr	-1.01022	-0.330983	0.242621	0.890087	ns
		1hr	-0.0396553	0.186542	0.957372	0.967689	ns
		4hr	0.602196	0.413711	0.55212	0.64414	ns
	40Hz vs Light	0.5hr	0.228499	0.327229	0.767289	0.803031	ns
		1hr	0.0281323	0.235459	0.959006	0.991571	ns
		4hr	-0.126256	0.144995	0.856953	0.856953	ns
Signaling	10Hz vs Light	0.5hr	-0.101654	-0.646628	0.855291	0.95449	ns
		1hr	1.25486	-0.198886	0.0280436	0.39261	*
		4hr	0.877613	-0.323156	0.0801428	0.263304	ns
	20Hz vs Light	0.5hr	-0.115169	-0.578219	0.816157	0.935026	ns
		1hr	0.883175	-0.155513	0.0948726	0.332054	ns
		4hr	1.54171	-0.185771	0.0055247	0.0257819	*
	40Hz vs Light	0.5hr	0.618729	-0.369255	0.188092	0.724599	ns
		1hr	0.761769	-0.19774	0.13705	0.617391	ns
		4hr	1.55048	0.0818979	0.000105055	0.00147077	***
Stress.Response	10Hz vs Light	0.5hr	0.0333276	-0.0814261	0.95449	0.95449	ns
		1hr	0.384705	-0.00406897	0.509849	0.946372	ns
		4hr	1.03938	0.398801	0.0149334	0.173832	*
	20Hz vs Light	0.5hr	0.243934	0.0493055	0.745727	0.935026	ns
		1hr	0.0235032	-0.0604221	0.967689	0.967689	ns
		4hr	0.207945	-0.010064	0.652462	0.702651	ns
	40Hz vs Light	0.5hr	-0.219576	-0.23068	0.607631	0.793827	ns
		1hr	-0.322385	-0.284091	0.547314	0.879201	ns
		4hr	0.397081	0.0617436	0.138878	0.324048	ns
Synaptic.Plasticity	10Hz vs Light	0.5hr	1.06234	-0.310221	0.0639023	0.706668	ns
		1hr	0.290922	-0.779536	0.5612	0.946372	ns
		4hr	0.522384	-0.596591	0.210502	0.37751	ns
	20Hz vs Light	0.5hr	0.475146	-0.588962	0.353189	0.890087	ns
		1hr	1.26518	-0.0595122	0.0530959	0.332054	*
		4hr	0.767025	-0.661981	0.119986	0.279967	ns
	40Hz vs Light	0.5hr	1.89113	0.0205721	0.000502544	0.00703561	**
		1hr	0.731711	-0.382788	0.187586	0.617391	ns
		4hr	1.50515	-0.112864	0.00124128	0.00868894	**
Unknown.Function	10Hz vs Light	0.5hr	0.397584	0.463622	0.490078	0.857637	ns
		1hr	-0.0563999	0.360708	0.927144	0.946372	ns
		4hr	-0.797931	-0.00979397	0.0617757	0.263304	ns
	20Hz vs Light	0.5hr	-0.597229	0.133472	0.2001	0.890087	ns
		1hr	-0.806471	-0.0584426	0.188939	0.440857	ns
		4hr	-0.317684	0.187658	0.523789	0.64414	ns
	40Hz vs Light	0.5hr	-0.353059	0.238942	0.358966	0.724599	ns
		1hr	-0.241098	0.265989	0.637948	0.893128	ns
		4hr	-0.893457	-0.0807771	0.175224	0.33206	ns
